# Single-cell sequencing of human iPSC-derived cerebellar organoids shows recapitulation of cerebellar development

**DOI:** 10.1101/2020.07.01.182196

**Authors:** Samuel Nayler, Devika Agarwal, Fabiola Curion, Rory Bowden, Esther B.E. Becker

## Abstract

Current protocols for producing cerebellar neurons from human pluripotent stem cells (hPSCs) are reliant on animal co-culture and mostly exist as monolayers, which have limited capability to recapitulate the complex arrangement of the brain. We developed a method to differentiate hPSCs into cerebellar organoids that display hallmarks of *in vivo* cerebellar development. Single-cell profiling followed by comparison to an atlas of the developing murine cerebellum revealed transcriptionally-discrete populations encompassing all major cerebellar cell types. Matrigel encapsulation altered organoid growth dynamics, resulting in differential regulation of cell cycle, migration and cell-death pathways. However, this was at the expense of reproducibility. Furthermore, we showed the contribution of basement membrane signalling to both cellular composition of the organoids and developmentally-relevant gene expression programmes. This model system has exciting implications for studying cerebellar development and disease most notably by providing xeno-free conditions, representing a more biologically relevant and therapeutically tractable culture setting.
