## Supplementary tables 1-32 for "Single-cell sequencing of human iPSC-derived cerebellar organoids shows recapitulation of cerebellar development": Sup_table_3_Pop2markers_integrated.csv

	STIM_p_val	STIM_avg_logFC	STIM_pct.1	STIM_pct.2	STIM_p_val_adj	CTRL_p_val	CTRL_avg_logFC	CTRL_pct.1	CTRL_pct.2	CTRL_p_val_adj	max_pval	minimump_p_val
SPARCL1	9.56978756444555e-20	1.19474422222348	0.587	0.151	3.22444422196428e-15	3.94577277308537e-38	1.58947925578483	0.636	0.173	1.32948867816338e-33	9.56978756444555e-20	7.89154554617076e-38
ANXA2	3.96142102340363e-14	0.473094103215955	0.524	0.151	1.33476119962562e-09	3.20441899793486e-27	0.708924496340922	0.705	0.268	1.07969693716417e-22	3.96142102340363e-14	6.40883799586974e-27
TPBG	2.58316184173471e-12	0.78478174504741	0.905	0.643	8.70370550954093e-08	1.06248219515881e-25	0.856790127943012	0.992	0.635	3.57992750836809e-21	2.58316184173471e-12	2.12496439031762e-25
IGFBP5	3.67344884130743e-23	0.821803401476596	0.714	0.204	1.23773185259012e-18	5.58176979150148e-19	0.730691830265048	0.752	0.386	1.88072151354851e-14	5.58176979150148e-19	7.34689768261487e-23
WNT2B	7.8471293792507e-22	0.946936485224544	0.73	0.234	2.64401177304473e-17	1.65846979247035e-07	0.286846480327717	0.457	0.245	0.00558804811874961	1.65846979247035e-07	1.56942587585014e-21
PGM5-AS1.1	4.93617982537144e-07	0.442772482576875	0.444	0.195	0.0166319643036065	1.43995022421974e-20	0.651146746337572	0.364	0.088	4.85176828548601e-16	4.93617982537144e-07	2.8799004484395e-20
GDPD2	1.96086670946856e-18	0.560352282217176	0.667	0.204	6.60694429088336e-14	2.65205684971591e-11	0.288996533865356	0.512	0.237	8.9358403494328e-07	2.65205684971591e-11	3.92173341893712e-18
SLIT2	2.51899381329622e-18	0.41096524208077	0.667	0.203	8.48749775452028e-14	4.36873385780338e-17	0.292764175308035	0.628	0.273	1.47200118604827e-12	4.36873385780338e-17	5.03798762659243e-18
ZFHX4	1.9687722906556e-05	0.254161522271807	0.683	0.493	0.663358135613497	3.77980312284981e-17	0.435210317599726	0.698	0.358	1.27356686421301e-12	1.9687722906556e-05	7.55960624569963e-17
IFITM3	3.79902409428798e-17	1.40928697484117	0.889	0.504	1.28004317832939e-12	8.85411598438502e-15	0.757500430992539	0.93	0.636	2.98330583977869e-10	8.85411598438502e-15	7.59804818857595e-17
TM4SF1	1.00217123811318e-16	0.268993886409439	0.254	0.022	3.37671576969855e-12	4.11254006619931e-10	0.390261573710019	0.248	0.077	1.38567924990519e-05	4.11254006619931e-10	2.00434247622636e-16
LY6H	2.79929983892912e-13	0.925656726402401	0.841	0.561	9.43196087728778e-09	2.5582395639854e-16	0.554053717593873	0.86	0.586	8.61973238689242e-12	2.79929983892912e-13	5.11647912797082e-16
CBLN1	0.00028918966886272	0.423769199908936	0.381	0.221	1	7.9203591846378e-16	0.438314360323123	0.434	0.155	2.66868582367186e-11	0.00028918966886272	1.58407183692756e-15
FSTL1	3.55023825801983e-13	0.518054231782466	0.778	0.398	1.1962172786572e-08	1.6524735404013e-15	0.410129274372656	0.651	0.338	5.56784434702816e-11	3.55023825801983e-13	3.3049470808026e-15
CST3	8.19942525299394e-14	0.686086691067567	0.952	0.887	2.76271434474378e-09	2.20548418809056e-15	0.44749454972776	0.984	0.866	7.43115842335234e-11	8.19942525299394e-14	4.41096837618112e-15
NFIA	2.61002335935628e-13	0.576023145739436	0.921	0.563	8.79421270701506e-09	6.30955972032701e-15	0.469502801105529	0.899	0.673	2.12594305216698e-10	2.61002335935628e-13	1.2619119440654e-14
MT-CYB	7.20459233002021e-15	0.843118510053331	1	0.948	2.42751533967701e-10	6.14437226377354e-09	0.29303625581112	1	0.958	0.000207028479055586	6.14437226377354e-09	1.44091846600403e-14
CYP1B1	3.79185931762243e-14	1.59386261666945	0.397	0.086	1.2776290784797e-09	1.02417581895671e-13	0.96820045301116	0.248	0.061	3.45085800439275e-09	1.02417581895671e-13	7.58371863524472e-14
PCSK1N	6.03508517818778e-06	0.408407761491407	1	0.955	0.203346159993859	4.79031558176641e-14	0.317577284327309	0.977	0.846	1.61404893212038e-09	6.03508517818778e-06	9.58063116353258e-14
SPARC	1.16827421520456e-11	0.790357330413572	0.905	0.647	3.93638314071025e-07	1.19234294870034e-13	0.589538095759675	1	0.797	4.01748033135094e-09	1.16827421520456e-11	2.38468589740054e-13
ZNF521	4.54675106983075e-07	0.266065567284928	0.571	0.314	0.0153198230546877	1.23394286759835e-13	0.30363561030693	0.674	0.361	4.15764709808587e-09	4.54675106983075e-07	2.46788573519653e-13
LGALS1	1.95493358803236e-13	0.43969329263195	0.413	0.095	6.58695323151622e-09	5.72405542355092e-09	0.41050047476905	0.45	0.229	0.000192866323441125	5.72405542355092e-09	3.90986717606433e-13
MDK	2.29863883548709e-10	0.64341581320441	0.984	0.968	7.74503369229021e-06	7.91849050487569e-13	0.588918723709227	1	0.892	2.66805619071281e-08	2.29863883548709e-10	1.58369810097451e-12
KRT8	8.4794667119496e-13	0.610993177457229	0.333	0.063	2.8570715139243e-08	4.45073566044116e-05	0.315366672682873	0.426	0.256	1	4.45073566044116e-05	1.6958933423892e-12
ID1	9.10723381788949e-13	0.935294745075653	0.841	0.474	3.06859136259969e-08	1.68412269852651e-10	0.500140627091144	0.891	0.649	5.67448302041521e-06	1.68412269852651e-10	1.82144676357707e-12
SELM	1.15427147809185e-11	0.513448121694796	0.825	0.463	3.88920231828267e-07	1.17590167198862e-12	0.468632455272711	0.845	0.593	3.96208309359847e-08	1.15427147809185e-11	2.35180334397586e-12
PLTP	1.42256797726421e-12	0.725535696151485	0.952	0.708	4.79320054259405e-08	2.02859903985746e-12	0.502080176050076	0.946	0.767	6.83516160489572e-08	2.02859903985746e-12	2.8451359545264e-12
TIMP1	2.38389938990878e-12	0.425395674733189	0.429	0.115	8.03231060435865e-08	3.77975839848395e-07	0.337921555706312	0.558	0.336	0.0127355179478518	3.77975839848395e-07	4.76779877981188e-12
IFITM2	3.13492514291425e-12	0.799572435968676	0.651	0.273	1.05628167765353e-07	2.13275295043254e-11	0.271052529556831	0.667	0.349	7.1860977911874e-07	2.13275295043254e-11	6.26985028581867e-12
CD9	4.03666975804185e-12	0.477717286854283	0.667	0.266	1.36011550827462e-07	7.23074238593193e-10	0.339793822045525	0.69	0.431	2.43632633951591e-05	7.23074238593193e-10	8.07333951606739e-12
TUSC3	3.22008144746891e-06	0.30902927951307	0.968	0.862	0.108497424291018	5.88085020418701e-12	0.296219496020339	0.946	0.836	1.98149366779877e-07	3.22008144746891e-06	1.17617004083394e-11
SDC2	6.81502622183036e-08	0.632886774889186	0.81	0.632	0.00229625493518352	6.74051826842603e-12	0.449838531336146	0.876	0.626	2.27115022536347e-07	6.81502622183036e-08	1.34810365368066e-11
WLS	1.95401972093229e-11	0.649553203448507	1	0.81	6.58387404770924e-07	1.55661041998854e-09	0.402339290588957	0.907	0.745	5.24484314910939e-05	1.55661041998854e-09	3.90803944182639e-11
CLU	2.03509083091667e-11	0.947432166082831	0.984	0.901	6.85703504569064e-07	4.06296669415154e-05	0.303959430687103	0.992	0.937	1	4.06296669415154e-05	4.07018166179193e-11
PCDH9	0.000134587239253447	0.260195435152326	0.556	0.346	1	3.0416779901847e-11	0.29733722953737	0.589	0.321	1.02486298201283e-06	0.000134587239253447	6.08335598027687e-11
PRCP	3.30094122472265e-05	0.309630437827382	0.81	0.628	1	9.57529196409279e-11	0.400636114849227	0.876	0.664	3.22629887438143e-06	3.30094122472265e-05	1.91505839272687e-10
KRT18	1.62640895275687e-10	1.05088968257083	0.46	0.156	5.48002232541899e-06	1.03192250239318e-06	0.353192726830907	0.512	0.304	0.0347695967956358	1.03192250239318e-06	3.2528179052492e-10
LGALS3BP	2.60402272091669e-06	0.414677876093763	0.746	0.528	0.0877399415585671	4.70768060205179e-10	0.363045795043704	0.899	0.675	1.58620590205533e-05	2.60402272091669e-06	9.41536120188735e-10
CDH2	1.56001873502173e-09	0.359906879569605	0.905	0.729	5.25632712578222e-05	8.21011273313296e-07	0.267685661021451	0.837	0.675	0.0276631538430182	8.21011273313296e-07	3.1200374676098e-09
RBP1	0.000499786548589977	0.285539454938353	0.476	0.294	1	3.01682812054699e-09	0.541629042324315	0.519	0.306	0.00010164900669371	0.000499786548589977	6.03365623199272e-09
PPIC	1.82658443928782e-05	0.258154980839451	0.46	0.229	0.615449360973638	4.19657448318438e-09	0.303383744222868	0.698	0.431	0.000141399380636414	1.82658443928782e-05	8.39314894875751e-09
SPATS2L	0.00318156007351226	0.367081883469417	0.683	0.604	1	4.33312614158965e-09	0.493667166471974	0.713	0.503	0.000146000352214722	0.00318156007351226	8.66625226440329e-09
SARS	6.01224776153116e-09	-0.414957405487373	0.841	0.948	0.000202576676077031	4.43550151895807e-05	-0.297213306062734	0.845	0.875	1	4.43550151895807e-05	1.20244954869152e-08
ISYNA1	3.80482847993905e-06	0.361567420484449	0.873	0.74	0.128199890803066	2.75017641119271e-08	0.298121374173339	0.915	0.743	0.000926644439987273	3.80482847993905e-06	5.50035274675072e-08
FKBP10	4.14705769416792e-08	0.309084983271541	0.81	0.507	0.00139730961947294	0.000112813103965763	0.252889292419645	0.814	0.638	1	0.000112813103965763	8.29411521635495e-08
SPINT2	1.83438980066363e-05	0.402568950510991	0.73	0.533	0.618079299435605	4.57127926733018e-08	0.309587278949482	0.798	0.579	0.00154024683633423	1.83438980066363e-05	9.1425583256944e-08
KCNQ1OT1	1.88098821849282e-05	0.338754174842315	0.762	0.621	0.633780170338971	7.11395278629657e-08	0.281819998930723	0.86	0.634	0.00239697525181477	1.88098821849282e-05	1.42279050665099e-07
CPVL	9.71282075965079e-08	0.33412469133385	0.349	0.115	0.00327263782675674	3.19009164681931e-07	0.2699238836008	0.287	0.127	0.010748694794793	3.19009164681931e-07	1.94256405759127e-07
LRP10	1.07182949241806e-07	0.325595885741028	0.714	0.405	0.0036114222917534	1.65616513449844e-07	0.30203361936113	0.729	0.507	0.00558028280417903	1.65616513449844e-07	2.14365886995427e-07
ITM2C	1.09458214766691e-07	0.347222411863753	0.937	0.822	0.00368808508834888	7.38117048071117e-06	0.275228855882442	0.922	0.813	0.248701158177082	7.38117048071117e-06	2.18916417552281e-07
ID3	1.26144536550537e-07	0.826945777803097	0.746	0.494	0.0042503140145338	5.85034931767919e-07	0.407537485005385	0.853	0.637	0.0197121669909883	5.85034931767919e-07	2.5228905718863e-07
PON2	0.000186329936280814	0.290788154814178	0.746	0.559	1	4.68783356796802e-07	0.377487763219184	0.667	0.481	0.0157951864239115	0.000186329936280814	9.37566493835769e-07
ZFP36L1	2.62156899439543e-06	0.365335785316783	0.841	0.61	0.0883311456971598	1.4970162421086e-06	0.250564412001021	0.822	0.667	0.050440465261607	2.62156899439543e-06	2.99403024315956e-06
PRNP	2.8758546594409e-05	0.35348397893534	0.794	0.647	0.968990468952018	2.51967817327132e-06	0.302397065688743	0.837	0.709	0.084898036370204	2.8758546594409e-05	5.03934999776455e-06
PTGDS	4.84243027687295e-06	0.58431665850205	0.476	0.24	0.163160845748957	2.26387543016809e-05	0.354684545554112	0.605	0.423	0.762790187440835	2.26387543016809e-05	9.6848371046149e-06
PAX6	0.00048911458034969	0.328026596461787	0.81	0.675	1	5.7810774336554e-06	0.258382599078891	0.752	0.569	0.194787623049585	0.00048911458034969	1.15621214464545e-05
CLDN5	7.00001788823166e-06	0.784959725276881	0.222	0.067	0.235858602726078	0.00278151312164454	0.316703494274476	0.209	0.117	1	0.00278151312164454	1.39999867762129e-05
ATP2B1	0.000450114341846967	0.251617833047853	0.905	0.727	1	7.19881201633397e-06	0.257491571193413	0.837	0.68	0.242556772078357	0.000450114341846967	1.43975722097735e-05
EIF4EBP1	2.45103981745961e-05	-0.399809618160295	0.746	0.846	0.825853356094841	0.00480889773286072	-0.324887667510528	0.62	0.672	1	0.00480889773286072	4.90201955895735e-05
CD24	3.80390794546636e-05	-0.432438157780607	0.952	0.901	1	0.327140961068032	-0.256912856237479	0.845	0.707	1	0.327140961068032	7.60767119377615e-05
CKB	6.23450780178565e-05	-0.470995661340963	0.952	0.952	1	0.110325295444875	-0.261415272939441	0.791	0.846	1	0.110325295444875	0.00012468626912696
IFI6	0.000292302316622846	0.323216722862051	0.635	0.467	1	9.47366230792844e-05	0.318143969793235	0.76	0.58	1	0.000292302316622846	0.000189464271130816
PMCH	0.000172733896360691	-0.42455897184949	0.111	0.022	1	0.784230315767191	-0.508985030426041	0.295	0.282	1	0.784230315767191	0.000345437955722429
HSPA9	0.00153746356845869	-0.284087777012373	0.81	0.898	1	0.000282305585770688	-0.268599306722392	0.884	0.91	1	0.00153746356845869	0.000564531475097619
TPM1	0.00161225489711369	0.301054619883131	0.778	0.734	1	0.000356133667928615	0.281904943402896	0.806	0.713	1	0.00161225489711369	0.000712140504667798
FDPS	0.000371112675670201	-0.355061514550358	0.889	0.931	1	0.0111991317957991	-0.258959060695867	0.837	0.837	1	0.0111991317957991	0.000742087626722358
KPNA2	0.000523431374507931	-0.606040033369613	0.683	0.775	1	0.0179645189905534	-0.430971830943745	0.659	0.665	1	0.0179645189905534	0.00104658876861204
HMGB2	0.0631615950822578	-0.606149477274005	0.841	0.81	1	0.00120339983489607	-0.676944282676372	0.651	0.676	1	0.0631615950822578	0.00240535149862952
TTR	0.00130224057733063	-1.47361823838984	0.889	0.87	1	0.593144289075318	-0.657781235201676	1	0.997	1	0.593144289075318	0.00260278532414002
TCF7L2	0.429125788534204	-0.334782974088276	0.873	0.784	1	0.00163977244844283	-0.25098403076659	0.543	0.387	1	0.429125788534204	0.003276856043203
H2AFZ	0.00207929733552439	-0.33986687821145	0.968	0.994	1	0.0146237909337141	-0.296837909919231	0.992	0.988	1	0.0146237909337141	0.00415427119363925
CKS2	0.00243372215778897	-0.453042599276268	0.571	0.697	1	0.00706110607750416	-0.405269148622944	0.558	0.625	1	0.00706110607750416	0.00486152131203663
CDK1	0.032778982909711	-0.351344084905738	0.27	0.381	1	0.00246670399297392	-0.338161849771486	0.101	0.203	1	0.032778982909711	0.00492732335735888
CCNB2	0.0673687533004632	-0.34817842330786	0.302	0.394	1	0.00272825779935083	-0.297562786625816	0.062	0.159	1	0.0673687533004632	0.00544907220808193
NFIB	0.0286514183966808	-0.309113282823716	0.619	0.68	1	0.0027513473051591	-0.344380295753769	0.434	0.522	1	0.0286514183966808	0.00549512469832459
CDC20	0.0881940510905369	-0.38659577199352	0.254	0.344	1	0.00311542519525266	-0.294041846011679	0.062	0.155	1	0.0881940510905369	0.00622114451635811
DDIT3	0.226674893421415	-0.270748054842209	0.698	0.703	1	0.00329343509036408	-0.421110437138972	0.612	0.672	1	0.226674893421415	0.00657602346603372
TOP2A	0.155298916634254	-0.419571408186358	0.333	0.39	1	0.00374896585077574	-0.43856479929758	0.07	0.164	1	0.155298916634254	0.0074838769566012
C1orf61	0.00593556960385717	-0.641418015771569	0.413	0.554	1	0.144966978378234	-0.477677900893014	0.651	0.655	1	0.144966978378234	0.0118359082211921
HTR2C	0.195893730036063	-0.365302782608694	0.127	0.18	1	0.00600421639105236	-0.373882751699996	0.341	0.426	1	0.195893730036063	0.0119723821676341
PPP1R15A	0.0122560386222065	-0.278022716542765	0.635	0.743	1	0.0685477741932742	-0.402656859770562	0.651	0.612	1	0.0685477741932742	0.0243618667617039
SMC4	0.0139015946873313	-0.408234212472248	0.444	0.558	1	0.020813687155261	-0.317761049585684	0.295	0.358	1	0.020813687155261	0.0276099350398117
UBE2C	0.196274893728519	-0.779102739476931	0.476	0.507	1	0.0168181697770681	-0.694083406580709	0.132	0.208	1	0.196274893728519	0.033353488719486
CKS1B	0.206816356582348	-0.327824288096386	0.635	0.628	1	0.0192222363741866	-0.291281283049163	0.45	0.516	1	0.206816356582348	0.0380749783771481
PTTG1	0.316362717584825	-0.417781927722841	0.587	0.593	1	0.0228884172813322	-0.554390422843605	0.349	0.404	1	0.316362717584825	0.04525295491702
BIRC5	0.125121197870654	-0.407450633802739	0.397	0.441	1	0.0259579479495948	-0.403899120962556	0.124	0.193	1	0.125121197870654	0.0512420808374357
CENPF	0.0629900993161467	-0.399713743647008	0.302	0.385	1	0.200564034967379	-0.305416022239051	0.147	0.179	1	0.200564034967379	0.122012446020435
HIST1H4C	0.0662537909907101	-0.511375996078896	0.746	0.768	1	0.941342771534915	-0.50223559724221	0.829	0.74	1	0.941342771534915	0.128118017160779
SLC3A2	0.0717952209949414	-0.26963506872248	0.952	0.944	1	0.0724847832302475	-0.271840212400015	0.961	0.925	1	0.0724847832302475	0.13843588823217
CCNB1	0.925773978522592	-0.33659264356325	0.413	0.383	1	0.0899029793185311	-0.403919837144402	0.209	0.26	1	0.925773978522592	0.171723412946714
NUSAP1	0.398912994314006	-0.410301169730628	0.429	0.426	1	0.127004101922819	-0.387724362387978	0.155	0.196	1	0.398912994314006	0.237878161940416
FTL	0.244214629553288	-0.266829393037126	1	0.998	1	0.954851853261787	-0.48767581486863	1	1	1	0.954851853261787	0.428788473818726
CXCL14	0.983074510958062	-0.255058081877627	0.206	0.204	1	0.244946025667209	-0.275528589155303	0.589	0.489	1	0.983074510958062	0.429893495844257
SQSTM1	0.796711135766597	-0.293077383680803	0.921	0.859	1	0.335864887832386	-0.264936856564538	0.953	0.861	1	0.796711135766597	0.55892455278611
MT2A	0.892674666827394	-0.280931479315155	0.444	0.455	1	0.436849932441205	-0.370597871829165	0.45	0.43	1	0.892674666827394	0.682862001408525
