## Supplementary tables 1-32 for "Single-cell sequencing of human iPSC-derived cerebellar organoids shows recapitulation of cerebellar development": Sup_table_4_Pop3markers_integrated.csv

	STIM_p_val	STIM_avg_logFC	STIM_pct.1	STIM_pct.2	STIM_p_val_adj	CTRL_p_val	CTRL_avg_logFC	CTRL_pct.1	CTRL_pct.2	CTRL_p_val_adj	max_pval	minimump_p_val
PTN	1.30929653643353e-15	1.55049755786766	0.963	0.846	4.41154374985915e-11	1.55308780516321e-40	2.42135031289096	1	0.827	5.23297405071693e-36	1.30929653643353e-15	3.10617561032645e-40
GPM6B	4.13740468743724e-23	1.17963885620359	1	0.918	1.3940571353851e-18	4.34752443436013e-39	1.94249800378469	1	0.833	1.4648548829133e-34	4.13740468743724e-23	8.69504886872033e-39
C1orf61	2.08678972051677e-15	1.17008209969894	0.889	0.505	7.03122928430919e-11	3.83336686073259e-34	1.59823691462911	1	0.63	1.29161463005524e-29	2.08678972051677e-15	7.6667337214652e-34
VIM	2.11109257253248e-21	1.15093919601592	1	0.969	7.11311531389094e-17	4.00675747775556e-34	1.52185324182238	1	0.93	1.35003686455496e-29	2.11109257253248e-21	8.01351495551114e-34
CAV1	3.93801882001544e-12	0.25892381629725	0.296	0.048	1.326876061216e-07	1.59658230746893e-30	0.469323261536541	0.431	0.057	5.3795244267858e-26	3.93801882001544e-12	3.19316461493787e-30
GDF10	2.57762902357419e-19	0.324867104213282	0.481	0.079	8.68506323203087e-15	9.0319022829764e-29	0.413584046693324	0.333	0.033	3.04320915522607e-24	2.57762902357419e-19	1.80638045659528e-28
GSN	1.38881073018784e-11	0.898129534188263	0.852	0.605	4.67945887429489e-07	1.08090764634745e-28	1.20535006871048	0.931	0.641	3.64201022360311e-24	1.38881073018784e-11	2.1618152926949e-28
PEA15	7.46815364068899e-18	1.04087730423372	0.963	0.682	2.51631968769375e-13	6.41174868284665e-27	1.06627606769482	0.944	0.628	2.16037460119835e-22	7.46815364068899e-18	1.28234973656933e-26
LINC00461	3.70485545537982e-08	0.458250584370675	0.796	0.554	0.00124831399713568	3.84520182900191e-26	0.848085324352514	0.917	0.459	1.2956023042639e-21	3.70485545537982e-08	7.69040365800384e-26
PLP1	8.44423224466753e-21	0.837402974569098	0.648	0.174	2.84519961251828e-16	7.66657089436075e-24	1.36479765245377	0.667	0.218	2.58317439714591e-19	8.44423224466753e-21	1.53331417887215e-23
GYPC	1.81893772222952e-16	0.615401718480315	0.759	0.285	6.12872876128016e-12	1.33619616668664e-23	0.795144803613659	0.639	0.187	4.50217936403398e-19	1.81893772222952e-16	2.67239233337329e-23
DDIT4	4.93804075138368e-11	0.544619375424377	0.944	0.744	1.66382345077122e-06	7.74036833804728e-23	0.996520976735677	0.931	0.639	2.60803970782165e-18	4.93804075138368e-11	1.54807366760946e-22
PSAT1	3.50471240246196e-07	0.4308261766796	0.926	0.792	0.0118087779688553	8.57612972046388e-23	0.976009571441473	0.958	0.681	2.8896411480131e-18	3.50471240246196e-07	1.71522594409278e-22
FABP7	6.41979235440799e-06	0.8852384150138	0.87	0.718	0.216308483589423	2.56966072227996e-22	1.28609949539903	0.944	0.667	8.6582148376501e-18	6.41979235440799e-06	5.13932144455993e-22
NTRK2	1.16127490546708e-14	0.734092724415863	0.852	0.413	3.91279966648078e-10	3.44364249421977e-22	1.20437138730387	0.875	0.478	1.16030090200241e-17	1.16127490546708e-14	6.88728498843956e-22
DRAXIN	0.000456594195921554	0.401879621477553	0.667	0.547	1	3.1909899692983e-20	0.818074275254996	0.736	0.324	1.07517216025537e-15	0.000456594195921554	6.38197993859662e-20
BOC	3.86341342811186e-20	0.784429620988112	0.741	0.26	1.30173852046801e-15	5.70242325033998e-17	0.467765281719481	0.597	0.22	1.92137448996955e-12	5.70242325033998e-17	7.72682685622374e-20
TTYH1	1.88266068213231e-17	1.25712792624409	0.963	0.733	6.3434369023766e-13	1.12018942660976e-19	1.06982319841168	0.972	0.706	3.77436625401894e-15	1.88266068213231e-17	2.24037885321953e-19
ENO1	4.26922590334939e-08	0.361926680240414	1	0.987	0.00143847297587454	1.55801980588609e-18	0.649432850560912	0.986	0.971	5.24959193395258e-14	4.26922590334939e-08	3.11603961177218e-18
TTR	5.77739340577599e-05	-3.31960582574904	0.685	0.89	1	3.62224352832178e-18	-3.42201051386198	0.986	0.998	1.22047873443274e-13	5.77739340577599e-05	7.24448705664359e-18
OLFML1	4.21090727472133e-18	0.2903989332632	0.259	0.018	1.41882309714461e-13	7.85051338817307e-15	0.252784198897857	0.139	0.01	2.64515198101104e-10	7.85051338817307e-15	8.4218145494427e-18
MEIS1	1.01609583643034e-10	0.269945483461064	0.426	0.113	3.42363331126838e-06	4.42870641693937e-18	0.45843843658861	0.542	0.162	1.49220834012355e-13	1.01609583643034e-10	8.85741283387875e-18
SPINT2	1.20830747520945e-07	-0.469675153214594	0.204	0.589	0.00407127120697074	1.92705805423202e-17	-0.692856686511672	0.097	0.643	6.49302940792936e-13	1.20830747520945e-07	3.85411610846403e-17
CD99	1.77689293142003e-07	0.395208713993416	0.944	0.828	0.00598706304312665	2.64662666099079e-17	0.578765940544821	0.958	0.816	8.91754387154236e-13	1.77689293142003e-07	5.29325332198159e-17
RFX4	1.00322019026695e-16	0.593382760811945	0.778	0.335	3.38025010908546e-12	4.08067956652758e-17	0.551251997765362	0.653	0.261	1.3749441731458e-12	1.00322019026695e-16	8.16135913305519e-17
CXCR4	1.88141143047413e-15	0.94636038507794	0.87	0.481	6.33922767383954e-11	5.85778195736762e-17	0.989814233773752	0.806	0.428	1.97372105271545e-12	1.88141143047413e-15	1.17155639147352e-16
ZFP36L1	6.97645806602234e-17	0.790816690497165	0.981	0.6	2.35064778076557e-12	8.49627507780997e-16	0.668760381409852	0.958	0.666	2.86273492471729e-11	8.49627507780997e-16	1.39529161320447e-16
PAX3	3.28340383276032e-13	0.357694152933759	0.5	0.126	1.10631008741026e-08	1.16438752593726e-16	0.387925214998165	0.542	0.166	3.92328732989301e-12	3.28340383276032e-13	2.32877505187452e-16
SEPT2	6.87929181444447e-09	0.354620077644071	0.981	0.951	0.000231790858395892	1.47442925927047e-16	0.500188522401299	1	0.931	4.96794194618591e-12	6.87929181444447e-09	2.94885851854094e-16
EMX2	9.68245510688823e-05	-0.294096174885817	0.074	0.342	1	3.4044497863636e-16	-0.747519349351049	0.056	0.591	1.14709531101735e-11	9.68245510688823e-05	6.80889957272721e-16
MDFI	2.26438383792142e-06	0.305673126446583	0.519	0.269	0.0762961490349242	4.43460040510896e-16	0.564656117290651	0.681	0.306	1.49419426049741e-11	2.26438383792142e-06	8.86920081021797e-16
TMEM47	1.87582499536455e-09	0.423736605264123	0.833	0.548	6.32040473938132e-05	6.15544501960154e-16	0.651765384002022	0.792	0.47	2.07401564490454e-11	1.87582499536455e-09	1.23108900392031e-15
SFRP2	0.444481454951702	0.407962641890203	0.296	0.282	1	7.01949678359466e-16	0.851409543374434	0.5	0.147	2.36514924626438e-11	0.444481454951702	1.40389935671894e-15
SERPINF1	0.0115559759644591	-0.684620169470075	0.185	0.347	1	2.16246975012022e-15	-1.2927780943002	0.194	0.659	7.28622557605508e-11	0.0115559759644591	4.32493950024045e-15
PKM	0.000796059405581137	-0.299211103027363	0.981	0.976	1	2.69592641687794e-15	-0.805604617585369	0.944	0.981	9.08365446902852e-11	0.000796059405581137	5.39185283375586e-15
NES	3.41135585990191e-10	0.616077001404685	0.815	0.528	1.14942224343535e-05	1.67884728562215e-14	0.519572255244694	0.639	0.284	5.65670804417528e-10	3.41135585990191e-10	3.35769457124427e-14
TRPM3	0.0047472548185758	-1.03421658455909	0.148	0.307	1	1.7550762217737e-14	-1.47853352498828	0.111	0.581	5.91355382164431e-10	0.0047472548185758	3.51015244354737e-14
SEZ6L2	2.56127391911107e-08	-0.471026749040392	0.481	0.83	0.000862995634305284	3.64762282241164e-14	-0.58427677554679	0.375	0.837	1.22903003378338e-09	2.56127391911107e-08	7.29524564482314e-14
QKI	8.62370878469012e-07	0.337750172891662	0.722	0.545	0.0290567243791349	3.7800530365982e-14	0.564626188495697	0.736	0.428	1.2736510701514e-09	8.62370878469012e-07	7.56010607319625e-14
NTM	1.49324738652091e-05	0.517513692934536	0.537	0.336	0.503134774414356	5.0398275601227e-14	0.546914929632958	0.569	0.222	1.69811949810774e-09	1.49324738652091e-05	1.00796551202451e-13
NFIB	9.6623654630782e-07	0.369125808994865	0.889	0.653	0.0325563741912957	1.10704996699466e-13	0.595711559764065	0.806	0.49	3.73009415879182e-09	9.6623654630782e-07	2.2140999339892e-13
NDFIP1	0.0166491809084898	0.368814693967232	0.963	0.951	1	2.94417977479357e-13	0.530951564071821	0.986	0.943	9.92011933318947e-09	0.0166491809084898	5.88835954958627e-13
CXCL14	0.0484292800903202	-0.832512961114893	0.111	0.214	1	3.49319301980335e-13	-1.50091457873614	0.069	0.533	1.17699645609254e-08	0.0484292800903202	6.98638603960547e-13
ID2	0.000731408606947635	0.410800538300485	0.796	0.654	1	7.70619678195724e-13	0.982462115244123	0.903	0.735	2.59652594371267e-08	0.000731408606947635	1.54123935639085e-12
FGFR1	4.5768409261793e-12	0.505076212247293	0.815	0.517	1.54212078166685e-07	9.39019430206825e-12	0.462987169053626	0.694	0.434	3.16393206813888e-07	9.39019430206825e-12	9.15368185233764e-12
KCNQ1OT1	6.43530643811525e-05	-0.391280398562826	0.426	0.656	1	5.37272162073338e-12	-0.630782296024822	0.292	0.689	1.8102848228899e-07	6.43530643811525e-05	1.07454432414379e-11
ATP1A2	1.01118180882764e-09	0.433535600902127	0.463	0.152	3.40707598666386e-05	1.32280617075494e-11	0.503467922498815	0.569	0.25	4.45706311174169e-07	1.01118180882764e-09	2.64561234149238e-11
HTR2C	0.0624097776607567	-0.444882110119565	0.093	0.183	1	1.79222701749e-11	-0.83055140927572	0.028	0.444	6.03872971273081e-07	0.0624097776607567	3.58445403494788e-11
APMAP	2.46677060160157e-05	0.341660437025279	0.87	0.759	0.831153686503635	4.48107937740979e-11	0.5251000662349	0.833	0.72	1.50985488542445e-06	2.46677060160157e-05	8.96215875461876e-11
PCP4	0.00135378025415485	-0.849176485484809	0.074	0.263	1	6.01392596473529e-11	-1.0646622243658	0.125	0.516	2.02633221455791e-06	0.00135378025415485	1.20278519291089e-10
SOX2	2.62955405771838e-05	0.339475702766133	0.907	0.81	0.886001944207632	1.25536668919844e-10	0.546814167733426	0.778	0.591	4.22983252258522e-06	2.62955405771838e-05	2.51073337823928e-10
TMEM123	1.61467383111419e-10	0.482958297575805	0.907	0.698	5.44048200655616e-06	2.16065884373421e-09	0.446173708337141	0.792	0.641	7.28012390807806e-05	2.16065884373421e-09	3.22934766196766e-10
NRN1	1.20431841350341e-07	-0.448134097741381	0.259	0.596	0.0040578304624584	2.91870471918543e-10	-0.500133755692534	0.139	0.547	9.8342836808234e-06	1.20431841350341e-07	5.83740943751897e-10
ELAVL4	3.42889833482496e-10	-0.578681685315562	0.185	0.625	1.15533300493592e-05	4.56945736576237e-05	-0.328336623675331	0.111	0.344	1	4.56945736576237e-05	6.85779666847417e-10
PGRMC1	3.98631324140779e-10	-0.472245112324177	0.796	0.958	1.34314838355994e-05	2.61475097439967e-06	-0.36587222581999	0.847	0.937	0.0881014193314225	2.61475097439967e-06	7.97262648122648e-10
TERF2IP	5.07447322941267e-10	-0.58402533720867	0.889	0.936	1.7097930099183e-05	1.87224379842435e-05	-0.415431041105671	0.847	0.918	0.6308338254411	1.87224379842435e-05	1.01489464562503e-09
SH3BGRL3	0.000113754203887662	0.271742416582954	0.981	0.945	1	5.10005380415322e-10	0.379183630887873	0.917	0.858	1.71841212877139e-05	0.000113754203887662	1.02001076057054e-09
OCIAD2	2.33194636830639e-06	-0.291109807948999	0.056	0.371	0.0785726009337153	7.90703008771737e-10	-0.455539173728955	0.083	0.455	2.66419471775549e-05	2.33194636830639e-06	1.58140601691826e-09
RPS19	1.54901753632362e-09	0.339639590293688	1	1	5.21925968688881e-05	2.0273412227511e-08	0.322434221486585	1	1	0.000683092351593757	2.0273412227511e-08	3.09803507024778e-09
GADD45A	1.76587156214507e-09	-0.566897961806701	0.278	0.693	5.94992764149161e-05	7.94076419877056e-06	-0.295730214440941	0.208	0.491	0.267556108913375	7.94076419877056e-06	3.53174312117183e-09
ATP6V0B	3.19147290689797e-07	-0.387224984018765	0.852	0.984	0.010753348812502	3.53632028611254e-09	-0.39313688152003	0.917	0.97	0.000119152775720276	3.19147290689797e-07	7.0726405597195e-09
PHGDH	1.12097954937891e-06	0.444671668859808	0.963	0.876	0.0377702849367729	4.29662979665502e-09	0.541104648557509	0.944	0.826	0.000144770644368494	1.12097954937891e-06	8.59325957484902e-09
MGST1	0.00406177630210242	0.327456096747713	0.704	0.558	1	5.36669282782157e-09	0.375751540824867	0.792	0.513	0.00018082534814062	0.00406177630210242	1.07333856268417e-08
TLE1	1.70146929133628e-08	0.454848396841443	0.778	0.548	0.000573293063022845	6.50680246211675e-09	0.465583261633749	0.639	0.411	0.000219240202158562	1.70146929133628e-08	1.3013604881895e-08
KRT18	0.000236660224523878	-0.460472402373104	0	0.207	1	8.67234160571978e-09	-0.44262346546465	0.014	0.353	0.000292205878063122	0.000236660224523878	1.734468313623e-08
MAPK10	0.000155048843571383	0.317973299394085	0.704	0.563	1	9.64265192948813e-09	0.391095669693042	0.694	0.445	0.000324899514112173	0.000155048843571383	1.92853037659955e-08
NEFM	1.9009093353119e-05	-0.359045149379886	0.204	0.495	0.640492391439992	1.19701702896339e-08	-0.459178021024599	0.042	0.389	0.000403322917738924	1.9009093353119e-05	2.39403404359827e-08
SULF1	0.00697056087535848	-0.252497923703783	0.019	0.15	1	1.89581025559197e-08	-0.430612880330246	0.028	0.365	0.000638774307519157	0.00697056087535848	3.79162047524296e-08
FAM57B	3.8695371088102e-08	-0.56902735878261	0.574	0.771	0.00130380183344251	0.000550523382923236	-0.309906750419705	0.319	0.522	1	0.000550523382923236	7.73907406788719e-08
AKAP9	1.94147786076958e-05	-0.355962958784482	0.648	0.848	0.654161550407703	4.6579851084862e-08	-0.396400859407218	0.556	0.808	0.00156946150245334	1.94147786076958e-05	9.31597000000415e-08
PFN2	3.19858605482214e-07	0.304598461587943	0.981	0.973	0.0107773158531177	4.95941365911276e-08	0.332790400002482	1	0.952	0.00167102483830145	3.19858605482214e-07	9.91882707226768e-08
CLNS1A	5.28296659417663e-08	0.384536897836591	0.944	0.894	0.00178004276424187	4.25288571411982e-07	0.29141703110675	0.931	0.863	0.0143296731251553	4.25288571411982e-07	1.05659329092559e-07
C20orf27	5.50924388598214e-08	0.45624721735594	0.815	0.623	0.00185628463494282	1.9179526084627e-07	0.36245039400349	0.75	0.56	0.00646234951895424	1.9179526084627e-07	1.10184874684466e-07
MASP1	1.09091006270886e-06	0.678710738044608	0.63	0.413	0.0367571236529123	5.75362124744997e-08	0.398046544622065	0.681	0.406	0.00193862514311579	1.09091006270886e-06	1.15072421638584e-07
GNAI2	6.01213102534592e-08	0.461495381634661	0.907	0.795	0.00202572742768005	2.01501132376432e-07	0.315521285014153	0.708	0.515	0.00678937915429149	2.01501132376432e-07	1.20242616892347e-07
SOX4	6.32476067632014e-08	-0.995028185924446	0.944	0.936	0.00213106486227931	0.982345941639646	-0.4312544571874	0.944	0.864	1	0.982345941639646	1.26495209526143e-07
TCF7L2	6.61824351904235e-08	-1.13618900038228	0.611	0.812	0.00222995097130613	0.174822089905627	-0.360531313196419	0.486	0.4	1	0.174822089905627	1.32364866000732e-07
PDLIM7	2.2753339618695e-06	0.375259696652699	0.852	0.676	0.076665102511231	1.07650499658236e-07	0.43198924307575	0.819	0.688	0.00362717593548459	2.2753339618695e-06	2.15300987727841e-07
SNRPN	1.17184703057837e-07	-0.362587683592175	0.926	0.978	0.00394842138483075	1.38920078439819e-07	-0.325840650151061	0.931	0.983	0.00468077312295125	1.38920078439819e-07	2.34369392383419e-07
SYT1	1.71654162404189e-07	-0.536818815255258	0.389	0.693	0.00578371534804675	0.00328088696459509	-0.287446854491474	0.347	0.539	1	0.00328088696459509	3.43308295343227e-07
SH3BGRL	0.000188586266623074	0.261540437214461	0.907	0.837	1	2.87427708112902e-07	0.322786160095772	0.917	0.846	0.00968458919715614	0.000188586266623074	5.74855333611118e-07
NEUROD1	3.08366734976019e-07	-0.464335991864627	0.148	0.494	0.010390108768282	0.00142308446783357	-0.315435811346551	0.069	0.23	1	0.00142308446783357	6.16733374861995e-07
NEFL	3.30715301066422e-07	-0.530568010499515	0.259	0.598	0.011143121354132	5.81617248740918e-07	-0.494763375697729	0.194	0.501	0.0195970115790765	5.81617248740918e-07	6.61430492760234e-07
STMN2	4.31293658189601e-07	-0.971515136267285	0.741	0.885	0.0145320085190404	0.0190486276115896	-0.786793224025871	0.708	0.799	1	0.0190486276115896	8.62587130364983e-07
IGFBP7	0.00454798980636032	-1.57565807280807	0.093	0.254	1	4.92063624427516e-07	-0.912522747262448	0.056	0.341	0.0165795917614607	0.00454798980636032	9.84127006728421e-07
CA2	0.0843051170055277	-0.402771587283189	0.167	0.252	1	5.31352229330238e-07	-0.726841393634813	0.236	0.507	0.017903382015053	0.0843051170055277	1.06270417632529e-06
VAMP2	5.46474724056024e-07	-0.422389970340645	0.963	0.956	0.0184129193523437	0.000637190055706869	-0.367379406867155	0.944	0.964	1	0.000637190055706869	1.09294914947743e-06
EDNRB	0.000897398935712498	0.572502899501406	0.389	0.229	1	5.5725005211292e-07	1.0480154809167	0.444	0.224	0.0187759832558927	0.000897398935712498	1.11449979369822e-06
SSTR2	5.86120694712603e-05	-0.423431545352005	0.222	0.51	1	6.17763304618951e-07	-0.407287890306162	0.097	0.402	0.020814916785831	5.86120694712603e-05	1.2355262276064e-06
INA	6.19028244556366e-07	-0.430428095503153	0.37	0.68	0.0208575376720822	4.8816042217769e-05	-0.265691253204008	0.139	0.366	1	4.8816042217769e-05	1.23805610591676e-06
HMP19	6.49155938347178e-07	-0.57969571278748	0.37	0.669	0.0218726601866698	7.89851019104673e-05	-0.453061372847822	0.181	0.417	1	7.89851019104673e-05	1.29831145529092e-06
FKBP1A	7.70097545258008e-07	0.36675824027871	0.944	0.951	0.0259476666899233	1.67688551100834e-06	0.276329297270194	0.958	0.907	0.0565009804079151	1.67688551100834e-06	1.54019449746579e-06
PRNP	7.98069643732929e-07	-0.463889303243188	0.37	0.691	0.0268901585759373	9.97537436412935e-05	-0.270337868462763	0.528	0.739	1	9.97537436412935e-05	1.5961386505507e-06
FOLR1	0.00100930421383358	-0.439070432420601	0.019	0.197	1	1.15939473269857e-06	-0.416308697978158	0.069	0.346	0.0390646461235457	0.00100930421383358	2.318788121201e-06
PDLIM3	1.63000663701009e-06	0.266612072233707	0.5	0.236	0.0549214436274181	0.000589148063841971	0.261847686279184	0.375	0.237	1	0.000589148063841971	3.26001061709855e-06
UBE2T	2.29804483515851e-06	-0.568041915034322	0.296	0.592	0.0774303226758309	3.96583085152249e-05	-0.331553125227214	0.139	0.378	1	3.96583085152249e-05	4.59608438930696e-06
PPT1	2.84763462978137e-06	0.28903003789391	0.833	0.671	0.0959482012158534	0.00056833868040788	0.281151396346704	0.736	0.674	1	0.00056833868040788	5.69526115053975e-06
MAPT	2.93118454743124e-06	-0.425915517971668	0.315	0.614	0.0987633321411481	0.00105595759519425	-0.367257891756884	0.333	0.498	1	0.00105595759519425	5.86236050301963e-06
GNG3	2.96920087949032e-06	-0.624037483545789	0.537	0.72	0.100044254433547	0.0234868631563703	-0.288055154223069	0.389	0.5	1	0.0234868631563703	5.93839294282677e-06
TGIF1	7.65580400086387e-05	0.355600908497514	0.759	0.587	1	3.15254105907214e-06	0.305289292145595	0.778	0.586	0.106221718444377	7.65580400086387e-05	6.30507217962916e-06
EFNB1	9.60227334572828e-06	0.320201614640101	0.815	0.653	0.323538998110969	4.31087195485536e-06	0.424103720144842	0.694	0.592	0.145250519646896	9.60227334572828e-06	8.6217253260937e-06
KPNA2	4.75433303172006e-06	-0.745711761508058	0.63	0.779	0.160192497170776	0.297859821566014	-0.354356070125121	0.653	0.665	1	0.297859821566014	9.50864345975755e-06
AP1S2	0.000686138052424395	-0.360651553776626	0.87	0.932	1	5.65135000998227e-06	-0.400451403879161	0.778	0.896	0.190416587236343	0.000686138052424395	1.13026680822076e-05
JAM2	7.17290790874739e-06	0.292444453985881	0.63	0.428	0.241683959077334	1.30525001353319e-05	0.252735844049474	0.528	0.323	0.439790939559872	1.30525001353319e-05	1.43457643668869e-05
CISD2	8.58291185924602e-06	-0.284387038752345	0.537	0.814	0.289192632185435	3.2944734562258e-05	-0.253674866100806	0.597	0.781	1	3.2944734562258e-05	1.7165750052116e-05
BAIAP2	1.2381005281948e-05	0.28767799643792	0.685	0.464	0.417165591969955	0.000869210345224395	0.255450130277092	0.542	0.43	1	0.000869210345224395	2.47618572746042e-05
TSPAN13	8.38063567189464e-05	-0.303089192139191	0.556	0.762	1	1.41495959162278e-05	-0.358026135355595	0.472	0.681	0.47675648480138	8.38063567189464e-05	2.8298991621391e-05
PTGDS	0.00309968680844091	-0.358225496948773	0.093	0.282	1	2.53217572027024e-05	-0.495821928373084	0.208	0.462	0.853191287187855	0.00309968680844091	5.0642873214017e-05
NME4	6.84569466381193e-05	0.274327442894805	0.926	0.804	1	5.22271907562783e-05	0.283746069529494	0.819	0.711	1	6.84569466381193e-05	0.000104451653833102
RAB3A	5.56546630042656e-05	-0.421223535878218	0.574	0.713	1	0.000364698182429387	-0.403538111269119	0.417	0.597	1	0.000364698182429387	0.000111306228567017
MDK	0.000105721931610963	0.321145490994952	1	0.967	1	6.35502229849025e-05	0.27325188424181	0.986	0.899	1	0.000105721931610963	0.000127096407338964
APLP2	0.0011917664577016	-0.344943672202001	0.685	0.876	1	6.81575430342421e-05	-0.303544509847085	0.819	0.896	1	0.0011917664577016	0.000136310440617812
CKS1B	7.9656256156422e-05	-0.572942955556541	0.463	0.645	1	0.0674836581074481	-0.282979152649689	0.417	0.514	1	0.0674836581074481	0.000159306167193699
CELF4	9.61424758009128e-05	-0.258240817885065	0.204	0.481	1	0.0014688133687265	-0.297016845518143	0.139	0.309	1	0.0014688133687265	0.000192275708226172
BEX2	0.000196139663327238	-0.297300867999798	0.796	0.932	1	0.000103936585864784	-0.257013587977311	0.833	0.919	1	0.000196139663327238	0.000207862368915687
DCX	0.000154227304549258	-0.608786356331735	0.796	0.779	1	0.601859457384001	-0.414535434040449	0.681	0.591	1	0.601859457384001	0.000308430823037047
CTNNB1	0.074677951972474	0.257126857676594	0.852	0.775	1	0.000192951074580487	0.377891041972268	0.792	0.663	1	0.074677951972474	0.000385864919043793
RBP1	0.00157237280951634	-0.448923356721802	0.13	0.331	1	0.000278311255062531	-0.290664636795161	0.125	0.347	1	0.00157237280951634	0.000556545052970366
SNAP25	0.000314889910214883	-0.298287637419014	0.426	0.627	1	0.00400032635163966	-0.269470406383384	0.278	0.446	1	0.00400032635163966	0.000629680664774211
AKR1B1	0.00430124211405736	0.342419374654026	0.907	0.876	1	0.000340287403767858	0.351596924116607	0.861	0.843	1	0.00430124211405736	0.000680459012018553
NQO1	0.000362979187730414	-0.472536927273281	0.222	0.475	1	0.000743370476620997	-0.402081210622317	0.431	0.578	1	0.000743370476620997	0.000725826621570103
CENPW	0.000462256463611564	-0.267115027812005	0.241	0.488	1	0.00324984783853376	-0.26912010867647	0.167	0.337	1	0.00324984783853376	0.000924299246184978
TOP2A	0.000476882218492515	-0.713587642867487	0.185	0.404	1	0.00600080393671098	-0.463996419748253	0.042	0.16	1	0.00600080393671098	0.000953537020334715
SERF2	0.471503265258506	-0.254490372970529	0.981	0.996	1	0.000628516583763397	-0.284331110078019	1	0.995	1	0.471503265258506	0.00125663813443073
TUBB4B	0.00095977867327263	-0.418157447869322	0.833	0.905	1	0.975921024986052	-0.254111185985725	0.889	0.857	1	0.975921024986052	0.00191863617144359
HMGB2	0.000968484278958015	-0.870248311847291	0.778	0.817	1	0.46026007027044	-0.570954376874007	0.708	0.67	1	0.46026007027044	0.00193603059611744
ALDOA	0.00106634028826135	-0.289714719769382	0.926	0.987	1	0.00191880755120045	-0.260837213191034	0.986	0.993	1	0.00191880755120045	0.00213154349491233
CCNB1	0.00107959716038187	-0.491276893545098	0.185	0.406	1	0.124224639326976	-0.344959519568073	0.181	0.259	1	0.124224639326976	0.00215802879073503
MAD2L1	0.0184815718811105	-0.315238589800924	0.37	0.49	1	0.00164927676863752	-0.292265367747	0.153	0.324	1	0.0184815718811105	0.00329583342341548
RTN1	0.00201418722783266	-0.44552065052752	0.907	0.931	1	0.00240478480422944	-0.47437526028117	0.736	0.847	1	0.00240478480422944	0.00402431750547655
FTL	0.0020917410862886	-0.645021218885832	1	0.998	1	0.00755126311850059	-0.438962673112268	1	1	1	0.00755126311850059	0.00417910679180514
SLC3A2	0.00227880792469787	-0.445144474469871	0.944	0.945	1	0.074708604787594	-0.2804948959272	0.903	0.932	1	0.074708604787594	0.00455242288383808
SQSTM1	0.163402115633345	-0.460150707723113	0.889	0.863	1	0.00369164832930124	-0.497655430072737	0.792	0.879	1	0.163402115633345	0.00736966839121525
HIST1H4C	0.00425225191493386	-0.898232527361392	0.63	0.779	1	0.169682701060011	-0.545895146514197	0.694	0.755	1	0.169682701060011	0.00848642218351966
VCAM1	0.358382440847899	0.447143810512687	0.259	0.247	1	0.00575850054461989	0.352842791273978	0.153	0.069	1	0.358382440847899	0.0114838407607174
PPP1R15A	0.00821253584292213	-0.302875182849246	0.648	0.74	1	0.401853389268392	-0.306477821646854	0.597	0.618	1	0.401853389268392	0.016357625940873
ANXA1	0.00891684075650577	-0.260469140064877	0.019	0.148	1	0.0156470625816284	-0.403746224256628	0.069	0.184	1	0.0156470625816284	0.0177541714639347
DDIT3	0.00910739410023272	-0.29941070637133	0.519	0.72	1	0.675729143290664	-0.263135844019984	0.653	0.665	1	0.675729143290664	0.0181318435731685
SMC4	0.0534023218508231	-0.425838214099538	0.481	0.552	1	0.0097963936326482	-0.291900836413508	0.208	0.36	1	0.0534023218508231	0.0194968179370906
UBE2C	0.0181473342940494	-0.886147799251543	0.389	0.516	1	0.0898678953075008	-0.618897542181904	0.125	0.204	1	0.0898678953075008	0.0359653428461189
CKS2	0.193970722800048	-0.395608832678867	0.685	0.684	1	0.442246963459622	-0.313269065019847	0.597	0.618	1	0.442246963459622	0.350316804296523
