## Supplementary tables 1-32 for "Single-cell sequencing of human iPSC-derived cerebellar organoids shows recapitulation of cerebellar development": Sup_table_5_Pop4markers_integrated.csv

	STIM_p_val	STIM_avg_logFC	STIM_pct.1	STIM_pct.2	STIM_p_val_adj	CTRL_p_val	CTRL_avg_logFC	CTRL_pct.1	CTRL_pct.2	CTRL_p_val_adj	max_pval	minimump_p_val
PKMYT1	4.8740569841773e-34	0.376516367322343	0.644	0.097	1.6422647602487e-29	3.47738632153951e-78	0.393083263936159	0.689	0.029	1.17167054717952e-73	4.8740569841773e-34	6.95477264307911e-78
DTL	5.58817598110052e-31	0.294391574144441	0.603	0.093	1.88288001507201e-26	6.56364208085717e-73	0.439473337317297	0.578	0.02	2.21155356272401e-68	5.58817598110052e-31	1.31272841617142e-72
TK1	3.44683911873938e-40	0.385209921782529	0.699	0.091	1.16137797266805e-35	5.77654276966029e-63	0.474750860241532	0.622	0.033	1.94634832080934e-58	3.44683911873938e-40	1.15530855393206e-62
SPC25	2.58601944047793e-38	0.59441945947723	0.836	0.167	8.71333390274635e-34	5.91017302167276e-60	0.554920245187789	0.733	0.053	1.99137369792242e-55	2.58601944047793e-38	1.18203460433454e-59
RRM2	2.57501591697722e-41	0.873570442535798	0.877	0.201	8.67625863066305e-37	4.87236101530537e-59	0.869784728222783	0.733	0.058	1.64169332049699e-54	2.57501591697722e-41	9.74472203061067e-59
RAD51	4.95703279949301e-30	0.255119095496695	0.548	0.074	1.67022263146118e-25	1.2735298159919e-54	0.382362390489005	0.533	0.028	4.2910313620031e-50	4.95703279949301e-30	2.54705963198382e-54
RAD51AP1	9.67472787988291e-40	0.516614039558079	0.808	0.15	3.25980281184775e-35	2.45378729036642e-54	0.733556662474284	0.844	0.091	8.26779089616063e-50	9.67472787988291e-40	4.90757458073286e-54
MND1	1.70665331624671e-25	0.359689188669604	0.726	0.186	5.75039768376168e-21	1.57661817598853e-53	0.454554318166571	0.778	0.072	5.31225728217574e-49	1.70665331624671e-25	3.15323635197706e-53
PBK	2.91635038766731e-29	0.651134248655046	0.849	0.242	9.82635099620622e-25	1.76967230104204e-53	0.751916409949572	0.822	0.081	5.96273385113105e-49	2.91635038766731e-29	3.5393446020841e-53
CCNA2	7.81262297608104e-31	0.54592086214694	0.849	0.205	2.63238518556075e-26	1.39149783983648e-52	0.640129187897893	0.8	0.075	4.68851282154504e-48	7.81262297608104e-31	2.78299567967297e-52
ASF1B	7.30921219931921e-47	0.616295620923808	0.795	0.114	2.46276595843861e-42	1.21393789687377e-51	0.608323051772457	0.644	0.05	4.09024234972647e-47	7.30921219931921e-47	2.42787579374753e-51
CDC45	1.51413303866481e-42	0.507314278150348	0.712	0.091	5.1017198604772e-38	1.48332157432148e-51	0.382632689442234	0.533	0.03	4.99790371251879e-47	1.51413303866481e-42	2.96664314864295e-51
AURKB	7.47250614331328e-33	0.577959839103716	0.836	0.197	2.51778621992798e-28	1.5610570014398e-51	0.601648347077646	0.733	0.065	5.25982546065126e-47	7.47250614331328e-33	3.12211400287962e-51
SGOL1	6.33764772478506e-23	0.315261908105789	0.753	0.203	2.13540702438908e-18	3.87489378949845e-51	0.611747176373451	0.8	0.081	1.30560671343361e-46	6.33764772478506e-23	7.74978757899695e-51
MCM10	8.85187223383134e-30	0.343740162798691	0.589	0.095	2.98254983046713e-25	6.45986297130441e-51	0.340937924071039	0.489	0.024	2.17658622955131e-46	8.85187223383134e-30	1.29197259426088e-50
ZWINT	1.2737623358399e-34	0.6949484667103	0.932	0.303	4.29181481437896e-30	1.61347068299799e-50	0.905189690474845	0.911	0.125	5.43642811929342e-46	1.2737623358399e-34	3.22694136599597e-50
CLSPN	5.04058309906775e-32	0.59579073653266	0.795	0.205	1.69837406939989e-27	2.44586457373002e-50	0.660301838395585	0.711	0.066	8.24109609472594e-46	5.04058309906775e-32	4.89172914746002e-50
CDCA5	3.55523110393017e-38	0.555091959221515	0.781	0.144	1.19789956815823e-33	9.87853606637887e-50	0.501821868710473	0.733	0.071	3.3284739422057e-45	3.55523110393017e-38	1.97570721327576e-49
TYMS	1.34001837584228e-41	1.17192107583438	1	0.356	4.51505791556299e-37	1.95674284379261e-47	1.05105204075119	0.911	0.144	6.59304933787481e-43	1.34001837584228e-41	3.91348568758525e-47
CENPU	7.01362360673478e-39	0.777442694292869	0.973	0.299	2.36317033805322e-34	4.18447461549448e-47	0.966713091465154	0.911	0.147	1.40991687694471e-42	7.01362360673478e-39	8.36894923098899e-47
NDC80	3.16073785125615e-25	0.317381735872767	0.74	0.174	1.06497901160225e-20	5.17305433656722e-47	0.46310346047924	0.689	0.063	1.74300892816296e-42	3.16073785125615e-25	1.03461086731345e-46
KIAA0101	6.05136412575938e-42	1.29711275497241	0.973	0.309	2.03894662853337e-37	5.18401311639088e-47	1.55947324297524	0.911	0.153	1.74670137943674e-42	6.05136412575938e-42	1.03680262327817e-46
CDC6	3.62505717065176e-36	0.417629162385791	0.699	0.11	1.2214267630794e-31	1.98681109177397e-46	0.493583207620029	0.622	0.053	6.69436129262322e-42	3.62505717065176e-36	3.97362218354794e-46
TACC3	2.52365064727306e-28	0.401594563414328	0.808	0.193	8.50318849092185e-24	1.08786301978066e-45	0.547301992542582	0.756	0.078	3.66544565884895e-41	2.52365064727306e-28	2.17572603956133e-45
TOP2A	7.31871414705189e-27	0.697757773271326	0.932	0.309	2.46596754470766e-22	8.97446262496839e-45	0.989970118568826	0.867	0.12	3.02385543685685e-40	7.31871414705189e-27	1.79489252499368e-44
MELK	7.01499606013719e-36	0.481501447656484	0.836	0.178	2.36363277250262e-31	3.26806814360809e-44	0.559357845114487	0.689	0.073	1.10114288030731e-39	7.01499606013719e-36	6.53613628721619e-44
MKI67	1.502535105212e-26	0.417845774687833	0.849	0.208	5.0626417835013e-22	4.42522555053206e-44	0.595885787229123	0.689	0.066	1.49103549699627e-39	1.502535105212e-26	8.85045110106417e-44
FAM64A	2.47750950447433e-24	0.313945921245728	0.781	0.193	8.34772052437582e-20	2.98424722197188e-42	0.473151490002603	0.711	0.074	1.0055122589712e-37	2.47750950447433e-24	5.96849444394375e-42
NUF2	1.35659672589407e-22	0.366074336411532	0.781	0.21	4.57091700822749e-18	7.16632561042622e-42	0.54251103835064	0.733	0.083	2.41462175117701e-37	1.35659672589407e-22	1.43326512208524e-41
HELLS	7.1327117546845e-34	0.483132087119858	0.863	0.227	2.4032958986234e-29	7.49796215463723e-42	0.639827310162971	0.867	0.134	2.52636336838347e-37	7.1327117546845e-34	1.49959243092744e-41
NUSAP1	8.0738111668705e-30	0.855138678332277	0.945	0.354	2.72038993456535e-25	5.90247843977554e-41	1.07349787254805	0.911	0.159	1.98878108549797e-36	8.0738111668705e-30	1.18049568795511e-40
RAD54L	1.23683959689304e-23	0.295554650843588	0.466	0.072	4.16740733777142e-19	1.39192239426581e-40	0.284397376108115	0.422	0.024	4.68994331523921e-36	1.23683959689304e-23	2.78384478853161e-40
HJURP	2.06788101955934e-19	0.25221526160615	0.575	0.138	6.96751830730325e-15	1.58116077827238e-40	0.315110732639303	0.556	0.045	5.32756312631096e-36	2.06788101955934e-19	3.16232155654477e-40
MCM5	2.00548927939682e-17	0.404821771745748	0.685	0.235	6.75729557799964e-13	1.68658572950093e-40	0.592316831669259	0.756	0.096	5.68278195698043e-36	2.00548927939682e-17	3.37317145900185e-40
KIFC1	8.29204932192067e-25	0.382620829094762	0.74	0.191	2.79392309852795e-20	4.46567040823682e-39	0.494660942179574	0.711	0.084	1.50466298735131e-34	8.29204932192067e-25	8.93134081647372e-39
CENPM	1.43917418854268e-37	0.680689693634181	0.849	0.205	4.8491535108757e-33	3.98125971905311e-38	0.6731265257155	0.756	0.114	1.34144564973776e-33	1.43917418854268e-37	7.96251943810625e-38
UBE2C	4.69160244873743e-20	0.424584946949791	0.932	0.445	1.58078852907759e-15	6.19062320995181e-38	0.713142746573891	0.911	0.167	2.08586858436116e-33	4.69160244873743e-20	1.23812464199036e-37
CDK1	4.76680744173744e-32	0.640339770307808	0.945	0.29	1.60612809941901e-27	1.13929593736486e-37	0.800231266166277	0.889	0.159	3.83874373135715e-33	4.76680744173744e-32	2.27859187472972e-37
CHAF1B	5.41693109401059e-24	0.258749190222062	0.589	0.117	1.82518076281593e-19	3.67894139658673e-37	0.37541813867562	0.667	0.08	1.23958251416593e-32	5.41693109401059e-24	7.35788279317342e-37
UHRF1	7.38301434025968e-35	0.605972604826338	0.795	0.17	2.4876328518071e-30	1.08848757703331e-36	0.53711638425112	0.667	0.082	3.66755004205602e-32	7.38301434025968e-35	2.1769751540666e-36
POC1A	2.73693853255734e-22	0.302407628425239	0.671	0.169	9.22184069159869e-18	1.17445689944131e-36	0.41086682891933	0.689	0.088	3.95721507697757e-32	2.73693853255734e-22	2.34891379888264e-36
CCNE2	8.22761561032608e-29	0.40026310647114	0.603	0.104	2.77221280374327e-24	1.67374969232936e-36	0.282228452954317	0.333	0.015	5.63953221333454e-32	8.22761561032608e-29	3.34749938465873e-36
UBE2T	2.15373899073908e-36	0.956017541587696	1	0.506	7.25680815539626e-32	5.12291341694219e-28	1.03295055704201	0.956	0.335	1.7261144467045e-23	5.12291341694219e-28	4.30747798147819e-36
BRCA1	2.65284167807978e-34	0.341594025511681	0.658	0.102	8.938484750122e-30	2.32783594104757e-36	0.433149868870101	0.578	0.06	7.84341041976568e-32	2.65284167807978e-34	4.65567188209517e-36
FBXO5	4.94965761391514e-36	0.542017508989721	0.918	0.252	1.66773763643257e-31	7.72900695849693e-24	0.530946612505383	0.778	0.195	2.60421160459596e-19	7.72900695849693e-24	9.89931522783035e-36
CENPN	2.18197701348518e-21	0.425262061302465	0.767	0.252	7.35195334923697e-17	6.48947145292613e-36	0.653739979823803	0.822	0.142	2.18656251134893e-31	2.18197701348518e-21	1.29789429058524e-35
ATAD2	2.54594642694693e-23	0.330214288128726	0.603	0.136	8.57831189095499e-19	1.49407335014647e-35	0.4163984056664	0.578	0.063	5.03413074598352e-31	2.54594642694693e-23	2.98814670029295e-35
DHFR	2.06950326506083e-35	0.830140824538633	0.945	0.311	6.97298430129597e-31	1.76098852027025e-32	0.815370972837157	0.822	0.17	5.93347472019856e-28	1.76098852027025e-32	4.1390065301217e-35
BIRC5	8.44976433579777e-26	0.607396641580528	0.945	0.366	2.8470635953037e-21	5.673842353945e-35	1.00666275857208	0.844	0.155	1.91174444273823e-30	8.44976433579777e-26	1.134768470789e-34
FANCI	1.46365433552692e-34	0.315680384645222	0.644	0.095	4.93163691812441e-30	7.0778701170286e-35	0.351673552913083	0.556	0.057	2.38481755723162e-30	1.46365433552692e-34	1.41557402340572e-34
GTSE1	2.80531300861723e-19	0.338614713978287	0.685	0.193	9.45222165123491e-15	7.09405543465173e-33	0.392543048259185	0.644	0.078	2.39027103815156e-28	2.80531300861723e-19	1.41881108693034e-32
CENPK	3.73853679529168e-31	0.527229775946459	0.822	0.223	1.25966258780558e-26	6.16388875029789e-27	0.530838535251328	0.733	0.145	2.07686067552537e-22	6.16388875029789e-27	7.47707359058337e-31
CENPH	2.1242459888419e-30	0.711393970737853	0.959	0.466	7.1574344348039e-26	3.23019210260672e-27	1.0397505757262	0.911	0.339	1.08838092705231e-22	3.23019210260672e-27	4.24849197768381e-30
CHEK1	4.71291221497464e-18	0.322268693347013	0.753	0.271	1.58796864171356e-13	2.12973972770937e-30	0.573952356579757	0.8	0.163	7.17594503854395e-26	4.71291221497464e-18	4.25947945541877e-30
PCNA	2.88029592657528e-30	1.08909355850302	0.986	0.638	9.70486909500276e-26	5.84134595654889e-25	1.347020442253	0.978	0.484	1.96818310659958e-20	5.84134595654889e-25	5.76059185315058e-30
MXD3	3.0277175709977e-30	0.484628120586731	0.795	0.184	1.02015915837196e-25	5.19688448724499e-25	0.363461562365898	0.6	0.096	1.75103825913233e-20	5.19688448724499e-25	6.05543514199543e-30
SMC4	1.79108598027547e-29	0.784976133662005	1	0.483	6.03488510194018e-25	8.37093325828476e-27	0.837857514579632	0.933	0.324	2.82050225204647e-22	8.37093325828476e-27	3.58217196055095e-29
FANCD2	3.48699582333076e-23	0.284809584663335	0.521	0.093	1.17490837271307e-18	3.73947810487173e-29	0.328662541316901	0.511	0.059	1.25997975265548e-24	3.48699582333076e-23	7.47895620974351e-29
HIST1H4C	6.37310065873664e-29	1.71233564402622	0.986	0.735	2.14735253595472e-24	7.08029531129733e-17	1.84321580163662	0.956	0.742	2.38563470218852e-12	7.08029531129733e-17	1.27462013174734e-28
H2AFZ	6.55696782993445e-29	0.83751549188797	1	0.991	2.20930474061811e-24	1.37827917242711e-24	1.06949080832731	1	0.988	4.64397384357591e-20	1.37827917242711e-24	1.3113935659869e-28
GMNN	1.70651779474807e-27	0.597246528501715	0.89	0.345	5.74994105762416e-23	6.67900570843747e-29	0.730115801202692	0.933	0.267	2.25042418340092e-24	1.70651779474807e-27	1.33580114168749e-28
ORC6	7.06110788260057e-29	0.645546601431414	0.904	0.345	2.37916968996343e-24	4.59105787796832e-24	0.547232425079839	0.822	0.214	1.54691104140265e-19	4.59105787796832e-24	1.41222157652011e-28
RNASEH2A	6.50434604202325e-25	0.679494822941732	0.89	0.441	2.19157435539931e-20	9.35667466444886e-29	0.780336202590531	0.978	0.337	3.1526379614394e-24	6.50434604202325e-25	1.87133493288977e-28
MCM7	1.62092890568884e-28	0.934018736548508	0.986	0.617	5.46155785482796e-24	7.15924839140255e-27	0.962511446121123	1	0.382	2.41223715299917e-22	7.15924839140255e-27	3.24185781137767e-28
TUBA1B	3.54324414405298e-28	0.831801592586309	1	0.998	1.19386068189721e-23	7.62832116738054e-21	1.14676046653109	1	0.998	2.5702865341372e-16	7.62832116738054e-21	7.08648828810599e-28
CCNB2	6.92622625599224e-17	0.274390584599796	0.836	0.322	2.33372267469402e-12	3.62640726333087e-28	0.286911210434577	0.733	0.121	1.2218816633067e-23	6.92622625599224e-17	7.25281452666173e-28
GINS2	4.83808711349471e-28	0.780229591644077	0.89	0.35	1.63014507202091e-23	4.99511194298579e-27	0.83412917888624	0.844	0.223	1.68305301806963e-22	4.99511194298579e-27	9.67617422698942e-28
HMGB2	4.93325181545354e-28	0.977714368259475	1	0.788	1.66220986669891e-23	8.49702533133373e-23	1.1914230650418	1	0.658	2.86298771513959e-18	8.49702533133373e-23	9.86650363090709e-28
DEK	6.50297386111438e-28	0.834240733471632	0.986	0.862	2.19111201276388e-23	4.42887609615112e-21	0.888869980888489	1	0.801	1.49226551183716e-16	4.42887609615112e-21	1.30059477222288e-27
MAD2L1	6.7401000463525e-28	0.673142305148482	0.973	0.411	2.27100930961801e-23	4.64185391313389e-26	0.787553645242882	0.911	0.286	1.56402625749133e-21	4.64185391313389e-26	1.3480200092705e-27
SKA3	5.01262352987891e-23	0.255939605163336	0.534	0.097	1.6889533721574e-18	7.40955806963719e-28	0.270640617138551	0.467	0.05	2.49657649598355e-23	5.01262352987891e-23	1.48191161392744e-27
SMC2	1.06683104870841e-27	0.53446539277224	0.904	0.322	3.59458053551811e-23	7.62625838592167e-25	0.609554179932218	0.844	0.219	2.56959150055245e-20	7.62625838592167e-25	2.13366209741682e-27
FOXM1	1.67127390077894e-24	0.350102742333514	0.658	0.155	5.63119028128456e-20	1.82679862151371e-27	0.291074151387355	0.489	0.055	6.15521527532829e-23	1.67127390077894e-24	3.65359724302742e-27
CHAF1A	1.54709871918542e-26	0.448121100827056	0.795	0.227	5.21279442442335e-22	1.0492934915551e-26	0.468798644410777	0.667	0.12	3.53548949044575e-22	1.54709871918542e-26	2.09858698311021e-26
PMAIP1	3.00164705579403e-26	0.53057726091759	0.808	0.267	1.01137495897924e-21	3.16480197247833e-17	0.362011783155889	0.6	0.143	1.06634837660685e-12	3.16480197247833e-17	6.00329411158807e-26
CDCA3	2.17159385930062e-17	0.266996873632538	0.616	0.178	7.31696834952749e-13	3.19588011900462e-26	0.416462933863415	0.533	0.071	1.07681984729742e-21	2.17159385930062e-17	6.39176023800925e-26
NCAPG	5.02807861989118e-26	0.30996846502507	0.712	0.155	1.69416081018614e-21	8.63046804475123e-19	0.304163459946962	0.422	0.063	2.90794990299848e-14	8.63046804475123e-19	1.00561572397824e-25
DNAJC9	7.27581590152579e-26	0.631210733068296	0.959	0.551	2.4515134098601e-21	4.03098705471542e-20	0.683836711710058	0.933	0.408	1.35820077821581e-15	4.03098705471542e-20	1.45516318030516e-25
HMGB1	3.28176301698675e-25	0.635684498057117	1	0.998	1.10575723094352e-20	2.86267444884392e-18	0.848927428377659	1	0.993	9.64549528793472e-14	2.86267444884392e-18	6.56352603397352e-25
CDCA4	3.58609576459825e-25	0.508801681958634	0.822	0.275	1.20829910692374e-20	1.95450707978598e-22	0.545331440519943	0.778	0.211	6.58551615463088e-18	1.95450707978598e-22	7.1721915291965e-25
HMGN2	4.74277128478147e-25	0.815762145885291	1	0.992	1.59802935669427e-20	2.3638827954674e-22	1.04615039825533	1	0.977	7.96486669104786e-18	2.3638827954674e-22	9.48554256956296e-25
MCM4	6.63312717898028e-25	0.378237574215134	0.74	0.193	2.23496587168562e-20	2.06918394203002e-16	0.393842478665003	0.578	0.146	6.97190837427595e-12	2.06918394203002e-16	1.32662543579606e-24
CKS1B	2.57624383543713e-22	0.644849013303426	0.959	0.583	8.68039597912186e-18	1.17103117386397e-24	0.873603349576482	1	0.486	3.94567243721728e-20	2.57624383543713e-22	2.34206234772796e-24
FEN1	1.30162125610878e-24	0.701589128573875	1	0.564	4.38568266033292e-20	7.09121874402319e-21	0.776164577886793	0.978	0.442	2.38931524361117e-16	7.09121874402319e-21	2.60324251221757e-24
TPX2	3.83032335809306e-16	0.30784379687003	0.712	0.235	1.29058915227587e-11	1.36516048215976e-24	0.41324529889323	0.644	0.114	4.59977172858908e-20	3.83032335809306e-16	2.73032096431952e-24
CDKN3	2.06936048918374e-13	0.257258953420469	0.74	0.303	6.97250323225568e-09	4.75654297140775e-24	0.495570947255945	0.844	0.222	1.60266958878613e-19	2.06936048918374e-13	9.51308594281549e-24
C21orf58	8.57252551779422e-24	0.311710803704715	0.658	0.155	2.88842674796559e-19	1.27014471960014e-19	0.403724224134179	0.556	0.109	4.27962561822073e-15	1.27014471960014e-19	1.71450510355884e-23
RANBP1	8.84953287056121e-24	0.614250018419904	1	0.97	2.98176160540689e-19	1.13513168208015e-17	0.72616331786774	1	0.947	3.82471268960085e-13	1.13513168208015e-17	1.76990657411224e-23
MMS22L	3.67920899568606e-23	0.255289704134587	0.63	0.14	1.23967267900646e-18	7.93044786578021e-19	0.265455943932265	0.533	0.099	2.67208510389598e-14	7.93044786578021e-19	7.35841799137212e-23
RRM1	3.72018677200581e-23	0.612548244653975	0.973	0.589	1.25347973095964e-18	1.90808421923054e-20	0.817490231112437	0.978	0.475	6.4290989682754e-16	1.90808421923054e-20	7.44037354401162e-23
PRC1	3.32776244664425e-17	0.358438814917163	0.726	0.25	1.12125627877231e-12	1.54007102919041e-22	0.402519763647074	0.689	0.144	5.18911532575417e-18	3.32776244664425e-17	3.08014205838084e-22
EIF4EBP1	1.55559045084689e-22	0.67325896141611	1	0.812	5.24140646508351e-18	1.61660412069805e-10	0.665358689027363	0.978	0.651	5.44698592428002e-06	1.61660412069805e-10	3.11118090169378e-22
CENPF	6.1194810082812e-22	0.38783055135259	0.89	0.305	2.06189793093027e-17	4.10159726552377e-22	0.583735928194854	0.689	0.152	1.38199218264558e-17	6.1194810082812e-22	8.20319453104757e-22
MCM3	5.99707048906555e-22	0.644306920218877	0.863	0.377	2.02065293058575e-17	3.0358967326814e-19	0.666626261691955	0.867	0.309	1.02291504510967e-14	3.0358967326814e-19	1.19941409781312e-21
RFC3	6.6354975376471e-22	0.359716165166747	0.74	0.225	2.23576454033481e-17	1.49786693478248e-15	0.366308279828668	0.622	0.173	5.0469128500561e-11	1.49786693478248e-15	1.32709950752942e-21
HNRNPD	7.21253362631225e-22	0.558857310076575	0.986	0.892	2.43019108004965e-17	2.24312607408335e-08	0.526801719424795	0.956	0.773	0.000755798899401643	2.24312607408335e-08	1.44250672526246e-21
MCM2	7.84270162954815e-22	0.474361952912825	0.753	0.237	2.64251988705996e-17	2.96343855621677e-21	0.44547139669658	0.578	0.111	9.98500987131679e-17	2.96343855621677e-21	1.56854032590963e-21
WDR34	2.01096482161171e-21	0.541023421503109	0.973	0.616	6.77574486993848e-17	4.86184509896294e-16	0.668194373407064	0.956	0.491	1.63815008764457e-11	4.86184509896294e-16	4.02192964322343e-21
RFC2	1.26688047878308e-17	0.382550105585197	0.849	0.377	4.2686270852117e-13	2.40102923054025e-21	0.634994496685111	0.867	0.311	8.09002788938233e-17	1.26688047878308e-17	4.80205846108051e-21
RPA3	2.88523874252959e-21	0.582039521542075	0.959	0.595	9.7215234190792e-17	1.14532529695103e-18	0.791352515301734	0.978	0.577	3.85905905554679e-14	1.14532529695103e-18	5.77047748505921e-21
H2AFX	3.02926948284187e-21	0.584225300898416	0.89	0.392	1.02068205954874e-16	4.84592119447274e-12	0.396893332996597	0.622	0.21	1.63278468726564e-07	4.84592119447274e-12	6.05853896568376e-21
PSMC3IP	4.2101106490397e-21	0.341858735244015	0.658	0.184	1.41855468208744e-16	9.93266521691541e-14	0.348680049482448	0.533	0.137	3.34671221818748e-09	9.93266521691541e-14	8.42022129807943e-21
POLA2	8.29385552803283e-21	0.27977186453848	0.644	0.167	2.79453168161538e-16	3.20384731500598e-14	0.252714724678713	0.444	0.094	1.07950431431811e-09	3.20384731500598e-14	1.65877110560657e-20
LIG1	8.60068644680192e-21	0.463163404110509	0.74	0.241	2.89791529138544e-16	1.35161239666576e-20	0.467223668308193	0.756	0.196	4.55412280932562e-16	1.35161239666576e-20	1.72013728936039e-20
ARL6IP6	1.09911549500092e-20	0.613975370200146	0.945	0.617	3.70335974885612e-16	5.40815980861701e-15	0.569575331738422	0.911	0.456	1.82222536591541e-10	5.40815980861701e-15	2.19823099000186e-20
CENPW	1.76639744686117e-15	0.314342366691049	0.89	0.407	5.95169955745401e-11	1.40420324442757e-20	0.844176705571391	0.889	0.3	4.73132241177425e-16	1.76639744686117e-15	2.80840648885514e-20
POLD3	4.56359458394511e-13	0.297109477668298	0.63	0.246	1.53765755911447e-08	2.11603561500229e-20	0.362227437630629	0.733	0.179	7.12977040118873e-16	4.56359458394511e-13	4.23207123000461e-20
GAPDH	4.60027274887617e-20	0.358892234010715	1	1	1.55001590000634e-15	1.35402460153784e-10	0.35373809982922	1	1	4.56225049242161e-06	1.35402460153784e-10	9.20054549775233e-20
DUT	6.00587059021677e-20	0.670664588990519	0.986	0.867	2.02361803666764e-15	8.61194335026845e-18	0.82810528117589	1	0.826	2.90170819243945e-13	8.61194335026845e-18	1.20117411804336e-19
CDK2	6.5176180799958e-16	0.292909908457065	0.658	0.227	2.19604623587378e-11	7.74715470372018e-20	0.383061508010608	0.667	0.155	2.61032630587148e-15	6.5176180799958e-16	1.54943094074404e-19
SNRPB	9.23380381015339e-20	0.493209168274885	1	0.966	3.11123785579308e-15	1.13549814188475e-10	0.458214185805038	1	0.938	3.82594743926647e-06	1.13549814188475e-10	1.84676076203069e-19
SRSF2	1.28749374437893e-19	0.58651664009774	1	0.924	4.33808142231038e-15	5.85537545321503e-11	0.664329850276413	1	0.862	1.97291020520627e-06	5.85537545321503e-11	2.57498748875788e-19
CDCA7	3.05173764849232e-15	0.369676229114298	0.836	0.358	1.028252483283e-10	1.48591712454855e-19	0.468329799309186	0.644	0.143	5.00664915945389e-15	3.05173764849232e-15	2.97183424909711e-19
ANP32B	1.95567816443764e-19	0.500215370142246	1	0.875	6.58946200725617e-15	2.67421976702523e-07	0.482758133881145	0.933	0.796	0.00901051608301481	2.67421976702523e-07	3.91135632887528e-19
PRIM1	2.18663842327502e-12	0.345534316609881	0.616	0.25	7.36765950338286e-08	2.1397785045852e-19	0.364482591975151	0.622	0.135	7.20976969334939e-15	2.18663842327502e-12	4.27955700917043e-19
VRK1	7.78047511319599e-19	0.454168373315847	0.89	0.394	2.62155328464026e-14	1.71242859233778e-15	0.476336225296868	0.8	0.298	5.76985689902293e-11	1.71242859233778e-15	1.5560950226392e-18
RFC4	3.2866357719782e-15	0.465239665459395	0.904	0.5	1.10739905701033e-10	9.02520785085217e-19	0.608548446218199	0.956	0.382	3.04095353326613e-14	3.2866357719782e-15	1.80504157017044e-18
GINS4	1.72768665964104e-14	0.250084033260546	0.534	0.165	5.82126743099452e-10	9.08833905167124e-19	0.306166559950575	0.467	0.079	3.06222496007011e-14	1.72768665964104e-14	1.81766781033425e-18
HIRIP3	2.60569621337649e-18	0.431619379672729	0.863	0.413	8.77963282135076e-14	3.03304595730783e-09	0.418918696061353	0.711	0.341	0.00010219545048553	3.03304595730783e-09	5.21139242675301e-18
BARD1	5.39780595976158e-16	0.369411376901669	0.74	0.288	1.81873674008207e-11	2.76840796332674e-18	0.432396670516976	0.689	0.19	9.3278737916331e-14	5.39780595976158e-16	5.53681592665347e-18
IDH2	3.63298536803844e-18	0.537504549670951	0.973	0.778	1.22409808990687e-13	7.29777916282257e-14	0.624314125967684	1	0.695	2.45891371112144e-09	7.29777916282257e-14	7.26597073607691e-18
RBBP7	4.40205612875996e-18	0.489197218450733	1	0.883	1.48322879202438e-13	3.28585705193131e-08	0.371712515406117	0.978	0.892	0.00110713667507774	3.28585705193131e-08	8.80411225751992e-18
KIF22	5.63363128422692e-18	0.463054829551035	0.863	0.417	1.89819572490742e-13	2.21841218592247e-14	0.569172539110383	0.8	0.339	7.47471801924715e-10	2.21841218592247e-14	1.12672625684538e-17
TMPO	6.55476651860233e-18	0.43536865608339	0.932	0.464	2.20856303077787e-13	1.68323293649665e-10	0.388727781797887	0.8	0.385	5.67148505623181e-06	1.68323293649665e-10	1.31095330372047e-17
HAUS1	1.0370384458291e-17	0.47634349857837	0.973	0.663	3.49419733937657e-13	3.56266049270949e-15	0.516273980569132	0.956	0.551	1.20040282641354e-10	3.56266049270949e-15	2.07407689165821e-17
EZH2	1.05765675517867e-17	0.464157001540752	0.904	0.494	3.56366867089903e-13	3.87356954312252e-16	0.456523263118536	0.822	0.303	1.3051605218597e-11	3.87356954312252e-16	2.11531351035736e-17
C19orf48	1.29539365337628e-17	0.544060133003079	0.904	0.491	4.36469937568604e-13	1.62192924431218e-11	0.438495116442018	0.911	0.444	5.46492839578547e-07	1.62192924431218e-11	2.59078730675256e-17
PTTG1	1.75111285711725e-12	0.325177482661416	0.904	0.549	5.90019966077088e-08	1.66780310568023e-17	0.655050238585595	0.889	0.375	5.61949578427896e-13	1.75111285711725e-12	3.33560621136046e-17
USP1	1.82112296614715e-17	0.508152527713803	0.918	0.502	6.1360917221362e-13	2.06846578426564e-15	0.538119617933525	0.911	0.447	6.96948861350466e-11	2.06846578426564e-15	3.64224593229431e-17
SRSF7	2.15058597472037e-17	0.505263623183295	1	0.881	7.24618438322283e-13	7.44212843920663e-09	0.450499870254865	0.978	0.862	0.000250755075630628	7.44212843920663e-09	4.30117194944075e-17
LSM4	3.40735690587927e-17	0.440772201235334	1	0.966	1.14807483586696e-12	2.54296330055104e-11	0.528992790230675	0.978	0.949	8.56826054487669e-07	2.54296330055104e-11	6.81471381175856e-17
RACGAP1	1.11548801872133e-15	0.299251650252248	0.699	0.248	3.75852533027966e-11	3.53899523026589e-17	0.313090750332443	0.667	0.171	1.19242905288579e-12	1.11548801872133e-15	7.0779904605318e-17
H2AFY	3.57084168214464e-17	0.44482965005313	1	0.949	1.20315939638182e-12	1.02745177545873e-13	0.486368044063078	1	0.926	3.46189601223063e-09	1.02745177545873e-13	7.14168336428931e-17
H2AFV	5.30837457552377e-17	0.443106777374576	0.986	0.824	1.78860372947698e-12	7.44431141454393e-14	0.52337858217882	0.956	0.699	2.50828628801643e-09	7.44431141454393e-14	1.06167491510475e-16
DTYMK	6.0358056874885e-17	0.419362349738736	0.973	0.636	2.03370436834238e-12	1.33654856285921e-10	0.430207110524643	0.889	0.558	4.50336672769781e-06	1.33654856285921e-10	1.20716113749771e-16
NUDT1	4.41689654571492e-12	0.378647526641212	0.904	0.574	1.48822912211318e-07	7.57583805461605e-17	0.545576256033466	0.867	0.388	2.55260287412233e-12	4.41689654571492e-12	1.51516761092321e-16
RFC5	8.01085307632339e-17	0.330767627309669	0.726	0.273	2.6991768355364e-12	5.89477953840586e-14	0.407074639021115	0.711	0.258	1.98618701767047e-09	5.89477953840586e-14	1.60217061526468e-16
SSRP1	9.50098000161312e-17	0.506754144476054	0.986	0.848	3.20126020174353e-12	2.48765991120005e-09	0.527109375104709	0.978	0.773	8.38192130479744e-05	2.48765991120005e-09	1.90019600032262e-16
TUBG1	1.05934536119761e-16	0.51862238400027	0.945	0.665	3.56935826001921e-12	6.53317896966788e-11	0.505844384077229	0.933	0.618	2.2012893220399e-06	6.53317896966788e-11	2.11869072239521e-16
EXOSC8	1.34880294655512e-16	0.499442216173695	0.973	0.68	4.54465664812284e-12	5.36032380982877e-07	0.375671126483686	0.867	0.608	0.0180610750448371	5.36032380982877e-07	2.69760589311026e-16
SHMT2	2.67333206617831e-16	0.510934779589181	0.945	0.733	9.00752506378119e-12	0.000130750101171815	0.373304128342354	0.756	0.593	1	0.000130750101171815	5.34666413235661e-16
SIVA1	2.78456756443994e-16	0.47846443201432	0.973	0.759	9.38232195162392e-12	6.42102624214608e-08	0.458855556156371	0.933	0.719	0.0021635005820287	6.42102624214608e-08	5.56913512887989e-16
NUCKS1	5.42754531196745e-16	0.422513786057429	1	0.975	1.82875711741431e-11	7.69469577772042e-11	0.531380059598998	1	0.957	2.59265079534512e-06	7.69469577772042e-11	1.08550906239349e-15
UBE2S	1.07705348449944e-15	0.542134766018202	0.973	0.758	3.62902401067242e-11	8.69605728735039e-06	0.428563485775589	0.778	0.557	0.293004954239984	8.69605728735039e-06	2.15410696899889e-15
TUBB	3.66802599002993e-13	0.427969180987286	1	0.998	1.23590467708068e-08	1.75524343697865e-15	0.74181169677063	1	0.999	5.91411723655586e-11	3.66802599002993e-13	3.51048687395729e-15
MCM6	1.79072350897839e-15	0.414046046109697	0.671	0.258	6.03366379115179e-11	5.44720529417919e-15	0.428527303084666	0.6	0.163	1.83538135182074e-10	5.44720529417919e-15	3.58144701795679e-15
PARP1	2.41524217757799e-15	0.434674747903677	1	0.799	8.13791699313128e-11	8.83845711766099e-07	0.434512853277484	1	0.765	0.0297802974122469	8.83845711766099e-07	4.83048435515599e-15
TUBB6	3.02237051523457e-15	0.330017059534987	0.904	0.413	1.01835752140314e-10	8.70949562734456e-11	0.446924759215691	0.8	0.359	2.93457745667748e-06	8.70949562734456e-11	6.04474103046916e-15
MTHFD2	3.84982497622867e-15	0.417241996950193	0.986	0.657	1.29716002749049e-10	7.61547746089092e-08	0.365314166003356	0.8	0.469	0.00256595897567259	7.61547746089092e-08	7.69964995245733e-15
HSPB11	4.9929870815961e-15	0.476198633156655	0.932	0.718	1.68233706727299e-10	7.38545900614811e-09	0.533207564136482	0.867	0.622	0.000248845655753154	7.38545900614811e-09	9.98597416319222e-15
PHGDH	7.4793103417497e-15	0.615177547584982	1	0.867	2.52007882654914e-10	2.00769319013788e-12	0.709414356594925	0.978	0.827	6.76472143485058e-08	2.00769319013788e-12	1.49586206834993e-14
NASP	2.28582447578364e-14	0.512222983211098	1	0.799	7.7018569887054e-10	7.6320873447531e-11	0.67625004250184	0.956	0.643	2.57155550994111e-06	7.6320873447531e-11	4.57164895156722e-14
TMEM237	2.7293002304506e-14	0.326093623564983	0.89	0.489	9.19610419648024e-10	5.09551274329238e-14	0.47027863926701	0.822	0.363	1.71688206372493e-09	5.09551274329238e-14	5.4586004609011e-14
KPNB1	3.71322443697348e-14	0.428127893986158	0.986	0.845	1.25113384179384e-09	2.21532337427071e-07	0.474965192800686	0.933	0.825	0.00746431057726772	2.21532337427071e-07	7.4264488739468e-14
DNMT1	4.57656929667753e-14	0.367008771795359	0.822	0.432	1.54202925882253e-09	9.57712126252669e-09	0.325631991574136	0.756	0.389	0.000322691523819574	9.57712126252669e-09	9.15313859335484e-14
PPIA	7.84115861246862e-14	0.39842616560451	1	0.987	2.64199998288518e-09	4.61446868079231e-12	0.453376386005556	1	0.983	1.55479907730616e-07	4.61446868079231e-12	1.56823172249366e-13
CTNNAL1	8.98658178669117e-14	0.340085326455455	0.863	0.443	3.02793886720772e-09	8.14273942747054e-08	0.36801484834466	0.889	0.489	0.00274361462269192	8.14273942747054e-08	1.79731635733815e-13
BAZ1A	9.27648266219107e-14	0.315352778075428	0.89	0.462	3.12561806819866e-09	4.04284271644184e-09	0.304201233563139	0.756	0.338	0.000136219542487791	4.04284271644184e-09	1.85529653243812e-13
SAE1	1.00778438214403e-13	0.427823942999992	0.959	0.652	3.3956286971961e-09	3.15739367663289e-11	0.540770882382444	0.889	0.607	1.06385222540469e-06	3.15739367663289e-11	2.01556876428795e-13
RBBP4	1.27534258736573e-13	0.381359355381541	0.986	0.896	4.29713931387009e-09	1.35274533779291e-09	0.43485091304574	0.978	0.853	4.55794014115944e-05	1.35274533779291e-09	2.55068517473129e-13
SNRNP25	1.48009360664634e-13	0.406360526925839	0.986	0.657	4.98702739823419e-09	1.97618477041327e-07	0.412700222415464	0.867	0.6	0.00665855696543048	1.97618477041327e-07	2.96018721329247e-13
BTG3	1.83598508309893e-13	0.397563318429288	0.945	0.665	6.18616813899354e-09	4.90946353281013e-07	0.390212103029442	0.933	0.661	0.0165419464274505	4.90946353281013e-07	3.67197016619752e-13
MFGE8	3.49390676988355e-13	0.458320825932481	0.836	0.453	1.17723694704456e-08	9.05173289234534e-07	0.45446858538219	0.8	0.49	0.0304989088074684	9.05173289234534e-07	6.98781353976587e-13
GGCT	5.22367116319718e-09	0.335322067184125	0.89	0.574	0.000176006376172766	3.50428817168933e-13	0.55324811284807	0.978	0.596	1.180734856569e-08	5.22367116319718e-09	7.00857634337743e-13
RPA1	3.66621281314842e-13	0.336728488222499	0.89	0.472	1.23529374526223e-08	2.31656319743082e-09	0.390289739670343	0.867	0.473	7.80542803742342e-05	2.31656319743082e-09	7.33242562629548e-13
CTPS1	4.42079721080744e-13	0.330260649668941	0.767	0.375	1.48954341220946e-08	9.94868381410828e-13	0.277406403458158	0.689	0.218	3.35210952432564e-08	9.94868381410828e-13	8.8415944216129e-13
RAN	4.68212858746319e-13	0.311175028728441	1	0.979	1.57759640625985e-08	1.02779719275042e-07	0.316740192943018	1	0.983	0.00346305986125327	1.02779719275042e-07	9.36425717492415e-13
HAT1	2.22394536200742e-11	0.340684509343316	0.904	0.578	7.49336150274778e-07	1.01312624767036e-12	0.626021227734423	0.933	0.557	3.41362757890053e-08	2.22394536200742e-11	2.0262524953397e-12
SNRPD1	2.68228615720119e-10	0.348856477471476	0.973	0.955	9.03769497807368e-06	1.01590974069399e-12	0.534213685431254	0.978	0.884	3.42300628029433e-08	2.68228615720119e-10	2.03181948138695e-12
TMEM97	1.34783066744922e-12	0.404331791491382	0.945	0.617	4.5413806509034e-08	7.50647767674055e-10	0.430481611128689	0.8	0.418	2.52923258840096e-05	7.50647767674055e-10	2.69566133489662e-12
EXOSC9	1.42231780931575e-12	0.367745260651173	0.74	0.352	4.79235762670849e-08	1.035815257917e-10	0.290929548052095	0.711	0.282	3.49007593002555e-06	1.035815257917e-10	2.84463561862948e-12
LRR1	2.02939069290699e-12	0.261141432800062	0.603	0.242	6.8378290006808e-08	7.40385471414712e-10	0.328527669954028	0.578	0.208	2.49465480738473e-05	7.40385471414712e-10	4.05878138580985e-12
CKS2	2.67323052882097e-12	0.309656984537831	0.918	0.652	9.00718294380937e-08	1.08457615129882e-05	0.300548031756629	0.822	0.608	0.365437088418626	1.08457615129882e-05	5.34646105763479e-12
SMC3	3.41930234468364e-12	0.364598313201582	0.986	0.78	1.1520997320177e-07	2.17221441042277e-07	0.368536137619151	0.911	0.71	0.00731905923447848	2.17221441042277e-07	6.83860468935556e-12
CKB	3.8884420498515e-12	0.628735573268606	1	0.945	1.31017166427696e-07	3.62762351976145e-05	0.501354323312783	0.933	0.835	1	3.62762351976145e-05	7.77688409968786e-12
CDK4	2.07782423310645e-09	0.444192718744327	0.959	0.809	7.00102097102886e-05	4.29818482206854e-12	0.569729364637579	0.978	0.787	1.44823039394777e-07	2.07782423310645e-09	8.59636964411859e-12
MTHFD1	5.74743501534478e-12	0.353504810041449	0.74	0.375	1.93654075407027e-07	1.01533145476103e-11	0.454329956743818	0.733	0.314	3.4210578036718e-07	1.01533145476103e-11	1.14948700306565e-11
ACYP1	2.71722985143075e-11	0.320960984037111	0.89	0.587	9.15543426141075e-07	6.70790729397733e-12	0.461482013265076	0.844	0.494	2.26016228363272e-07	2.71722985143075e-11	1.34158145879096e-11
NAP1L1	7.56358373003884e-12	0.325240553814441	1	0.998	2.54847390199929e-07	2.84192805155813e-08	0.321013779537618	1	0.994	0.000957559237691997	2.84192805155813e-08	1.51271674600205e-11
RPA2	8.64708267406725e-12	0.358721992641878	0.904	0.538	2.91354803620022e-07	7.58699702692938e-12	0.457839853846697	0.978	0.585	2.55636277825358e-07	8.64708267406725e-12	1.51739940538012e-11
HNRNPA2B1	1.16585577137353e-11	0.305370716142548	0.986	0.989	3.92823443606597e-07	2.39996175509533e-06	0.329548507747345	1	0.983	0.080864311376182	2.39996175509533e-06	2.33171154273347e-11
PXMP2	5.41893532945998e-11	0.365009612935737	0.795	0.466	1.82585606990825e-06	1.1898306957231e-11	0.432887014561063	0.756	0.312	4.00901554616942e-07	5.41893532945998e-11	2.37966139143204e-11
ANP32E	1.43178549982293e-11	0.356449601423543	0.945	0.665	4.82425806310338e-07	1.61795374509436e-09	0.415544109624592	0.867	0.582	5.45153334872095e-05	1.61795374509436e-09	2.86357099962535e-11
TPI1	1.96122667438784e-11	0.311305557474715	1	0.981	6.60815715668239e-07	7.01523759557128e-05	0.261835402595601	1	0.978	1	7.01523759557128e-05	3.92245334873722e-11
CSRP2	2.59789910242167e-11	0.393093260777235	0.945	0.72	8.75336123569959e-07	2.49104890322414e-05	0.364336049747552	0.867	0.631	0.839334017452343	2.49104890322414e-05	5.19579820477585e-11
CKAP2	2.89903093231158e-11	0.272586469509795	0.74	0.352	9.76799482333064e-07	5.79488677956741e-10	0.310686962872925	0.667	0.257	1.95252915150744e-05	5.79488677956741e-10	5.7980618645391e-11
PAICS	3.54075074274871e-11	0.425807094783977	0.945	0.742	1.19302055526175e-06	1.26582595900388e-05	0.424038318522947	0.889	0.663	0.426507398626767	1.26582595900388e-05	7.08150148537204e-11
SRSF3	5.0558611897839e-11	0.320991232242027	1	0.934	1.70352186928579e-06	2.47225517769423e-10	0.469117822210643	1	0.943	8.33001659572295e-06	2.47225517769423e-10	1.01117223793122e-10
HNRNPDL	7.16225865260291e-11	0.332202459428899	1	0.987	2.41325143040802e-06	0.000153283442514028	0.250882400437137	1	0.995	1	0.000153283442514028	1.43245173046928e-10
BUB3	8.53164995272843e-11	0.293618133869591	0.932	0.733	2.87465413507232e-06	7.51675250062603e-09	0.420546570758909	0.978	0.673	0.000253269458756093	7.51675250062603e-09	1.7063299904729e-10
TUBB4B	9.55337050605999e-11	0.350801950450333	1	0.884	3.21891265831185e-06	1.50293715054314e-10	0.590167804788679	1	0.853	5.06399643504006e-06	1.50293715054314e-10	1.91067410112073e-10
SYNE2	9.95718030612977e-10	0.262603444954508	0.945	0.562	3.35497233234737e-05	9.67567343377241e-11	0.453934413812159	0.889	0.441	3.26012140677528e-06	9.95718030612977e-10	1.93513468666086e-10
RALY	2.53634377106105e-10	0.31454604664743	0.945	0.856	8.5459567022131e-06	2.80696664590413e-05	0.295836876388488	0.978	0.796	0.945779341670936	2.80696664590413e-05	5.07268754147877e-10
CARHSP1	2.59001736315869e-10	0.336188464135366	1	0.862	8.72680450342689e-06	2.16536871945037e-08	0.48488567014443	0.978	0.768	0.000729599336331606	2.16536871945037e-08	5.18003472564656e-10
DAXX	2.70848819942514e-10	0.290301842478293	0.781	0.447	9.12598013914305e-06	4.91914949871367e-07	0.267530011017206	0.756	0.418	0.0165745823209658	4.91914949871367e-07	5.41697639811668e-10
PSAT1	5.66477811315365e-10	0.49965170810392	0.986	0.778	1.90869033744599e-05	1.60152793233866e-08	0.448361936665369	0.978	0.687	0.000539618821522188	1.60152793233866e-08	1.13295562230983e-09
CSE1L	6.17727123436669e-10	0.340077730727094	0.877	0.574	2.08136976970751e-05	1.62906324839469e-05	0.277968901150862	0.733	0.47	0.548896570914108	1.62906324839469e-05	1.23545424649175e-09
SRSF10	6.8204075196844e-10	0.329470562909121	1	0.82	2.29806810968246e-05	6.98401145215878e-06	0.287085637844133	0.911	0.73	0.235319281869038	6.98401145215878e-06	1.3640815034717e-09
UBE2I	7.51600773349847e-10	0.312523088558174	1	0.928	2.53244364572498e-05	4.51703874834234e-06	0.304112459293307	0.933	0.918	0.152197103586647	4.51703874834234e-06	1.50320154613479e-09
HNRNPA0	7.72552799586881e-10	0.267977290083286	1	0.981	2.60303940292804e-05	1.98314839756554e-07	0.357666512167719	1	0.974	0.00668202021075735	1.98314839756554e-07	1.54510559857692e-09
GLO1	1.25476565677939e-09	0.327943741965199	1	0.894	4.22780740395249e-05	6.2858031356486e-06	0.32721800813696	0.978	0.93	0.211793850852544	6.2858031356486e-06	2.50953131198435e-09
TPM4	1.4029145518577e-09	0.32789338199875	0.932	0.67	4.72698029102932e-05	4.70891627993374e-06	0.300725138734847	0.822	0.509	0.158662225136088	4.70891627993374e-06	2.80582910174722e-09
CBX5	1.46540533303599e-09	0.29852791411442	1	0.833	4.93753672913147e-05	1.10394130852523e-07	0.365397352535899	0.978	0.755	0.00371961984494492	1.10394130852523e-07	2.93081066392456e-09
XRCC5	4.27075444509045e-09	0.293857888504292	0.986	0.939	0.000143898800272878	0.00428013721245871	0.25444445449863	0.978	0.907	1	0.00428013721245871	8.54150887194153e-09
PIN1	8.08227025181284e-09	0.317881713622974	0.973	0.896	0.000272324013864582	2.5240196688407e-06	0.320814361449517	0.978	0.858	0.0850443187219185	2.5240196688407e-06	1.61645404383026e-08
FUS	8.57446195093019e-09	0.316799312588116	1	0.941	0.000288907920974642	1.16668178968158e-05	0.472577412801089	1	0.903	0.393101762215313	1.16668178968158e-05	1.71489238283389e-08
XRCC6	9.09146510444531e-09	0.279553304084956	1	0.934	0.00030632782522918	5.85056375714043e-05	0.299870618687735	1	0.921	1	5.85056375714043e-05	1.81829301262359e-08
CMC2	1.23002701066453e-08	0.259489029927428	0.863	0.553	0.000414445300973308	1.3304967591769e-07	0.328827074684968	0.844	0.53	0.00448297578037064	1.3304967591769e-07	2.4600540061994e-08
TMEM106C	2.63851629350041e-08	0.335629260018919	0.932	0.722	0.000889021679932029	1.69377637171279e-08	0.454928203131456	0.889	0.724	0.000570701010684908	2.63851629350041e-08	3.3875527147368e-08
SNRNP40	1.71741907520793e-08	0.251261112497117	0.959	0.663	0.000578667183200561	1.86113961383207e-06	0.317922322997064	0.911	0.597	0.0627092381484579	1.86113961383207e-06	3.43483812092058e-08
HDAC2	2.42792526902355e-08	0.273766021345892	1	0.943	0.000818065140144794	3.58205128326802e-07	0.390756568987535	1	0.898	0.0120693635938433	3.58205128326802e-07	4.85585047909888e-08
YEATS4	3.25531405242632e-08	0.287029778137011	0.89	0.617	0.00109684551682452	2.09543700848794e-06	0.31686005499363	0.822	0.547	0.0706036545639925	2.09543700848794e-06	6.51062799888194e-08
FDPS	4.74984996939345e-08	0.276657823379188	0.986	0.919	0.00160041444868743	9.1551361460795e-08	0.645801588671674	0.956	0.832	0.00308473157306003	9.1551361460795e-08	9.49969971317615e-08
MAD2L2	5.34932014336015e-08	0.367822497060188	0.959	0.754	0.00180239992910377	5.45334719059383e-07	0.392840772829689	0.933	0.693	0.0183745080239868	5.45334719059383e-07	1.0698640000568e-07
PSMC3	5.48478233998943e-08	0.280523609011048	0.986	0.892	0.00184804256163604	6.6540505556359e-08	0.404019551087045	0.956	0.802	0.00224201579421596	6.6540505556359e-08	1.09695643791505e-07
EIF4A3	5.79875098931404e-08	0.299604081349936	0.973	0.777	0.00195383115833947	9.73953142286077e-08	0.354156665724354	1	0.704	0.00328163771761871	9.73953142286077e-08	1.15975016423729e-07
TMSB15A	1.16750275663828e-07	0.347365374681447	0.973	0.867	0.00393378378821702	1.37237672380728e-07	0.676573487593467	0.889	0.647	0.00462408613319624	1.37237672380728e-07	2.33500537697029e-07
LSM3	1.43062039015889e-07	0.251038590612575	1	0.939	0.00482033234260136	4.71622347929363e-06	0.367541704221639	0.956	0.923	0.158908433911319	4.71622347929363e-06	2.86124057565031e-07
SRSF1	1.58339553361486e-07	0.269685243697793	0.973	0.777	0.00533509291096191	1.07335270031834e-06	0.250754776954735	0.956	0.661	0.0361655458845261	1.07335270031834e-06	3.16679081651558e-07
SKA2	1.62383175407546e-07	0.294384904233074	0.932	0.765	0.00547133871218185	8.9539379214692e-06	0.304434654553492	0.889	0.623	0.301693984325983	8.9539379214692e-06	3.24766324446796e-07
UBA2	3.30010033114269e-07	0.258040741708588	0.986	0.809	0.0111193580557522	9.71602276490731e-07	0.287888740113691	0.956	0.774	0.0327371671040787	9.71602276490731e-07	6.60019957321916e-07
NME4	6.1734147204564e-07	0.252171179809494	0.973	0.794	0.0208007035591058	3.85078855180123e-07	0.384570593040714	0.956	0.708	0.0129748469464391	6.1734147204564e-07	7.70157562074521e-07
RDX	5.28131102938827e-07	0.272712143792307	1	0.879	0.0177948493824208	3.54292786880715e-05	0.294514290377829	0.956	0.867	1	3.54292786880715e-05	1.05626192695519e-06
TTR	1.01623488156796e-06	-2.80199689611508	0.822	0.879	0.0342410180995507	0.166714869935099	-0.459740903646444	1	0.997	1	0.166714869935099	2.03246873040258e-06
SVIP	1.57770102418072e-05	0.251913897791173	0.808	0.557	0.531590583087451	1.14765451028275e-06	0.255173864659805	0.889	0.531	0.0386690710694669	1.57770102418072e-05	2.29530770345462e-06
EIF4A2	1.16349034679457e-06	-0.33335655512328	1	0.987	0.0392026437448962	2.20689985722941e-06	-0.399794157118567	1	0.99	0.0743592837894877	2.20689985722941e-06	2.32697933987935e-06
ACAT2	1.32032974289798e-06	0.322540475852516	0.932	0.722	0.0444871903572045	0.00163306839805447	0.488805872751791	0.756	0.562	1	0.00163306839805447	2.64065774252533e-06
UQCRB	1.51766719365684e-06	-0.301905982265003	0.986	0.998	0.0511362784230737	0.000509384143889649	-0.255038792518937	1	0.999	1	0.000509384143889649	3.03533208399998e-06
ITM2B	2.50313155650488e-06	-0.452413704658216	0.973	0.981	0.0843405146648755	0.0013744679300192	-0.349676624427006	1	0.988	1	0.0013744679300192	5.00625684734217e-06
SPINT2	4.39383813737503e-06	-0.431582373581591	0.397	0.576	0.148045982200714	0.00289760122193	-0.364652560683737	0.511	0.61	1	0.00289760122193	8.78765696893648e-06
SERPINF1	7.86326499840538e-05	-0.822733449772969	0.151	0.358	1	0.0138414528223886	-0.669879447203434	0.578	0.63	1	0.0138414528223886	0.000157259116874464
PCP4	0.000668063225845527	-0.740390062443645	0.096	0.267	1	0.18699760317865	-0.272324359855672	0.422	0.493	1	0.18699760317865	0.00133568014321733
MALAT1	0.000837633421945942	-0.343618210413359	1	1	1	0.00209381150978448	-0.357631576572417	1	1	1	0.00209381150978448	0.00167456521414232
IGFBP5	0.00147210857474417	-0.283117743638446	0.123	0.277	1	0.00754434006872597	-0.37950671140393	0.311	0.436	1	0.00754434006872597	0.00294205004583251
AKAP9	0.00159290175540497	-0.252302624423973	0.849	0.828	1	0.0213452268764277	-0.259687171016651	0.689	0.795	1	0.0213452268764277	0.00318326617480757
TMEM205	0.0120628568282704	-0.275856197313499	0.795	0.767	1	0.00160023976020237	-0.266007148973251	0.778	0.856	1	0.0120628568282704	0.0031979187531146
MT-CYB	0.0484884213859861	-0.377163015121689	1	0.947	1	0.00377188999826946	-0.487767372460745	0.956	0.963	1	0.0484884213859861	0.00752955284237988
CA2	0.00411370838523088	-0.445210806115961	0.123	0.261	1	0.417883789321044	-0.326513833426413	0.489	0.489	1	0.417883789321044	0.00821049417378304
KCNQ1OT1	0.00769964777588894	-0.283595330750342	0.63	0.636	1	0.0275953887293648	-0.349862283079216	0.644	0.662	1	0.0275953887293648	0.0153400109759051
CXCL14	0.00824695079857539	-0.616782225343887	0.096	0.22	1	0.788742051268175	-0.475155104612281	0.6	0.497	1	0.788742051268175	0.0164258893996767
MT-CO1	0.791004093593255	-0.295265539927284	1	0.966	1	0.010510422435185	-0.510133434230989	0.978	0.983	1	0.791004093593255	0.020910375890604
MT-ND3	0.0317703327826688	-0.374722812721989	1	0.926	1	0.0118128723348695	-0.419473571285467	0.956	0.941	1	0.0317703327826688	0.0234862007169391
IGFBP7	0.172201195552088	-1.52817397677403	0.205	0.244	1	0.0134657938546505	-0.758462358936979	0.178	0.328	1	0.172201195552088	0.026750260105165
MT-CO3	0.599343184615107	-0.25776713356546	1	0.958	1	0.014315652109255	-0.490045550520978	0.978	0.984	1	0.599343184615107	0.0284263663231968
HSPA5	0.183835903437527	-0.250108515013201	0.932	0.873	1	0.0155591743087551	-0.425582506284993	0.933	0.907	1	0.183835903437527	0.03087626071234
PTGDS	0.0194328669758369	-0.366510504283496	0.164	0.278	1	0.347102211401852	-0.409011935841976	0.422	0.446	1	0.347102211401852	0.0384880976327732
RTN1	0.0196690969762395	-0.336750308387417	0.945	0.926	1	0.258401055491128	-0.474694283086545	0.844	0.839	1	0.258401055491128	0.0389513205766183
STMN2	0.0668768488839795	-0.454929314752056	0.932	0.864	1	0.140709660573577	-0.634697500374585	0.8	0.792	1	0.140709660573577	0.129281184851308
SPARCL1	0.192588608840684	-0.34265217027348	0.151	0.203	1	0.107460701489694	-0.357034293706265	0.133	0.234	1	0.192588608840684	0.203373600614731
HMP19	0.33208120931635	-0.265517001111276	0.74	0.629	1	0.143028000770778	-0.324819776597486	0.333	0.404	1	0.33208120931635	0.26559899253707
CRYAB	0.365938748854416	-0.585497061961297	0.205	0.246	1	0.185318081440609	-0.370775208574629	0.311	0.404	1	0.365938748854416	0.336293371572389
STMN4	0.216405750542907	-0.26466974510505	0.822	0.718	1	0.268432554460395	-0.411839141128983	0.6	0.605	1	0.268432554460395	0.385980052217775
ID1	0.235683444946152	-0.445240158749207	0.521	0.511	1	0.586667343592451	-0.373094508065767	0.756	0.675	1	0.586667343592451	0.415820203670618
