## Supplementary tables 1-32 for "Single-cell sequencing of human iPSC-derived cerebellar organoids shows recapitulation of cerebellar development": Sup_table_6_Pop5markers_integrated.csv

	STIM_p_val	STIM_avg_logFC	STIM_pct.1	STIM_pct.2	STIM_p_val_adj	CTRL_p_val	CTRL_avg_logFC	CTRL_pct.1	CTRL_pct.2	CTRL_p_val_adj	max_pval	minimump_p_val
NHLH1	1.43649310281075e-18	0.917348297774503	0.889	0.453	4.84011986061054e-14	4.22227487496708e-37	1.08886533889982	0.705	0.131	1.42265329637141e-32	1.43649310281075e-18	8.44454974993418e-37
CNTN2	0.00119388721408836	0.372689460937512	0.389	0.241	1	4.2870360140593e-37	0.877781005109577	0.459	0.045	1.44447391457714e-32	0.00119388721408836	8.57407202811859e-37
DAPL1	2.30518087179541e-32	1.34142062199669	0.611	0.082	7.76707642942746e-28	9.61780587036565e-09	0.47720282471519	0.328	0.105	0.0003240623509961	9.61780587036565e-09	4.61036174359081e-32
ATOH1	9.90701414832109e-32	0.64729214617009	0.352	0.013	3.33806934713531e-27	1.21294748427143e-11	0.479343832789054	0.164	0.019	4.08690525350415e-07	1.21294748427143e-11	1.98140282966423e-31
TCF4	5.05551397991713e-18	0.89237298854362	0.926	0.62	1.70340488039328e-13	4.53100250079033e-31	1.21371933395586	0.984	0.495	1.52667598261629e-26	5.05551397991713e-18	9.06200500158067e-31
MIAT	1.00858354926454e-07	0.521982770818362	1	0.717	0.00339832141089194	1.17775306364311e-30	1.43825524063208	0.984	0.447	3.96832117263911e-26	1.00858354926454e-07	2.35550612728624e-30
NHLH2	9.4442907642092e-09	0.567094307727013	0.407	0.143	0.000318215933009265	7.28150980287269e-29	0.898103915263968	0.508	0.082	2.45343191297992e-24	9.4442907642092e-09	1.45630196057453e-28
TAGLN3	8.98395957395959e-17	1.2610653096937	1	0.839	3.02705533884994e-12	1.47753663413943e-28	1.15119345018546	0.984	0.573	4.9784119350694e-24	8.98395957395959e-17	2.95507326827886e-28
NNAT	1.54479790572258e-28	1.99790156407203	0.87	0.285	5.20504206354168e-24	0.0163509596761204	0.77424854412206	0.541	0.441	1	0.0163509596761204	3.08959581144519e-28
KLHL35	5.45954578821189e-17	0.482381588678726	0.426	0.077	1.83953935788012e-12	1.70817037252228e-27	0.344493174480938	0.361	0.038	5.75550925317658e-23	5.45954578821189e-17	3.41634074504458e-27
MLLT11	4.51080753109498e-14	0.662685630105737	1	0.949	1.51987148952714e-09	5.66709013013479e-27	1.11151609027101	1	0.914	1.90946934844762e-22	4.51080753109498e-14	1.13341802602696e-26
CD24	2.79875331405653e-10	0.480158575726607	1	0.898	9.43011941638206e-06	2.02160053577574e-25	0.98324083684445	1	0.707	6.81158084524278e-21	2.79875331405653e-10	4.04320107155149e-25
MARCKSL1	1.14582050688201e-09	0.386870750601664	1	0.991	3.86072761588824e-05	2.86407276692139e-25	0.886504393837886	1	0.971	9.65020678086495e-21	1.14582050688201e-09	5.72814553384281e-25
TUBA1A	1.92881312826914e-05	0.363159087001882	1	1	0.649894295439005	1.50421871753733e-24	0.893203405678614	1	0.998	5.06831454687028e-20	1.92881312826914e-05	3.00843743507466e-24
TFAP2A	2.42208051981132e-24	0.935863805124402	0.481	0.064	8.16095810345226e-20	5.03834991769546e-11	0.661176198978362	0.377	0.113	1.69762162126831e-06	5.03834991769546e-11	4.84416103962266e-24
NEUROD6	3.34487772433399e-06	0.804195677241023	0.333	0.122	0.11270231004371	3.93531942589898e-23	0.756608487034697	0.525	0.109	1.3259665273624e-18	3.34487772433399e-06	7.870638851798e-23
TUBB2B	2.34677248729921e-05	0.37622202310011	1	0.974	0.790721521870595	4.17491795230712e-23	0.979756251426757	1	0.959	1.40669685485036e-18	2.34677248729921e-05	8.34983590461426e-23
EBF2	8.89980069738506e-15	0.310404910765997	0.278	0.031	2.99869884697692e-10	1.06150355247335e-22	0.325212920922225	0.311	0.034	3.5766300697037e-18	8.89980069738506e-15	2.1230071049467e-22
PTMA	6.80284431917022e-16	0.604587142460774	1	0.998	2.29215036490121e-11	3.22341243303161e-22	0.757014569874357	1	0.999	1.08609658518567e-17	6.80284431917022e-16	6.44682486606325e-22
ELAVL3	1.57593072493013e-06	0.34086565888738	0.926	0.735	0.0530994098457959	3.39775120080006e-22	0.767054445568507	0.967	0.488	1.14483828959757e-17	1.57593072493013e-06	6.79550240160013e-22
SPARC	1.09516595116812e-07	-0.948094596903239	0.37	0.704	0.00369005215586587	7.90103692230593e-22	-1.38653376763996	0.377	0.85	2.66217538060176e-17	1.09516595116812e-07	1.58020738446119e-21
NEUROD2	1.27160719395761e-06	0.49199602341542	0.444	0.207	0.0428455327932076	7.34534731443953e-21	0.582158800916639	0.492	0.106	2.47494132412726e-16	1.27160719395761e-06	1.46906946288791e-20
CHST8	1.98987312424341e-20	0.472204734358269	0.444	0.066	6.70467850482574e-16	9.80230473402046e-13	0.278547159302783	0.328	0.072	3.30278855708086e-08	9.80230473402046e-13	3.97974624848682e-20
SOX11	0.0003608075262137	0.317751279001607	0.981	0.845	1	2.61564908599255e-20	1.10062651344773	0.967	0.702	8.81316803034331e-16	0.0003608075262137	5.2312981719851e-20
CLU	1.92482049328923e-19	-1.61266850409265	0.611	0.94	6.48549017008874e-15	2.66657487562653e-20	-1.42794367259323	0.787	0.954	8.98475738593603e-16	1.92482049328923e-19	5.33314975125308e-20
NPC2	1.322495323082e-09	-0.794067170022479	0.63	0.874	4.45601574159251e-05	4.43885562384388e-20	-1.01270701332514	0.623	0.898	1.49562801389796e-15	1.322495323082e-09	8.87771124768774e-20
STMN2	0.000295067925341907	0.449972819653832	0.926	0.867	1	4.44901027463417e-20	1.01245734751297	1	0.78	1.49904952193524e-15	0.000295067925341907	8.89802054926833e-20
TFAP2B	9.11757829098685e-20	0.875092925904954	0.426	0.06	3.07207682936511e-15	4.48916415217241e-11	0.829210448976363	0.41	0.134	1.51257896943297e-06	4.48916415217241e-11	1.82351565819737e-19
RND3	0.00113804809683307	0.398157076169701	0.741	0.662	1	1.31593664077314e-18	0.56779605085469	0.885	0.393	4.43391691742103e-14	0.00113804809683307	2.63187328154629e-18
ELAVL4	0.000534789724105885	0.372695565259536	0.704	0.574	1	3.52606161503908e-18	0.733081121299825	0.77	0.301	1.18807120057127e-13	0.000534789724105885	7.05212323007819e-18
HN1	1.38062803416309e-06	0.387995710319972	1	0.945	0.0465188809830913	4.14473534368182e-18	0.727956834258407	1	0.886	1.39652712670015e-13	1.38062803416309e-06	8.28947068736364e-18
CFL1	2.23809134149754e-14	0.469103200515238	1	1	7.54102496604181e-10	1.80531400305488e-17	0.457670035610614	1	0.998	6.08282500189311e-13	2.23809134149754e-14	3.61062800610976e-17
H3F3A	2.94117139779886e-09	0.29619308001007	1	1	9.90998290774349e-05	4.08690218650579e-17	0.413243367939397	1	0.997	1.37704082272126e-12	2.94117139779886e-09	8.17380437301162e-17
GDAP1L1	5.48879001602275e-07	0.430574084028546	0.907	0.773	0.0184939290799871	6.26416308294313e-17	0.602851937587797	0.934	0.578	2.11064710916686e-12	5.48879001602275e-07	1.25283261658863e-16
NFIB	2.29337551960784e-16	0.927527158204818	0.907	0.651	7.72729947576666e-12	8.53312488269467e-14	1.06696697614241	0.787	0.494	2.87515109797514e-09	8.53312488269467e-14	4.58675103921569e-16
CHD7	3.29852048977611e-07	0.425963383986716	0.833	0.737	0.0111140349382516	4.00631786521194e-16	0.702252339467488	0.836	0.529	1.34988874150451e-11	3.29852048977611e-07	8.01263573042389e-16
TMSB10	3.80347484010803e-15	0.63427532059098	1	1	1.281542812626e-10	4.3508233321365e-16	0.637525060559884	1	0.996	1.46596641353007e-11	3.80347484010803e-15	8.701646664273e-16
RHOC	3.37793532543732e-08	-0.453167780845646	0.315	0.711	0.00113816152855285	5.54437098952984e-16	-0.680361781138488	0.23	0.765	1.86812036121218e-11	3.37793532543732e-08	1.10887419790597e-15
ACTG1	7.03788865824689e-08	0.308790876368512	1	1	0.00237134620450971	6.00093366217249e-16	0.458037910585529	1	1	2.0219545881324e-11	7.03788865824689e-08	1.2001867324345e-15
DBN1	3.77398573877432e-06	0.309280790291819	0.907	0.863	0.127160675482262	9.48182441015916e-16	0.600525298187231	0.934	0.747	3.19480591675903e-11	3.77398573877432e-06	1.89636488203183e-15
PRDX6	1.31206563923472e-11	-0.588364478561062	0.685	0.947	4.42087396483745e-07	9.69959203471108e-16	-0.665921343559816	0.672	0.924	3.26818054017555e-11	1.31206563923472e-11	1.93991840694222e-15
GAP43	0.00344006497050139	0.384245549345192	0.889	0.872	1	1.52741887656363e-15	0.861521415992586	1	0.668	5.1464851626935e-11	0.00344006497050139	3.05483775312726e-15
RTN1	7.97411835090754e-07	0.444691720408258	0.944	0.927	0.0268679943715479	2.51380804544081e-15	0.911109170031204	0.967	0.831	8.47002482830826e-11	7.97411835090754e-07	5.02761609088161e-15
WLS	1.91482449904391e-12	-0.761692589275471	0.519	0.861	6.45180966707855e-08	3.59925295130448e-15	-0.848603157743765	0.328	0.792	1.21273228941253e-10	1.91482449904391e-12	7.19850590260896e-15
IFITM3	1.53127038592616e-10	-0.951028940726809	0.093	0.589	5.15946243833962e-06	4.74186454462542e-15	-1.19554177035309	0.23	0.699	1.59772383966609e-10	1.53127038592616e-10	9.48372908925083e-15
SERF2	1.3622765142344e-07	-0.571311823585892	0.981	0.996	0.00459005448706139	6.90338973982558e-15	-0.679738410019003	0.967	0.997	2.32602813893683e-10	1.3622765142344e-07	1.38067794796511e-14
CELF3	2.56121040223825e-06	0.346265172407737	0.685	0.468	0.0862974232930157	8.02372842467069e-15	0.40938678685859	0.639	0.223	2.70351505540854e-10	2.56121040223825e-06	1.60474568493413e-14
CRABP2	7.41446728700386e-06	-0.436208481861459	0.185	0.521	0.249823060768308	1.46183370340872e-14	-1.00047651289964	0.344	0.788	4.92550248026534e-10	7.41446728700386e-06	2.92366740681742e-14
SSTR2	5.08135762277725e-12	0.950884307516896	0.741	0.459	1.71211263741857e-07	1.76997435115877e-14	0.935991559230319	0.705	0.361	5.96375157879437e-10	5.08135762277725e-12	3.53994870231751e-14
GDI1	8.58743007132734e-05	0.309632258915455	0.963	0.881	1	2.55525182927392e-14	0.566814523307229	0.951	0.806	8.60966551355554e-10	8.58743007132734e-05	5.11050365854776e-14
DPYSL4	0.00140424437735248	0.265880150215183	0.759	0.704	1	3.42020257425655e-14	0.460295085221681	0.836	0.446	1.15240305537e-09	0.00140424437735248	6.84040514851297e-14
PKM	7.28769386275459e-14	-0.680428751019882	0.889	0.985	2.45551557011653e-09	1.35867079727692e-11	-0.76319486828487	0.902	0.983	4.57790538434486e-07	1.35867079727692e-11	1.45753877255086e-13
SERPINF1	5.38573858971942e-05	-0.86487793763776	0.093	0.356	1	1.02880746957311e-13	-1.25056481654992	0.148	0.657	3.46646388797964e-09	5.38573858971942e-05	2.05761493914611e-13
DCC	9.76016197688346e-09	0.287921141306784	0.389	0.126	0.000328858897649111	1.06773527931047e-13	0.319377649103274	0.344	0.076	3.59762725010869e-09	9.76016197688346e-09	2.13547055862081e-13
HES6	1.83249891630303e-13	1.6827963587382	0.907	0.627	6.17442184859142e-09	5.01845232778436e-12	1.36218769435206	0.557	0.24	1.69091732732366e-07	5.01845232778436e-12	3.66499783260572e-13
SNAP25	3.13295087136649e-05	0.326950800596693	0.741	0.596	1	2.24334759962307e-13	0.436605186583715	0.82	0.411	7.55873540216996e-09	3.13295087136649e-05	4.48669519924562e-13
PAX3	2.39362982384565e-13	0.438645780920157	0.5	0.126	8.06509632846554e-09	1.29415118133422e-09	0.333971513186689	0.475	0.175	4.36051299038753e-05	1.29415118133422e-09	4.78725964769072e-13
PCBP4	2.69347766648928e-13	0.576278408198395	0.944	0.748	9.07540364946899e-09	4.6946769193311e-10	0.547479543452901	0.787	0.609	1.58182444119942e-05	4.6946769193311e-10	5.38695533297784e-13
MEST	7.50327661177696e-13	-0.657546243403527	0.463	0.859	2.52815402157213e-08	0.000104577178128497	-0.337976483799518	0.525	0.72	1	0.000104577178128497	1.50065532235483e-12
TCF12	0.000175857890104488	0.270714882471914	0.593	0.417	1	1.20347722802577e-12	0.54161197233825	0.689	0.353	4.05499617211003e-08	0.000175857890104488	2.40695445605009e-12
FKBP10	1.65047633705576e-07	-0.364421137038473	0.204	0.572	0.00556111497007567	1.55083288668053e-12	-0.537513732102203	0.213	0.687	5.22537632838139e-08	1.65047633705576e-07	3.10166577335866e-12
TUBA1C	6.57736496918048e-10	0.373933026225121	0.444	0.146	2.21617735271567e-05	1.61101176628064e-12	0.350153946561652	0.492	0.158	5.42814304530599e-08	6.57736496918048e-10	3.22202353255868e-12
DDAH2	4.30057014377132e-11	0.43952800284593	0.981	0.973	1.44903410424231e-06	1.73627851793943e-12	0.470737142681393	1	0.913	5.85021683834511e-08	4.30057014377132e-11	3.47255703587584e-12
SERPINH1	2.98407446510142e-05	-0.281485888831439	0.259	0.623	1	1.87064286343838e-12	-0.658772795158397	0.311	0.738	6.30294406406927e-08	2.98407446510142e-05	3.74128572687325e-12
C3orf14	2.28260225149687e-12	0.582885884638467	0.944	0.757	7.69100002619355e-08	5.49285540828898e-09	0.358264139208798	0.803	0.535	0.000185076270126889	5.49285540828898e-09	4.56520450298852e-12
PCBD1	1.45359172884508e-08	-0.313862928804742	0.074	0.497	0.00048977319711706	2.43718077739897e-12	-0.51368642612427	0.164	0.603	8.2118369113681e-08	1.45359172884508e-08	4.87436155479199e-12
TRPM3	1.54159450464661e-05	-1.09950280766557	0.037	0.318	0.51942485239563	2.51192378299862e-12	-1.45927940202592	0.098	0.576	8.46367599443556e-08	1.54159450464661e-05	5.02384756599093e-12
RGMB	0.00148243652808518	0.393141837963352	0.5	0.384	1	3.06516240993428e-12	0.772085866481461	0.492	0.175	1.03277582240325e-07	0.00148243652808518	6.13032481985915e-12
PON2	3.67654149812309e-12	-0.485623917314598	0.074	0.629	1.2387738923776e-07	1.1400907249947e-07	-0.397377121944554	0.18	0.524	0.00384142168879714	1.1400907249947e-07	7.35308299623267e-12
RGS16	3.43392313440366e-07	0.833849515844783	0.556	0.307	0.0115702606090597	4.07737170254315e-12	0.763475185320219	0.541	0.209	1.37382962145489e-07	3.43392313440366e-07	8.15474340506966e-12
ITM2B	1.70424418744624e-10	-0.62502643143339	0.889	0.989	5.74228036518136e-06	4.95704314761562e-12	-0.669670381454453	0.967	0.99	1.67022611815761e-07	1.70424418744624e-10	9.91408629520666e-12
CD63	1.21521134727743e-05	-0.417445812701054	0.981	0.996	0.409453311351656	5.53340353013579e-12	-0.611345731520679	0.967	0.988	1.86442498544395e-07	1.21521134727743e-05	1.1066807060241e-11
PLS3	2.98068286018039e-07	-0.403484273484153	0.185	0.592	0.0100431128290918	6.81454741924315e-12	-0.973133960192019	0.246	0.696	2.29609360743979e-07	2.98068286018039e-07	1.36290948384398e-11
DYNC1I2	0.000138928466127103	0.287474806474584	0.963	0.909	1	7.12388199320696e-12	0.431045411800295	0.967	0.835	2.40032079879115e-07	0.000138928466127103	1.42477639863631e-11
ALDOA	3.02970318271364e-07	-0.413247447493696	0.963	0.984	0.0102082819038353	7.7566631858039e-12	-0.559847758386884	0.951	0.995	2.61353009382476e-07	3.02970318271364e-07	1.55133263715476e-11
C1orf61	7.02131843201781e-11	0.373178266207891	0.889	0.505	2.36576303248408e-06	1.21597711605273e-11	0.481001797939294	0.934	0.638	4.09711329482808e-07	7.02131843201781e-11	2.43195423209067e-11
NREP	2.46936626511408e-05	0.279178502965483	0.981	0.909	0.832028269367536	1.28953851976122e-11	0.584104541023023	0.967	0.862	4.34497108848347e-07	2.46936626511408e-05	2.57907703950582e-11
CYSTM1	8.69192512504442e-06	-0.417242715982925	0.519	0.755	0.292865725163247	1.74221893606915e-11	-0.618635579631653	0.525	0.822	5.87023248319141e-07	8.69192512504442e-06	3.48443787210795e-11
OTX2	1.876228785593e-08	-0.377703539075592	0.148	0.559	0.000632176527017706	2.35319310382589e-11	-0.508937326231664	0.115	0.562	7.92884884403095e-07	1.876228785593e-08	4.7063862075964e-11
KLHDC8B	1.0278285061001e-06	-0.407762071590191	0.111	0.475	0.0346316536845366	3.2827890052632e-11	-0.636425227142796	0.23	0.651	1.10610292743338e-06	1.0278285061001e-06	6.56557801041863e-11
MEIS1	4.37970651655272e-11	0.282786787474254	0.426	0.113	1.47569831368727e-06	1.92082501896869e-09	0.321989820038139	0.459	0.172	6.47202781891312e-05	1.92082501896869e-09	8.75941303291359e-11
RUNX1T1	0.00019184527943463	-0.403634864426225	0.352	0.574	1	4.41482473993467e-11	0.438389860746252	0.656	0.295	1.48753104787359e-06	0.00019184527943463	8.82964947967443e-11
CRABP1	5.62580058146513e-11	1.041593662322	0.611	0.283	1.89555724791886e-06	7.04201800522274e-10	1.48781819674931	0.639	0.371	2.37273754667975e-05	7.04201800522274e-10	1.12516011626137e-10
C14orf132	0.00110065377677223	0.310308717712594	0.63	0.519	1	6.69997813174646e-11	0.464726630765162	0.672	0.376	2.25749063171065e-06	0.00110065377677223	1.3399956263044e-10
MFAP2	7.2567618214761e-05	-0.289217605437568	0.204	0.463	1	8.78781147519955e-11	-0.548053352058293	0.164	0.56	2.96096519845374e-06	7.2567618214761e-05	1.75756229496268e-10
TCF7L2	1.03375501686105e-10	-1.1029872721019	0.481	0.824	3.48313415381163e-06	0.00139060370299157	-0.711613907789445	0.23	0.417	1	0.00139060370299157	2.06751003361524e-10
RP11-445F12.1	5.63621055449798e-06	0.316046792103283	0.333	0.126	0.189906478423255	1.05936459751952e-10	0.270317800033176	0.328	0.085	3.56942307488229e-06	5.63621055449798e-06	2.11872919492682e-10
CIB1	0.000115493435202606	-0.279090822357156	0.426	0.676	1	1.0843549745466e-10	-0.493010088548093	0.443	0.777	3.65362565123732e-06	0.000115493435202606	2.16870994897562e-10
TTR	0.44562234044982	-3.63129459896804	0.852	0.874	1	1.11027282438037e-10	-2.49287330129241	1	0.997	3.74095325446722e-06	0.44562234044982	2.22054564863747e-10
NQO1	1.79173016747296e-07	-0.591232530709549	0.111	0.486	0.00603705562628339	1.46593662600463e-10	-0.717056482856202	0.18	0.591	4.93932686766e-06	1.79173016747296e-07	2.93187325179435e-10
PRCP	7.34730589879767e-06	-0.343337867579331	0.333	0.678	0.247560124954089	1.49559981171709e-10	-0.511695836405904	0.328	0.712	5.03927400559956e-06	7.34730589879767e-06	2.99119962321049e-10
BSG	1.59693104381356e-05	-0.297597390339176	1	0.987	0.538069945902542	1.67413185278118e-10	-0.422169441332909	0.967	0.993	5.6408198647609e-06	1.59693104381356e-05	3.34826370528208e-10
LRPAP1	6.91518455184627e-05	-0.308212956850532	0.556	0.814	1	1.93812511566379e-10	-0.49413889783592	0.541	0.834	6.53031876471756e-06	6.91518455184627e-05	3.87625023095193e-10
ENC1	8.64710264840683e-10	0.577238334389698	0.833	0.576	2.9135547663542e-05	1.95721608745574e-10	0.617525941208286	0.607	0.324	6.59464388507338e-06	8.64710264840683e-10	3.91443217452841e-10
HMP19	0.000392483875630485	0.408910413525977	0.759	0.631	1	2.06429321434867e-10	0.598404988033754	0.705	0.382	6.95542955642639e-06	0.000392483875630485	4.1285864282712e-10
AP1S2	0.00637429874019735	0.412996550873885	0.907	0.929	1	2.10671769046021e-10	0.592170558632787	0.951	0.884	7.09837458623665e-06	0.00637429874019735	4.2134353804766e-10
BLVRB	0.000404171934703874	-0.296790852393064	0.407	0.676	1	2.91362654300271e-10	-0.522319830933083	0.492	0.797	9.81717327399334e-06	0.000404171934703874	5.8272530851565e-10
PHLDA1	6.64370798360744e-06	0.450388786887244	0.63	0.415	0.223853096799669	3.11094021462716e-10	0.584450177038633	0.639	0.318	1.04820019591648e-05	6.64370798360744e-06	6.22188042828651e-10
GPX4	3.64828244308297e-10	-0.395392294697727	0.981	0.989	1.22925228637238e-05	1.37957507618111e-06	-0.297760525707468	1	0.981	0.0464834026168462	1.37957507618111e-06	7.29656488483495e-10
ZBTB20	0.0106401919190668	0.323922625445453	0.519	0.47	1	3.90546530741394e-10	0.371107087895113	0.689	0.359	1.31590748068005e-05	0.0106401919190668	7.8109306133026e-10
LY6E	2.75102928806118e-06	-0.284244030840593	0.222	0.581	0.0926931808319335	4.42753830155082e-10	-0.420350144613717	0.164	0.594	1.49181475532453e-05	2.75102928806118e-06	8.85507660114133e-10
UBXN1	5.25473359741306e-09	0.368659299008724	1	0.958	0.000177052993831235	4.58646627614768e-10	0.407899987055466	0.984	0.928	1.5453639470852e-05	5.25473359741306e-09	9.17293255019177e-10
CORO1C	1.58922588920804e-05	0.323711893668793	0.778	0.647	0.535473771109757	4.82220639198539e-10	0.418690363396426	0.738	0.425	1.62479422171556e-05	1.58922588920804e-05	9.64441278164538e-10
RNF24	2.59768894109472e-06	0.314910188964108	0.722	0.492	0.0875265311812456	5.84132025070792e-10	0.359744294636348	0.607	0.285	1.96817444527353e-05	2.59768894109472e-06	1.16826404980037e-09
NR2F1	0.00115041881233395	-0.31303087680248	0.722	0.828	1	6.06524035581371e-10	0.435575883211337	0.951	0.747	2.04362208548787e-05	0.00115041881233395	1.21304807079487e-09
DUSP26	0.000108867124500162	0.252790713749896	0.407	0.216	1	7.07847497068132e-10	0.277969523732408	0.492	0.182	2.38502135662137e-05	0.000108867124500162	1.41569499363521e-09
PLTP	0.00727052067441242	-0.422450009584935	0.593	0.748	1	7.20836310443488e-10	-0.673764604545895	0.541	0.804	2.42878586440829e-05	0.00727052067441242	1.44167262036737e-09
SDC2	2.80001628082702e-05	-0.421522799483945	0.37	0.678	0.943437485661856	7.60539407642047e-10	-0.489382644914864	0.246	0.682	2.56256148010911e-05	2.80001628082702e-05	1.52107881470567e-09
SH3BGRL3	7.72389379226689e-10	0.579900611781135	0.981	0.945	2.60248877436641e-05	3.07487787394307e-07	0.505860781229173	0.902	0.86	0.0103604935084638	3.07487787394307e-07	1.54477875785679e-09
HEXB	8.48482509425593e-09	-0.33369586977635	0.13	0.574	0.000285887696725859	9.48454359064093e-10	-0.43337757850084	0.246	0.657	3.19572211743056e-05	8.48482509425593e-09	1.89690871722862e-09
ADGRG1	9.12322350123856e-05	0.33051960050347	0.648	0.543	1	1.03677368482775e-09	0.414765116281141	0.738	0.415	3.49330525365864e-05	9.12322350123856e-05	2.07354736858061e-09
SPATS2L	1.15104418389715e-09	-0.435894473773305	0.222	0.651	3.87832827322306e-05	7.54348319818143e-05	-0.362226403340459	0.311	0.542	1	7.54348319818143e-05	2.3020883664694e-09
CA2	1.5453533180712e-05	-0.51350525160687	0	0.269	0.520691346990909	1.26519280634994e-09	-0.800077416796949	0.098	0.513	4.26294064171549e-05	1.5453533180712e-05	2.53038561109916e-09
CARHSP1	0.000232599026979517	0.30783283067353	0.907	0.876	1	1.29514133218396e-09	0.429980001346209	0.918	0.768	4.36384920466064e-05	0.000232599026979517	2.59028266269052e-09
PCP4	0.000567699298812326	-0.833514108394238	0.056	0.265	1	1.34505523656098e-09	-1.04609029459278	0.115	0.513	4.53202911406856e-05	0.000567699298812326	2.69011047131278e-09
NRXN1	0.0226459754902009	0.285228014588426	0.463	0.364	1	1.38047282476889e-09	0.435009574768751	0.525	0.224	4.65136513577629e-05	0.0226459754902009	2.76094564763207e-09
MGST1	1.54263466951465e-09	-0.588401345699691	0.148	0.612	5.19775325546267e-05	7.00014977346773e-05	-0.397315421355284	0.279	0.548	1	7.00014977346773e-05	3.08526933664957e-09
SELM	0.000157520853640602	-0.308794470569127	0.259	0.525	1	1.62444012794389e-09	-0.614153295346003	0.279	0.645	5.47338856709414e-05	0.000157520853640602	3.24888025324896e-09
HSP90B1	1.6325670860169e-09	-0.626828327269069	0.593	0.888	5.50077153962535e-05	1.43705201759771e-07	-0.536183989022353	0.689	0.895	0.00484200306809371	1.43705201759771e-07	3.26513416936852e-09
CXCL14	0.000108984552313944	-0.911076726294748	0	0.225	1	1.87819878070828e-09	-1.45799246988833	0.131	0.524	6.32840297171847e-05	0.000108984552313944	3.75639755788892e-09
FXYD6	7.68556819200993e-05	0.323314212776842	0.963	0.931	1	1.89405566864293e-09	0.428704967933411	0.951	0.849	6.38183116992549e-05	7.68556819200993e-05	3.7881113336984e-09
TTYH1	4.62695668465841e-09	-1.01879854762966	0.426	0.786	0.000155900678532881	2.30543099140962e-07	-1.04024873968132	0.492	0.739	0.00776791918245556	2.30543099140962e-07	9.25391334790809e-09
TPBG	0.000139789463060364	-0.61341758585082	0.444	0.693	1	5.24168027327663e-09	-0.982869746536631	0.377	0.697	0.000176613175127783	0.000139789463060364	1.0483360519078e-08
KLF7	4.08195286345078e-05	0.344564253756424	0.648	0.468	1	5.36654369496188e-09	0.325399909943027	0.574	0.261	0.000180820323258046	4.08195286345078e-05	1.0733087361124e-08
MT-CO1	0.000762399245070768	-0.664459524076487	0.963	0.971	1	6.02227337943251e-09	-1.02345546946386	0.984	0.983	0.000202914479246599	0.000762399245070768	1.20445467225972e-08
HTR2C	0.000433489728027524	-0.528101544473585	0	0.192	1	6.62459190476192e-09	-0.808563618715663	0.066	0.437	0.000223208999639048	0.000433489728027524	1.32491837656386e-08
LRP10	4.88214341261222e-05	-0.263827311787206	0.185	0.463	1	6.84217368654026e-09	-0.383641979002781	0.148	0.558	0.000230540200194288	4.88214341261222e-05	1.36843473262652e-08
TMEM205	2.55113752789866e-05	-0.403084391669692	0.574	0.79	0.859580278650175	6.95691740979883e-09	-0.449930333287755	0.689	0.863	0.000234406375205762	2.55113752789866e-05	1.39138347711989e-08
RTN3	2.50503139791323e-07	0.31684133405241	1	0.98	0.00844045279212883	7.39480043030641e-09	0.346790105610382	1	0.966	0.000249160405698744	2.50503139791323e-07	1.47896008059297e-08
TSPAN4	8.56953676496148e-08	-0.287608124038736	0.074	0.472	0.00288741971758612	8.59955459166414e-09	-0.352195804617498	0.131	0.532	0.000289753392411532	8.56953676496148e-08	1.71991091093759e-08
B2M	1.47860627640068e-08	-0.569743781616041	0.611	0.878	0.000498201598770447	0.02984744386044	-0.31597892592717	0.885	0.913	1	0.02984744386044	2.9572125309386e-08
LY6H	0.00304652249619398	-0.387739940438108	0.426	0.607	1	1.53579344973572e-08	-0.509833781750833	0.246	0.643	0.000517470244953953	0.00304652249619398	3.07158687588482e-08
CTSD	0.00543586130597262	-0.263883263453426	0.537	0.729	1	1.81418056748513e-08	-0.416480344989896	0.492	0.782	0.000611270000408438	0.00543586130597262	3.62836110205774e-08
TMED9	2.10481333942269e-08	-0.440860837425461	0.815	0.952	0.000709195806585081	4.46917450411004e-06	-0.309969292525737	0.869	0.958	0.150584365741484	4.46917450411004e-06	4.20962663454298e-08
GRN	1.30822045269811e-05	-0.389097805328078	0.444	0.744	0.440791799332102	2.523374435597e-08	-0.503446545245845	0.541	0.804	0.000850225782330052	1.30822045269811e-05	5.04674880751979e-08
PRPS1	2.6881945055831e-08	-0.372949358094155	0.259	0.644	0.00090576025671117	1.36034874626455e-05	-0.315043533552673	0.41	0.655	0.458355906566378	1.36034874626455e-05	5.3763889389023e-08
LGALS3BP	2.44856827319935e-05	-0.390715894067527	0.278	0.578	0.825020593971789	3.11249520518912e-08	-0.494131450001613	0.377	0.723	0.00104872413443642	2.44856827319935e-05	6.22499031350196e-08
LHFP	3.61967510397771e-08	-0.425978213499131	0.185	0.581	0.00121961332953425	2.30405572750343e-05	-0.306315257998965	0.295	0.584	0.776328536825004	2.30405572750343e-05	7.23935007693492e-08
KIRREL2	4.18516079831103e-08	0.386661119243459	0.352	0.108	0.00141014807938292	0.0022350002259082	0.362131147386086	0.23	0.113	1	0.0022350002259082	8.37032142146633e-08
TTC3	3.05194130235444e-06	0.296497817074084	1	0.989	0.10283211024153	4.37244728357264e-08	0.348954206195096	0.984	0.976	0.00147325238772696	3.05194130235444e-06	8.74489437596231e-08
PRNP	6.7275719595079e-08	-0.475939899485369	0.296	0.698	0.00226678809603659	4.56788099797056e-07	-0.441746127783926	0.459	0.741	0.015391018234562	4.56788099797056e-07	1.34551434664136e-07
PDLIM2	7.24679744811946e-08	-0.285145799989522	0.037	0.417	0.00244173593216937	8.5043858135438e-07	-0.300847410185846	0.148	0.48	0.0286546775601545	8.5043858135438e-07	1.44935943710782e-07
ID3	0.000101029795614571	-0.731388962003713	0.278	0.545	1	8.75053480280598e-08	-0.901354879437853	0.377	0.681	0.00294840519645745	0.000101029795614571	1.75010688398933e-07
CNTNAP2	9.60186937957285e-08	-0.561797111393004	0.519	0.781	0.00323525386875328	6.53265390765858e-06	-0.494454747203059	0.377	0.706	0.220111240764648	6.53265390765858e-06	1.92037378371867e-07
ACTR1A	4.36803865946059e-06	0.276118042814143	0.944	0.826	0.147176694591865	1.20618546056827e-07	0.393230188327466	0.902	0.733	0.00406412129083873	4.36803865946059e-06	2.41237077564821e-07
ZFHX4	1.36795861271344e-07	-0.32994804000488	0.148	0.548	0.00460919974967667	8.92011536308781e-06	-0.313587185409275	0.131	0.416	0.300554367043881	8.92011536308781e-06	2.73591703829581e-07
CCND1	2.60325260783747e-06	-0.317479457739541	0.167	0.547	0.0877139933684759	1.3900565415981e-07	-0.30707016210705	0.197	0.57	0.00468365651126063	2.60325260783747e-06	2.78011288997048e-07
HES1	0.000637059014733708	-0.267241913755336	0.111	0.34	1	1.44121381334367e-07	-0.405136048093745	0.066	0.413	0.00485602582268015	0.000637059014733708	2.88242741897761e-07
POLR1D	1.51823928985659e-07	0.297974425453597	0.963	0.839	0.0051155554632428	1.69203265425811e-06	0.331664735739589	0.869	0.792	0.0570113482525728	1.69203265425811e-06	3.03647834920813e-07
APLP2	2.64914973231355e-05	-0.423972966595789	0.685	0.876	0.892604510805728	1.65061970853668e-07	-0.454222591510621	0.803	0.896	0.00556159804594348	2.64914973231355e-05	3.30123914461882e-07
KRT18	0.000236660224523878	-0.460472402373104	0	0.207	1	1.73395736647477e-07	-0.435851891730306	0.016	0.349	0.00584239595060008	0.000236660224523878	3.46791443228872e-07
FOLR1	0.000320818792173592	-0.444847462935371	0	0.199	1	1.7994950761665e-07	-0.454088535835141	0.016	0.346	0.00606321870963539	0.000320818792173592	3.59898982851474e-07
ZFYVE16	6.29430522527257e-05	-0.26288349459994	0.093	0.364	1	1.82376874644788e-07	-0.476990171093147	0.279	0.582	0.0061450064142815	6.29430522527257e-05	3.64753716028252e-07
CDO1	0.000246917917338649	-0.344325772494377	0.556	0.779	1	2.27102221830012e-07	-0.535062431822016	0.59	0.841	0.00765198226234042	0.000246917917338649	4.54204392084605e-07
FTL	3.13737144568133e-07	-0.803480833260979	1	0.998	0.0105710593490787	2.35226794634256e-05	-0.783547853818564	1	1	0.792573161840664	2.35226794634256e-05	6.27474190705269e-07
CSDE1	3.17618686961219e-07	0.352779353482625	0.963	0.962	0.0107018440384713	9.31234238565772e-07	0.308787274068846	0.967	0.955	0.0313770064342351	9.31234238565772e-07	6.35237273040808e-07
TMEM147	3.65827910958615e-07	-0.374275304064758	0.796	0.956	0.0123262056318396	6.25273937908209e-06	-0.283730149442248	0.852	0.95	0.210679800638792	6.25273937908209e-06	7.3165568808717e-07
INA	2.30443824822369e-05	0.29871634728046	0.815	0.636	0.77645742335649	3.86084649772538e-07	0.331735716195662	0.623	0.334	0.0130087361894359	2.30443824822369e-05	7.7216915048372e-07
CST3	0.0153144049996026	-0.287523268064901	0.87	0.896	1	5.21362169415949e-07	-0.444121890440007	0.738	0.889	0.017566776936301	0.0153144049996026	1.04272406701339e-06
S100A13	1.65557301891137e-06	-0.288957070423066	0.111	0.446	0.0557828772991996	5.43268998394204e-07	-0.33737771508564	0.18	0.519	0.0183049056318943	1.65557301891137e-06	1.0865377016472e-06
CTNNAL1	5.20756331287818e-06	-0.294510320380708	0.167	0.527	0.175463638264117	5.9514015233713e-07	-0.355460940279776	0.197	0.525	0.0200526522928473	5.20756331287818e-06	1.19027995048246e-06
ASAH1	8.93626177200032e-05	-0.269272350317196	0.593	0.804	1	9.51209282609248e-07	-0.359439362608418	0.541	0.834	0.032050045568236	8.93626177200032e-05	1.9024176604194e-06
MRPS6	0.0388568312128319	-0.251286419122216	0.722	0.879	1	1.20252052347395e-06	-0.517567303882093	0.803	0.914	0.0405177265179314	0.0388568312128319	2.4050396008923e-06
CCDC109B	1.8997202740287e-06	-0.265806004988195	0.13	0.481	0.0640091749131229	1.21633619253199e-06	-0.31668885414607	0.148	0.46	0.0409832316711729	1.8997202740287e-06	2.43267090559025e-06
SQSTM1	0.0279111493425617	-0.507473241070396	0.87	0.865	1	1.35284794388331e-06	-0.715454971820777	0.689	0.884	0.0455828586212043	0.0279111493425617	2.70569405756906e-06
CNN3	1.67018286143642e-06	-0.34820519915459	0.852	0.952	0.0562751413332388	0.000292939117512813	-0.317881227993319	0.902	0.933	1	0.000292939117512813	3.34036293336205e-06
PDIA3	4.04058637409221e-06	-0.464976589658843	0.741	0.909	0.136143517288663	1.76416488123294e-06	-0.401338606304089	0.787	0.916	0.0594417715082627	4.04058637409221e-06	3.52832665018816e-06
HMGN3	1.8480177802284e-06	-0.356802876924591	0.87	0.963	0.0622671110870158	2.21789318396201e-06	-0.393935486523301	0.918	0.952	0.0747296929404161	2.21789318396201e-06	3.69603214528709e-06
TMEM38B	3.1872224396777e-06	-0.275025558791589	0.167	0.499	0.1073902728825	1.88039236089628e-06	-0.290120796187168	0.246	0.575	0.0633579402080394	3.1872224396777e-06	3.76078118591714e-06
NUCB2	4.72877878212327e-05	-0.316196317911198	0.722	0.874	1	1.8899588170497e-06	-0.377390223671208	0.672	0.868	0.0636802723816726	4.72877878212327e-05	3.77991406215507e-06
TUBB4B	1.89554837782008e-06	-0.616271423641581	0.759	0.912	0.0638686070422696	0.000509078531828995	-0.493403988621801	0.77	0.865	1	0.000509078531828995	3.7910931625365e-06
PTTG1	2.0764739078951e-06	-0.726977317319286	0.278	0.623	0.0699647118526174	0.00776937558154342	-0.511192418917427	0.23	0.408	1	0.00776937558154342	4.1529435040463e-06
G6PC3	2.16652292905277e-06	-0.35688935310269	0.463	0.768	0.072998823571504	0.000310536649596483	-0.265585243036997	0.607	0.786	1	0.000310536649596483	4.33304116428394e-06
POLR2L	2.17844034410874e-06	-0.380022074913597	0.87	0.962	0.0734003689543998	6.77853195484828e-06	-0.324540752640024	0.902	0.946	0.228395855686658	6.77853195484828e-06	4.35687594261514e-06
P4HB	2.81067827368227e-06	-0.426444724257904	0.611	0.868	0.0947029937534505	2.99913185767795e-06	-0.413941848240122	0.705	0.893	0.101052748812601	2.99913185767795e-06	5.62134864745218e-06
MID1	2.81812011145688e-06	-0.30319464639435	0.241	0.611	0.094953739035428	0.000354113421672192	-0.263024616879743	0.279	0.523	1	0.000354113421672192	5.63623228111279e-06
IFITM2	0.000916726691442268	-0.284794268281629	0.111	0.333	1	3.54407495878912e-06	-0.338654424574505	0.115	0.405	0.11941406166144	0.000916726691442268	7.08813735711091e-06
QPRT	3.58143076246772e-06	-0.296921025272638	0.389	0.755	0.120672728110587	1.23550744738053e-05	-0.310318988276985	0.574	0.767	0.416291879320396	1.23550744738053e-05	7.16284869828913e-06
TMEM230	0.000117549695806329	-0.268329158016301	0.722	0.901	1	3.69674307002988e-06	-0.327347232940823	0.689	0.868	0.124558061001587	0.000117549695806329	7.39347247415043e-06
GSN	3.79720553737606e-06	-0.401863113112446	0.315	0.658	0.127943043376349	4.7814675751183e-05	-0.43300618511977	0.426	0.675	1	4.7814675751183e-05	7.59439665598223e-06
TNFRSF1A	9.830967760873e-05	-0.265703915497063	0.296	0.574	1	4.57311792225687e-06	-0.286018831292652	0.311	0.613	0.154086635272523	9.830967760873e-05	9.1462149311062e-06
SULF1	0.00214961548454816	-0.264260148875609	0	0.152	1	5.34468299416644e-06	-0.416008025305942	0.082	0.358	0.180083748805444	0.00214961548454816	1.06893374226966e-05
CTSL	6.39466671375024e-06	-0.289888559383848	0.222	0.55	0.215461900253101	4.78362493312433e-05	-0.273775121554865	0.361	0.645	1	4.78362493312433e-05	1.27892925357381e-05
HLA-C	6.48031100625624e-06	-0.376115423273496	0.278	0.594	0.218347599044798	0.000597593342337373	-0.349857233625436	0.393	0.608	1	0.000597593342337373	1.29605800180818e-05
PHYHIPL	0.000310000576117282	0.495249957275789	0.593	0.457	1	6.59566310590827e-06	0.290425375680039	0.574	0.339	0.222234272690473	0.000310000576117282	1.31912827090447e-05
GGH	0.000103105027290356	-0.290048729083065	0.63	0.843	1	6.63051845566892e-06	-0.3202249570021	0.541	0.812	0.223408688845308	0.000103105027290356	1.32609929475628e-05
PTN	6.88338080404696e-06	-1.18382572819019	0.667	0.876	0.231928632811558	0.263102971092311	-0.735898072128405	0.902	0.835	1	0.263102971092311	1.37667142271626e-05
SPTSSA	7.38953194249216e-06	-0.295065060084161	0.407	0.68	0.248982889270331	0.000100436785089935	-0.260509022066405	0.443	0.728	1	0.000100436785089935	1.4779009279802e-05
ID1	0.00398739446451069	-0.561658297581433	0.333	0.53	1	7.62236402494419e-06	-0.81544599230063	0.492	0.69	0.256827933456469	0.00398739446451069	1.52446699494551e-05
NMU	8.2507991332869e-06	-0.278692739139181	0.13	0.446	0.278002425996969	0.207505464243861	-0.429997893598099	0.295	0.346	1	0.207505464243861	1.65015301908875e-05
ANXA5	8.95980398413602e-06	-0.398078572041137	0.481	0.808	0.301891635441479	1.33536123932802e-05	-0.382028402741486	0.623	0.821	0.449936615979182	1.33536123932802e-05	1.79195276901846e-05
DPYSL3	0.269562069700408	-0.260190854394853	0.815	0.744	1	9.55912401664283e-06	0.35426909477194	0.754	0.56	0.322085124616763	0.269562069700408	1.91181566564337e-05
NUSAP1	9.88813872079724e-06	-0.669097818864828	0.148	0.453	0.333170946058542	0.146546673987269	-0.384801184039292	0.131	0.195	1	0.146546673987269	1.97761796663071e-05
IGFBP7	0.000243239458793534	-1.60706936511469	0.037	0.26	1	1.33806708926977e-05	-0.82046471090384	0.066	0.337	0.450848325058556	0.000243239458793534	2.67611627430418e-05
CRYAB	0.0285785503223855	-0.792205687519282	0.13	0.252	1	1.42091470261775e-05	-0.755760570627538	0.148	0.416	0.478762999900024	0.0285785503223855	2.84180921524958e-05
TRAM1	2.50406351994064e-05	-0.270568705607868	0.333	0.642	0.8437191624088	1.45243288796399e-05	-0.301013733274045	0.459	0.694	0.489382737270588	2.50406351994064e-05	2.90484468031505e-05
TOP2A	1.46390541163804e-05	-0.742370367078693	0.111	0.411	0.493248289397321	0.00646997434017427	-0.474234908203733	0.033	0.159	1	0.00646997434017427	2.92778939308554e-05
ARL1	1.89496381394398e-05	-0.257063713094823	0.352	0.709	0.638489107470286	0.000210503410937116	-0.305198010075685	0.59	0.765	1	0.000210503410937116	3.78989171900941e-05
CDH2	0.000134272643844627	-0.294229063869867	0.519	0.77	1	1.98317114102056e-05	-0.322889567324079	0.443	0.71	0.668209684255467	0.000134272643844627	3.96630295236337e-05
UBE2C	2.14984176602068e-05	-1.01806525272773	0.259	0.528	0.724367684643008	0.551966640263159	-0.579095207704969	0.18	0.2	1	0.551966640263159	4.29963731384517e-05
SVBP	0.00171865655731885	0.296596433802792	0.815	0.817	1	2.40698911610027e-05	0.273037195601592	0.803	0.668	0.811010912778826	0.00171865655731885	4.8139202962345e-05
EIF1B	3.79129177621302e-05	0.264263408185012	1	0.963	1	2.41914001343204e-05	0.274886315764401	1	0.952	0.815105036125793	3.79129177621302e-05	4.83822150448004e-05
ACADVL	7.68007992856988e-05	-0.299617697934058	0.481	0.786	1	2.90503931974246e-05	-0.333364855207447	0.639	0.807	0.978823948394024	7.68007992856988e-05	5.80999424695043e-05
CD164	0.000362669078169324	-0.274286601392221	0.352	0.58	1	2.93004628250038e-05	-0.307435467103431	0.443	0.673	0.987249794425678	0.000362669078169324	5.86000671328859e-05
MT-CO2	3.30397889611235e-05	-0.589506289464333	0.963	0.974	1	0.000245287365525364	-0.588372154621539	1	0.985	1	0.000245287365525364	6.60784862945923e-05
ISYNA1	0.00896362050157915	-0.26947310297806	0.63	0.766	1	3.37799519479397e-05	-0.360296186648499	0.574	0.776	1	0.00896362050157915	6.75587628107258e-05
MFGE8	0.000126820290748429	-0.277280550865911	0.241	0.525	1	3.83450057380467e-05	-0.255125131276726	0.246	0.519	1	0.000126820290748429	7.66885411366282e-05
JUN	4.04539979349854e-05	-0.291588711091624	0.444	0.797	1	0.282375846645382	0.254194716660215	0.623	0.63	1	0.282375846645382	8.0906359344022e-05
DDOST	0.00033652541200078	-0.270853692521992	0.611	0.823	1	4.20390041258652e-05	-0.27902377385889	0.639	0.828	1	0.00033652541200078	8.40762409738626e-05
TGIF1	6.49780589085762e-05	-0.328952417142002	0.315	0.631	1	9.12535398994499e-05	-0.278145610455134	0.344	0.615	1	9.12535398994499e-05	0.000129951895669013
MT-CO3	0.00163227289631975	-0.59467106950907	0.963	0.963	1	7.07740929511266e-05	-0.685159811819227	0.967	0.985	1	0.00163227289631975	0.00014154317693002
BIRC5	7.38452492438402e-05	-0.567521221352675	0.185	0.461	1	0.0952409513595634	-0.397050726897859	0.115	0.189	1	0.0952409513595634	0.000147685045366844
CALU	0.000296119779312108	-0.28086981102403	0.556	0.773	1	7.60117506705562e-05	-0.362509746075007	0.607	0.819	1	0.000296119779312108	0.000152017723554873
LINC00998	7.96569235777121e-05	-0.295708363695864	0.5	0.79	1	0.000186108616779327	-0.285530753167791	0.705	0.819	1	0.000186108616779327	0.00015930750192995
DRAXIN	8.13480196872623e-05	0.545604129817965	0.648	0.548	1	0.000211168937427794	0.316321957430289	0.508	0.343	1	0.000211168937427794	0.000162689421874218
MT-ND1	0.0939791895796098	-0.366886211474465	0.926	0.943	1	0.000114390328422628	-0.547464378762844	0.951	0.962	1	0.0939791895796098	0.000228767571698018
HIST1H4C	0.000114872686648767	-0.782227127285801	0.574	0.784	1	0.249982528933615	-0.254129685553865	0.754	0.751	1	0.249982528933615	0.000229732177563396
HLA-B	0.000116230525913816	-0.251863068109123	0.093	0.366	1	0.00202653459849168	-0.310409467600232	0.164	0.352	1	0.00202653459849168	0.000232447542292479
EFHC1	0.00014060888542883	-0.266139575716214	0.426	0.704	1	0.000249128102414216	-0.263784628896409	0.377	0.602	1	0.000249128102414216	0.000281197999998998
VIM	0.00014916982319588	-0.59180686287171	0.963	0.973	1	0.00241098647918752	-0.479217136383174	0.803	0.942	1	0.00241098647918752	0.000298317394755607
C21orf59	0.00941371408367474	0.301689082501248	0.741	0.786	1	0.000150140849469469	0.358893731453903	0.787	0.7	1	0.00941371408367474	0.000300259156664258
PTGDS	0.00196620164141456	-0.41563331782166	0.093	0.282	1	0.000164782930760518	-0.679395118990709	0.23	0.458	1	0.00196620164141456	0.000329538708106767
HSPA5	0.000190004288260304	-0.556325311900689	0.685	0.899	1	0.00056949930229012	-0.302303588184992	0.77	0.916	1	0.00056949930229012	0.000379972474891051
PSAP	0.000422803964655362	-0.313621371985134	0.963	0.989	1	0.000193568524087382	-0.290417732819362	0.984	0.986	1	0.000422803964655362	0.000387099579401246
YIF1A	0.00026680034969514	-0.267577711636175	0.574	0.824	1	0.00580443404982705	-0.291091123980178	0.738	0.828	1	0.00580443404982705	0.000533529516963683
CD59	0.000299049121289211	-0.282954669098928	0.463	0.766	1	0.000324901003435961	-0.25126792752213	0.623	0.79	1	0.000324901003435961	0.000598008812201479
HMGB2	0.000306407397722346	-0.825952794010632	0.759	0.819	1	0.0504670106456514	-0.569451041301667	0.557	0.68	1	0.0504670106456514	0.000612720909951314
PIFO	0.00150990510344333	-0.300530354794184	0.074	0.258	1	0.000365307759485701	-0.284010024066805	0.082	0.295	1	0.00150990510344333	0.000730482069212263
CDK1	0.000381104994216993	-0.484851634388099	0.167	0.389	1	0.018229612620064	-0.328895770038803	0.082	0.197	1	0.018229612620064	0.000762064747417368
EZR	0.00042947386427435	0.397482787901553	0.667	0.567	1	0.0166199045541959	0.302128184410832	0.525	0.465	1	0.0166199045541959	0.000858763280748605
DUSP4	0.0112153828263627	0.307679230547614	0.574	0.463	1	0.00061124859285459	0.276099078536749	0.475	0.312	1	0.0112153828263627	0.00122212356086691
MASP1	0.000688076647111812	-0.339453764659378	0.222	0.453	1	0.000875594669453083	-0.662678030504128	0.246	0.436	1	0.000875594669453083	0.00137567984475132
TNFRSF12A	0.0317965731224467	-0.305047281069897	0.148	0.285	1	0.000765716470879889	-0.395267321838775	0.082	0.263	1	0.0317965731224467	0.001530846620046
MT-ND4	0.0531868653404679	-0.378593430246331	0.963	0.971	1	0.000812645753428798	-0.476446563204114	0.984	0.978	1	0.0531868653404679	0.00162463111373703
PSAT1	0.000863958278054592	-0.384969781478981	0.648	0.819	1	0.00109333970882202	-0.48659104896078	0.574	0.707	1	0.00109333970882202	0.00172717013220296
SLC3A2	0.0157721597439973	-0.352918585329007	0.87	0.952	1	0.000924533299259955	-0.354466073417367	0.803	0.937	1	0.0157721597439973	0.00184821183669847
SMC4	0.000925223093120768	-0.426382920047191	0.352	0.565	1	0.125414998790092	-0.282948040915701	0.279	0.354	1	0.125414998790092	0.00184959014846949
CCNB1	0.00109761102310008	-0.44868637657948	0.185	0.406	1	0.0107925435014338	-0.448838544850242	0.131	0.261	1	0.0107925435014338	0.00219401729624213
CKS1B	0.00137453936136733	-0.477219588092573	0.519	0.64	1	0.00113409833279252	-0.339717121753532	0.311	0.52	1	0.00137453936136733	0.00226691048655659
CENPF	0.00125700101525426	-0.474820611363354	0.167	0.397	1	0.0832051318044054	-0.305430337016532	0.098	0.18	1	0.0832051318044054	0.00251242197895618
SPARCL1	0.00264869755909578	-0.310917749248146	0.037	0.212	1	0.00337778872779998	-0.594176306740838	0.082	0.239	1	0.00337778872779998	0.00529037951943201
MT2A	0.00390107511581171	-0.437396974161789	0.241	0.475	1	0.0786923801948999	-0.377795246403693	0.328	0.439	1	0.0786923801948999	0.00778693184456422
NTRK2	0.00817665214264734	-0.305613962732386	0.278	0.47	1	0.0762653595220599	-0.281974607921529	0.393	0.512	1	0.0762653595220599	0.0162864466450328
ROBO3	0.0150494665809974	0.359180977728273	0.389	0.289	1	0.0302526310441365	0.515975722262566	0.344	0.253	1	0.0302526310441365	0.0298724467176222
MT-CYB	0.298885901732016	-0.353434326377895	0.926	0.956	1	0.0361328227811983	-0.331420967695822	0.984	0.962	1	0.298885901732016	0.0709600646802591
CKS2	0.523349095936122	-0.293548806953289	0.704	0.682	1	0.136384438665064	-0.359713877289397	0.541	0.622	1	0.523349095936122	0.254168162220144
