## Supplementary tables 1-32 for "Single-cell sequencing of human iPSC-derived cerebellar organoids shows recapitulation of cerebellar development": Sup_table_7_Pop6markers_integrated.csv

	STIM_p_val	STIM_avg_logFC	STIM_pct.1	STIM_pct.2	STIM_p_val_adj	CTRL_p_val	CTRL_avg_logFC	CTRL_pct.1	CTRL_pct.2	CTRL_p_val_adj	max_pval	minimump_p_val
TRIB3	1.05182408953359e-10	0.5243294376722	0.864	0.485	3.54401608727447e-06	4.00971031400574e-28	1.05524309465494	0.905	0.423	1.35103179320109e-23	1.05182408953359e-10	8.01942062801152e-28
HSPA9	8.8458700310427e-12	0.545764957956919	1	0.88	2.98052744825953e-07	6.57191547555159e-26	0.767531351821906	0.984	0.902	2.21434120033235e-21	8.8458700310427e-12	1.31438309511032e-25
DDIT3	1.99685785025784e-12	0.795014885197204	0.932	0.684	6.72821284065877e-08	1.89124583948751e-23	0.938286962829203	0.968	0.645	6.37236373156923e-19	1.99685785025784e-12	3.78249167897503e-23
NUPR1	1.25544749958965e-05	0.469249898940507	0.386	0.144	0.423010480511737	3.00412415999681e-23	0.920163768762541	0.698	0.212	1.01220959446932e-18	1.25544749958965e-05	6.00824831999361e-23
EIF1	2.19777480105591e-11	0.429921591872612	1	1	7.40518241467778e-07	4.7575540621137e-22	0.580161992748454	1	1	1.60301026568859e-17	2.19777480105591e-11	9.51510812422742e-22
KCNG1	1.23394725543558e-10	0.302522918780269	0.818	0.341	4.15766188246463e-06	3.71521385868686e-21	0.623037821356546	0.714	0.237	1.25180415754595e-16	1.23394725543558e-10	7.43042771737374e-21
ATF3	9.94142141013334e-08	0.363118089603878	0.659	0.294	0.00334966252993033	6.45170352706047e-21	0.554973462548813	0.683	0.201	2.17383698640775e-16	9.94142141013334e-08	1.2903407054121e-20
ATF5	5.00400534678047e-05	0.315817771268101	0.841	0.553	1	7.51176352922013e-21	0.792329833604663	0.857	0.382	2.53101360353543e-16	5.00400534678047e-05	1.50235270584403e-20
EIF4EBP1	7.73379987429195e-07	0.354394703370561	1	0.822	0.0260582652964393	1.02824725083665e-20	0.861196999538307	0.921	0.649	3.46457628696901e-16	7.73379987429195e-07	2.0564945016733e-20
CCPG1	6.84028467908773e-10	0.520543546020756	0.818	0.456	2.30476551977182e-05	2.84089431408439e-20	0.701839908450713	0.921	0.574	9.57210930187596e-16	6.84028467908773e-10	5.68178862816881e-20
LARP6	2.19862720569764e-10	0.451197454821256	0.932	0.627	7.40805450687763e-06	6.81295099917124e-20	0.63541587886621	0.937	0.587	2.29555570966076e-15	2.19862720569764e-10	1.36259019983425e-19
H3F3A	4.05855608099014e-07	-0.340672244747759	1	1	0.0136748988592882	8.10785661228245e-19	-0.604473200865283	0.984	0.998	2.73186120694245e-14	4.05855608099014e-07	1.62157132245649e-18
HSPA5	1.57179339680095e-09	1.04223694283085	0.977	0.873	5.29600067118113e-05	9.98648172146823e-19	1.47775451528666	0.952	0.905	3.36484515123151e-14	1.57179339680095e-09	1.99729634429365e-18
TCEA1	6.38272750569981e-06	0.406507828076865	0.977	0.912	0.215059620577049	1.99840505706145e-18	0.587281166960764	0.984	0.912	6.73342599926284e-14	6.38272750569981e-06	3.9968101141229e-18
MAP1LC3B	3.65598374595821e-11	0.660849931125581	1	0.93	1.23184716336316e-06	4.6672588894964e-18	0.75692146128763	0.984	0.916	1.57258621022692e-13	3.65598374595821e-11	9.33451777899283e-18
GARS	3.48554287348681e-08	0.444679386323077	0.977	0.84	0.00117441881579265	2.30852318412702e-17	0.625150488064862	0.921	0.747	7.7783380165976e-13	3.48554287348681e-08	4.61704636825406e-17
MT-ATP6	0.00130360468511599	-0.417738773662802	0.977	0.966	1	3.51151275725863e-17	-1.07680274877264	0.905	0.978	1.18316910843072e-12	0.00130360468511599	7.02302551451726e-17
HERPUD1	1.49111199007542e-10	0.551947665525899	0.977	0.882	5.02415273936012e-06	3.52892642826869e-17	0.761258967875913	1	0.863	1.18903647074085e-12	1.49111199007542e-10	7.0578528565374e-17
EIF2S2	2.50973264824705e-06	0.34228148674184	1	0.964	0.0845629318500362	4.38677441483803e-17	0.527304998852897	1	0.947	1.47807977133553e-12	2.50973264824705e-06	8.77354882967605e-17
SGCG	4.58126528113979e-17	0.312094427315532	0.636	0.147	1.54361152382724e-12	6.04329754674234e-14	0.276178917348856	0.349	0.076	2.03622867539937e-09	6.04329754674234e-14	9.16253056227962e-17
MT-CO2	0.0118624786233579	-0.379100288277318	0.977	0.973	1	6.66521610741894e-17	-1.30661541138256	0.952	0.988	2.24577791523374e-12	0.0118624786233579	1.3330432214838e-16
SLC1A5	1.12709146641215e-09	0.400980139361912	0.886	0.485	3.79762198692909e-05	3.90114561644282e-16	0.55720296916031	0.762	0.337	1.31445200400424e-11	1.12709146641215e-09	7.80229123288568e-16
MT-CYB	0.000809073287764193	-0.640023985663639	0.977	0.952	1	4.50278896708472e-16	-1.21251262854239	0.857	0.97	1.51716971456952e-11	0.000809073287764193	9.00557793416947e-16
ZFAS1	8.27929202884328e-05	0.274409730607138	1	0.984	1	5.35010553366614e-16	0.534654937877365	1	0.987	1.80266455851347e-11	8.27929202884328e-05	1.07002110673323e-15
NUCB2	5.91797517551372e-08	0.412388240443034	0.977	0.851	0.00199400255563759	6.9027790907753e-16	0.632321383186457	0.984	0.848	2.32582238684583e-11	5.91797517551372e-08	1.38055581815507e-15
SHMT2	0.000101535825611667	0.297260832233264	0.955	0.743	1	9.2521296256637e-16	0.650377250773878	0.905	0.58	3.11741255607113e-11	0.000101535825611667	1.85042592513274e-15
MT-CO3	0.000548241762933098	-0.637483182883482	0.977	0.962	1	9.58393739888694e-16	-1.24152466037127	0.952	0.986	3.22921186718096e-11	0.000548241762933098	1.91678747977739e-15
MT-ND3	0.00389190716818359	-0.475863945456413	0.932	0.935	1	1.23224168154438e-15	-1.10730991925895	0.889	0.945	4.15191512179563e-11	0.00389190716818359	2.46448336308876e-15
FTL	7.28904475931399e-12	0.806818416963704	1	0.998	2.45597074120325e-07	6.43435916150663e-15	0.640531767916927	1	1	2.16799297587805e-10	7.28904475931399e-12	1.28687183230132e-14
PCSK1N	0.0352908820395318	-0.265230255772876	0.932	0.962	1	7.83387459886741e-15	-0.671074111429806	0.571	0.881	2.63954570734239e-10	0.0352908820395318	1.56677491977348e-14
TPT1	5.18137743310385e-08	0.36472955359916	1	1	0.00174581331231001	9.9115632520073e-15	0.470690118558279	1	0.998	3.33960212213134e-10	5.18137743310385e-08	1.98231265040144e-14
MT-ND4	0.0137603362969385	-0.380770750876537	1	0.968	1	1.0178633883419e-14	-0.997837936142996	0.921	0.982	3.4295889006792e-10	0.0137603362969385	2.03572677668379e-14
MT-CO1	0.00179733570780063	-0.619104466610817	0.955	0.971	1	1.19009152498627e-14	-1.32603121021941	0.952	0.985	4.00989438428875e-10	0.00179733570780063	2.38018304997253e-14
SERP1	7.81925757902127e-06	0.358525159335209	0.955	0.867	0.263462064867543	1.48853790626448e-14	0.506329882529225	0.984	0.907	5.01547962136753e-10	7.81925757902127e-06	2.97707581252893e-14
FTH1	1.00668012055081e-06	0.526623814432012	1	1	0.033919079981839	1.80464778752972e-14	0.734382924092102	1	1	6.08058025530265e-10	1.00668012055081e-06	3.60929557505941e-14
YIF1A	3.38810767752489e-08	0.549428514242589	0.955	0.79	0.00114158900086524	1.18779401684859e-13	0.627731020309372	0.968	0.814	4.00215316036962e-09	3.38810767752489e-08	2.37558803369702e-13
SLC3A2	6.49489894434045e-09	0.493270904837827	0.977	0.943	0.000218839125030607	1.59988459622842e-13	0.516635662785385	0.968	0.927	5.39065115853204e-09	6.49489894434045e-09	3.19976919245658e-13
MPC1	7.27767367008655e-08	0.755995590402896	0.886	0.777	0.00245213936639896	2.17898419328014e-13	0.732397186194221	0.968	0.771	7.34186934083809e-09	7.27767367008655e-08	4.35796838655979e-13
PCK2	2.31743611210892e-07	0.289904200499954	0.614	0.287	0.00780836923613981	2.87369969500425e-13	0.37827898908949	0.508	0.164	9.68264375234732e-09	2.31743611210892e-07	5.74739939000765e-13
SESN2	9.00902917008999e-08	0.409597775612637	0.75	0.397	0.00303550228857012	3.68172462538936e-13	0.519137518148453	0.683	0.327	1.24052029527869e-08	9.00902917008999e-08	7.36344925077735e-13
WARS	1.13011782817375e-12	0.561655868372792	0.841	0.445	3.80781901024863e-08	5.33669249280594e-13	0.392713315586619	0.651	0.26	1.79814516852603e-08	1.13011782817375e-12	1.0673384985609e-12
AARS	0.000160347201158549	0.250608489252072	0.864	0.668	1	1.2108380571967e-12	0.520567087620985	0.857	0.588	4.07979774991856e-08	0.000160347201158549	2.42167611439193e-12
TTR	1.69009279374994e-05	-3.01360825588422	0.795	0.878	0.569459865926106	5.13743419141431e-12	-2.15283273872015	1	0.997	1.73100707645514e-07	1.69009279374994e-05	1.02748683828022e-11
PSAP	3.46156903717989e-07	0.409859818658281	1	0.986	0.0116634107138739	9.8326008124723e-12	0.49264681693512	1	0.985	3.31299651775442e-07	3.46156903717989e-07	1.96652016248479e-11
NDUFV3	2.26271493706252e-07	0.431529402115364	0.886	0.813	0.00762399170893844	1.02117374238398e-11	0.452584705580811	0.968	0.824	3.44074280758858e-07	2.26271493706252e-07	2.04234748475753e-11
XBP1	6.1650726072073e-06	0.341305537071663	0.864	0.684	0.207725956427243	2.33706572521856e-11	0.517685277899475	0.937	0.716	7.87450925455143e-07	6.1650726072073e-06	4.6741314503825e-11
LONP1	4.55363936614168e-07	0.311824094597888	0.773	0.449	0.0153430324802778	2.68513435504904e-11	0.317803486985004	0.73	0.379	9.04729169590224e-07	4.55363936614168e-07	5.37026871002597e-11
HNRNPA1	7.68885595384961e-06	-0.323214252518204	1	1	0.259068312509009	3.58421944291816e-11	-0.514850517951876	1	0.996	1.20766689909684e-06	7.68885595384961e-06	7.16843888570784e-11
NAMPT	5.23990055925008e-06	0.259357209955815	0.75	0.418	0.176553209443372	4.94033118572478e-11	0.340344499976741	0.714	0.368	1.66459518971811e-06	5.23990055925008e-06	9.88066237120549e-11
SSSCA1	0.000883587820369332	0.335082266184074	0.636	0.513	1	1.2360847703572e-10	0.483791610013292	0.794	0.515	4.16486402524155e-06	0.000883587820369332	2.4721695405616e-10
NOL7	1.38974246390019e-10	0.426572942121709	0.977	0.797	4.68259825786531e-06	1.51322478662917e-07	0.365803271422694	0.905	0.783	0.00509865959606832	1.51322478662917e-07	2.77948492760724e-10
REXO2	4.7222785446638e-06	0.345567739428466	0.773	0.553	0.159112453283902	1.88730304922786e-10	0.416477670988433	0.857	0.558	6.35907889406836e-06	4.7222785446638e-06	3.77460609809952e-10
SQSTM1	3.33331978654233e-07	0.346965389286165	0.955	0.858	0.0112312876887757	2.13568094499095e-10	0.402846154853835	0.952	0.868	7.1959633760525e-06	3.33331978654233e-07	4.27136188952577e-10
C6orf48	4.31147962808837e-10	0.459535188614491	1	0.966	1.45270994588809e-05	2.28122284166422e-10	0.470725788245868	1	0.973	7.68635224270343e-06	4.31147962808837e-10	4.56244568280804e-10
TRPM3	0.0037684761260897	-0.968130470088602	0.114	0.307	1	3.53626493884407e-10	-0.960546089465581	0.127	0.575	1.19150910849412e-05	0.0037684761260897	7.0725298764376e-10
IFRD1	8.15144986764806e-06	0.253450751990319	1	0.741	0.274654951840534	3.77105717465564e-10	0.380152075991432	0.857	0.63	1.27062000442847e-05	8.15144986764806e-06	7.54211434788917e-10
VIMP	4.17878978640788e-10	0.448989575722645	1	0.81	1.40800143063227e-05	4.34793897629852e-10	0.424372853557562	0.984	0.804	1.46499455867402e-05	4.34793897629852e-10	8.35757957106951e-10
DLK1	1.16921298641024e-06	1.03056148106453	0.545	0.262	0.0393954623641066	4.53685442343254e-10	1.46149664046763	0.381	0.12	1.52864772943136e-05	1.16921298641024e-06	9.07370884480676e-10
NKAP	1.83821257816256e-07	0.377815406404632	0.795	0.598	0.00619367346086093	6.30038295594117e-10	0.460732124022674	0.81	0.64	2.12285103317482e-05	1.83821257816256e-07	1.26007659079129e-09
TNC	9.94236402181519e-05	0.454649670113071	0.477	0.237	1	7.40040864841954e-10	0.351601080918592	0.302	0.077	2.49349368999848e-05	9.94236402181519e-05	1.48008172913624e-09
YARS	0.000191047250282751	0.278871174156508	0.886	0.727	1	8.57224269264082e-10	0.358169458030103	0.905	0.606	2.8883314528584e-05	0.000191047250282751	1.71444853779333e-09
MT-ND1	0.178542958601331	-0.370799102668316	0.955	0.941	1	8.7192566593721e-10	-0.777885954597157	0.905	0.965	2.93786633880884e-05	0.178542958601331	1.74385133111416e-09
PTMA	8.83393278407511e-06	-0.392738215688138	1	0.998	0.297650531226627	9.47437769644596e-10	-0.503633390462239	1	0.999	3.1922968210405e-05	8.83393278407511e-06	1.89487553839155e-09
NARS	2.25293259662406e-09	0.497642919576573	0.955	0.84	7.59103109106511e-05	1.16059701833315e-09	0.376666305294476	0.952	0.828	3.91051559357172e-05	2.25293259662406e-09	2.32119403531931e-09
HLA-C	5.58711640968751e-07	0.469707167321208	0.841	0.544	0.0188252300308011	3.14523332573541e-09	0.606255488612026	0.825	0.581	0.000105975491677329	5.58711640968751e-07	6.29046664157832e-09
MTHFD2	6.47881336521068e-06	0.363659686893805	0.955	0.677	0.218297137527409	4.02925748051489e-09	0.437692052735051	0.81	0.462	0.000135761801548469	6.47881336521068e-06	8.05851494479484e-09
CARS	1.789032250083e-05	0.308429899307262	0.932	0.671	0.602796526342967	4.43383485718938e-09	0.36716219754337	0.794	0.508	0.000149393631678139	1.789032250083e-05	8.86766969471986e-09
MARCKSL1	0.000406638399146949	-0.259850881487544	1	0.991	1	4.8987213504415e-09	-0.622693691322019	0.984	0.972	0.000165057517181776	0.000406638399146949	9.79744267688552e-09
SEC61A1	1.53436305600568e-05	0.348947291202302	0.864	0.711	0.516988288090555	5.23715683089448e-09	0.48000704605284	0.841	0.615	0.000176460762260159	1.53436305600568e-05	1.04743136343611e-08
GHITM	2.25115128280614e-06	0.280777611104409	0.977	0.962	0.0758502913228701	5.89291254753939e-09	0.30768591104634	1	0.952	0.000198555795376792	2.25115128280614e-06	1.17858250603524e-08
PLA2G12A	1.14707083909253e-05	0.251877816392587	0.727	0.485	0.386494048523836	7.42737171600338e-09	0.337360271096578	0.762	0.481	0.000250257862599018	1.14707083909253e-05	1.48547433768409e-08
MT-ND2	0.0889478616679642	-0.326985714908591	0.977	0.955	1	7.50563059029912e-09	-0.688670056695877	0.984	0.966	0.000252894717109539	0.0889478616679642	1.50112611242637e-08
PGM3	9.55815603070628e-05	0.33280933891812	0.682	0.474	1	8.14510122919705e-09	0.446403189283992	0.762	0.57	0.000274441040816565	9.55815603070628e-05	1.62902023920514e-08
NELFE	6.79232530307663e-05	0.314264242257151	0.955	0.768	1	1.07206298665855e-08	0.361569909784404	0.937	0.767	0.000361220902724731	6.79232530307663e-05	2.1441259618239e-08
NREP	0.023971186655333	-0.255222970430206	0.909	0.916	1	1.39658939038203e-08	-0.583958248441941	0.714	0.878	0.000470566829195321	0.023971186655333	2.79317876125943e-08
P4HB	1.55647846266164e-08	0.695227843218927	0.932	0.838	0.000524439853209215	2.8060013556719e-08	0.541471941803564	0.952	0.878	0.00094545409678009	2.8060013556719e-08	3.11295690109703e-08
CANX	1.71218865486795e-08	0.409248558136738	0.955	0.856	0.000576904845371206	1.09767359145902e-05	0.270082056911931	0.937	0.875	0.369850139906204	1.09767359145902e-05	3.42437728041999e-08
PSMD8	5.3990836091237e-06	0.318714190201874	0.977	0.961	0.181916723125814	1.86458760199163e-08	0.344437124230264	1	0.972	0.000628254146615061	5.3990836091237e-06	3.72917516921639e-08
BLVRB	1.93661643678588e-08	0.478521000791223	0.886	0.634	0.000652523542210634	9.99613095914907e-05	0.292584346980516	0.873	0.774	1	9.99613095914907e-05	3.87323283606691e-08
PYCR1	2.07952263272373e-08	0.369857674367281	0.909	0.614	0.000700674355869933	4.06438791885267e-05	0.276699701841241	0.746	0.571	1	4.06438791885267e-05	4.1590452222033e-08
MGST1	7.28068926995953e-08	0.653853572298188	0.841	0.549	0.00245315544262016	2.53081140425973e-08	0.371697313285426	0.841	0.513	0.000852731594551275	7.28068926995953e-08	5.0616227444694e-08
SDCBP	1.58708216282335e-06	0.613299622084481	0.977	0.892	0.05347514639417	3.19749115519868e-08	0.419066661369331	0.968	0.885	0.00107736266983264	1.58708216282335e-06	6.39498220815784e-08
CXCL14	0.788180438149998	-0.690255217853278	0.25	0.201	1	4.82519315302166e-08	-1.43553278087258	0.206	0.52	0.00162580058097912	0.788180438149998	9.65038607321842e-08
DCAF13	2.3056118779803e-05	0.33159286929456	0.795	0.619	0.776852866166684	5.49378742526181e-08	0.471674448750068	0.794	0.622	0.00185107673506771	2.3056118779803e-05	1.09875745487066e-07
STMN1	0.0220056592602841	-0.290681284199454	1	0.993	1	5.52433612240638e-08	-0.850297307757514	0.984	0.983	0.0018613698130836	0.0220056592602841	1.10486719396299e-07
LY6H	0.00475027326636204	-0.362372356065016	0.455	0.601	1	5.62599630835004e-08	-0.508925169128303	0.286	0.641	0.00189562319613546	0.00475027326636204	1.12519923001817e-07
SRP54	6.63348897775376e-05	0.287974888346674	0.818	0.634	1	5.76279075404744e-08	0.360382758994651	0.857	0.669	0.00194171471666875	6.63348897775376e-05	1.15255811759973e-07
HM13	1.05474895015235e-06	0.42980459123642	0.886	0.754	0.0355387111264333	6.94468817924354e-08	0.373082054422539	0.889	0.714	0.00233994323511432	1.05474895015235e-06	1.38893758762001e-07
CREB3	1.57448900729415e-05	0.37051009161883	0.886	0.715	0.53050832611769	6.94807272298871e-08	0.435609295061106	0.857	0.706	0.00234108362328382	1.57448900729415e-05	1.38961449632203e-07
PSAT1	0.0121690823558185	0.268884430692336	0.955	0.792	1	7.36244949359403e-08	0.596625375642886	0.905	0.687	0.00248070373237157	0.0121690823558185	1.47248984451315e-07
MRPL55	2.27156024639305e-05	0.316086173311811	0.932	0.831	0.765379509419673	7.55186124380234e-08	0.311383985081265	0.984	0.851	0.00254452412748676	2.27156024639305e-05	1.51037219172986e-07
WIPI1	3.49376089213862e-06	0.282465314960846	0.545	0.262	0.117718779499719	7.81054939111043e-08	0.274762908117707	0.587	0.321	0.00263168651184075	3.49376089213862e-06	1.5621098172174e-07
HMGB1	0.0104694558692453	-0.278936777327222	1	0.998	1	8.22518696716857e-08	-0.512238673495115	0.984	0.994	0.00277139449671778	0.0104694558692453	1.64503732578001e-07
DDX18	9.15553377757304e-07	0.299427925068958	0.932	0.806	0.0308486555101546	1.05530940883996e-07	0.324299977020113	0.921	0.759	0.00355575952214535	9.15553377757304e-07	2.11061870631212e-07
RCN1	4.22997668443963e-07	0.340662798335715	1	0.917	0.0142524834405509	1.24986395740926e-07	0.378305057905609	0.984	0.908	0.00421129161809477	4.22997668443963e-07	2.49972775860254e-07
SEC63	1.77694125173056e-05	0.304309163569206	0.932	0.799	0.598722585358096	1.45381900506922e-07	0.334414561282501	0.841	0.757	0.00489849775568022	1.77694125173056e-05	2.90763779877947e-07
LACTB2	1.06405570122914e-06	0.286660484564854	0.636	0.318	0.0358522927972148	1.53369907432105e-07	0.347457891323762	0.619	0.371	0.00516764566101734	1.06405570122914e-06	3.06739791341881e-07
KRT10	3.92369418945665e-05	0.281294765392629	0.955	0.912	1	1.61620074121636e-07	0.437646636704953	0.952	0.868	0.0054456267774544	3.92369418945665e-05	3.23240122122223e-07
NEU1	7.61466914843705e-05	0.462029033503672	0.727	0.506	1	2.54400676869736e-07	0.368451898548097	0.81	0.615	0.00857177640644889	7.61466914843705e-05	5.08801289019768e-07
TMBIM6	3.84007286175919e-06	0.272190204156231	1	0.964	0.129387415004114	2.54870342826708e-07	0.309320972180249	0.984	0.977	0.00858760133120309	3.84007286175919e-06	5.09740620694524e-07
ASNS	0.000109711701296218	0.307365320419345	0.932	0.736	1	3.13675708715893e-07	0.261805326764137	0.794	0.533	0.0105689893294733	0.000109711701296218	6.27351319039336e-07
IARS	3.75340844251535e-06	0.320296925761144	0.909	0.603	0.126467344062112	4.78341360527699e-07	0.316166422381922	0.746	0.521	0.0161172338016203	3.75340844251535e-06	9.56682492244941e-07
IFITM2	0.0445773091852566	-0.315895715679315	0.205	0.321	1	5.03827093591801e-07	-0.330771605513472	0.079	0.407	0.0169759500914821	0.0445773091852566	1.00765393334186e-06
SULF1	0.0496415888587877	-0.253446941082246	0.045	0.145	1	5.19482799981076e-07	-0.427422641629382	0.048	0.361	0.0175034534625624	0.0496415888587877	1.03896533009977e-06
KRT18	0.0656193702737836	-0.393902850338565	0.091	0.196	1	5.29189027994899e-07	-0.440049751157029	0.048	0.348	0.0178304951092601	0.0656193702737836	1.05837777594877e-06
CALU	9.17762119895395e-05	0.320834979613251	0.841	0.747	1	6.15850980396733e-07	0.378932008080689	0.937	0.799	0.0207504829334875	9.17762119895395e-05	1.23170158152104e-06
EEF1E1	1.09808602599689e-05	0.293316676184204	0.909	0.715	0.369989105599393	7.80494421066631e-07	0.265407923010379	0.873	0.665	0.0262979790234191	1.09808602599689e-05	1.56098823296172e-06
ISCU	8.24127581959441e-07	0.353193750377048	1	0.873	0.0277681547465414	2.48961310418192e-06	0.257404397671387	0.952	0.892	0.0838850239323055	2.48961310418192e-06	1.64825448473261e-06
MAGOH	2.65876957060131e-05	0.289327114687963	0.932	0.777	0.895845819118404	8.87406265117023e-07	0.252097701398226	0.889	0.728	0.029900266696853	2.65876957060131e-05	1.77481174274416e-06
TPBG	0.129785729889482	-0.352747024921949	0.682	0.67	1	1.33700937770357e-06	-0.746740694027987	0.476	0.692	0.0450491939723441	0.129785729889482	2.67401696781306e-06
RHEB	4.38480071162358e-05	0.268438149806852	1	0.941	1	1.50391296482232e-06	0.28581234693363	0.968	0.914	0.0506728434367232	4.38480071162358e-05	3.00782366789043e-06
IGFBP7	0.0222477672377085	-1.56274978406036	0.114	0.25	1	1.6204288098175e-06	-0.913164172798251	0.048	0.339	0.0545987283179908	0.0222477672377085	3.24085499384546e-06
HTR2C	0.00529624670315008	-0.507474961191549	0.023	0.187	1	1.70438319594458e-06	-0.674593444143438	0.143	0.433	0.0574274874041565	0.00529624670315008	3.40876348696707e-06
DCX	0.112277331886668	-0.283517536335687	0.773	0.781	1	1.73678092189697e-06	-0.798487266462663	0.381	0.611	0.0585190963823967	0.112277331886668	3.47355882738598e-06
ARF4	4.52774600896086e-05	0.47866670031639	0.955	0.964	1	1.75043644292859e-06	0.571871130594061	0.984	0.94	0.0589792055080361	4.52774600896086e-05	3.50086982182945e-06
MLLT11	0.00894447533065404	-0.40263351460947	0.955	0.953	1	2.91793255515231e-06	-0.819327541254639	0.937	0.918	0.0983168195133018	0.00894447533065404	5.83585659597421e-06
EBNA1BP2	3.0616735764723e-06	0.342428884700604	0.932	0.749	0.103160029485658	0.000514672356545396	0.258023990846118	0.762	0.65	1	0.000514672356545396	6.12333777909951e-06
TTYH1	3.20964756889328e-06	0.467968673197385	0.977	0.736	0.10814586518629	0.00024215737611521	0.549919798672167	0.921	0.712	1	0.00024215737611521	6.41928483594905e-06
HADHB	3.46294403835971e-06	0.333869072718849	0.909	0.695	0.116680436428492	6.43887592706095e-06	0.262147734458179	0.968	0.757	0.216951485486392	6.43887592706095e-06	6.92587608473802e-06
TSC22D1	9.98524166632856e-05	0.276569803954368	0.977	0.89	1	3.73776935003834e-06	0.396650151606978	0.937	0.828	0.125940400480192	9.98524166632856e-05	7.47552472915696e-06
CA2	0.513480662346444	-0.342788988530856	0.227	0.246	1	3.97903934324852e-06	-0.738534769254314	0.254	0.504	0.134069751631416	0.513480662346444	7.95806285374295e-06
NOP10	0.00103579432095079	0.254978717757009	0.955	0.928	1	4.81661413387838e-06	0.262678955728639	0.968	0.902	0.162290996626898	0.00103579432095079	9.63320506798506e-06
TUBB4B	0.0163458238870075	-0.42546800060168	0.909	0.898	1	5.01298428712228e-06	-0.533227456329285	0.746	0.867	0.168907492570298	0.0163458238870075	1.00259434442331e-05
STMN2	0.341549306794885	-0.412586753583392	0.977	0.864	1	5.81575645259957e-06	-1.29321144567712	0.698	0.799	0.19595609791389	0.341549306794885	1.1631479082176e-05
SEC61G	7.85253764521168e-06	0.330539091517811	1	0.986	0.264583403417762	0.000997822502714054	0.296530103693026	0.984	0.981	1	0.000997822502714054	1.57050136280759e-05
KDELR2	9.56674397797225e-06	0.385310730762182	0.909	0.871	0.322341871593797	2.12923710869999e-05	0.365533160231839	0.937	0.887	0.717425151405376	2.12923710869999e-05	1.91333964333542e-05
TAGLN3	0.00789473970983823	-0.513910806245338	0.886	0.851	1	1.25643058750967e-05	-0.615338135287153	0.381	0.611	0.423341722155508	0.00789473970983823	2.51284538884113e-05
SOX4	0.366353185776516	-0.251163027377131	1	0.932	1	1.2817487936975e-05	-0.869221871558859	0.841	0.872	0.431872438548436	0.366353185776516	2.5634811585953e-05
SEC13	4.28183763287166e-05	0.270491825577266	0.909	0.776	1	1.31620957174879e-05	0.295013002061512	0.889	0.785	0.443483653105036	4.28183763287166e-05	2.63240181942121e-05
CYCS	1.41036163914825e-05	0.434645836869679	1	0.948	0.475207250694611	2.52113061701378e-05	0.406212595881168	0.984	0.958	0.849469750096623	2.52113061701378e-05	2.82070338709696e-05
TMEM14A	0.0028018231212552	-0.259822936004503	0.659	0.786	1	1.48757048179511e-05	-0.270854975748788	0.619	0.743	0.501221998136043	0.0028018231212552	2.97511883493083e-05
FOLR1	0.00128955624002797	-0.438379951460676	0	0.196	1	1.91979398190194e-05	-0.415469717069136	0.095	0.342	0.64685538426204	0.00128955624002797	3.83955110771455e-05
PCP4	0.0651124870622104	-0.833203675423092	0.159	0.253	1	3.12022871773082e-05	-0.721425631071155	0.27	0.504	1	0.0651124870622104	6.24036007718913e-05
SNRPE	9.79639891518677e-05	-0.260628637262159	1	0.989	1	3.32827260610959e-05	-0.253158587574103	0.952	0.967	1	9.79639891518677e-05	6.65643443823377e-05
EPRS	3.33822222643893e-05	0.270455190098324	0.841	0.643	1	3.53244159920298e-05	0.295521173557285	0.73	0.597	1	3.53244159920298e-05	6.67633301560153e-05
HMP19	0.0234457890647304	-0.399727847414834	0.614	0.645	1	4.14628461154384e-05	-0.554668383912904	0.19	0.415	1	0.0234457890647304	8.29239730632688e-05
CBX5	7.46768234347825e-05	-0.302241856256074	0.773	0.86	1	6.58129062099222e-05	-0.289731050696729	0.667	0.77	1	7.46768234347825e-05	0.000131621481081221
SAMM50	0.000131272985520334	0.259902752234991	0.773	0.632	1	7.16299837509626e-05	0.25234144011488	0.778	0.621	1	0.000131272985520334	0.000143254836647353
TMSB15A	8.800065393021e-05	-0.480604213664095	0.909	0.878	1	7.28631922324114e-05	-0.596615059401957	0.54	0.665	1	8.800065393021e-05	0.000145721075420041
CRYAB	9.37658838251866e-05	1.75500777633467	0.455	0.224	1	0.0886873447548309	0.669668007597733	0.492	0.394	1	0.0886873447548309	0.000187522975609404
GPM6B	0.000493684704305762	0.409798814927813	1	0.919	1	0.000110645886482671	0.477052187188908	0.889	0.841	1	0.000493684704305762	0.000221279530453147
HES6	0.0354490801475847	-0.792409845894675	0.659	0.652	1	0.000111550179591824	-0.384708026589789	0.048	0.272	1	0.0354490801475847	0.000223087915741082
TMSB4X	0.00440476965754224	-0.31443793689967	1	1	1	0.00016641581907953	-0.406647184825681	1	1	1	0.00440476965754224	0.000332803943934221
CD59	0.0838885030554304	-0.26540056939603	0.795	0.734	1	0.000199950769410241	-0.276727074215932	0.714	0.785	1	0.0838885030554304	0.000399861558510295
CALM2	0.00042217990905605	-0.28132616466535	1	0.998	1	0.000281253670446884	-0.310837162147921	0.984	0.997	1	0.00042217990905605	0.000562428237266628
FXYD6	0.0104445337900259	-0.261162147165069	0.977	0.93	1	0.000296292991623136	-0.341023835740891	0.73	0.862	1	0.0104445337900259	0.000592498193709386
NSG1	0.00757302860040955	-0.340560135138092	0.682	0.758	1	0.000419274599593903	-0.503161299703376	0.397	0.553	1	0.00757302860040955	0.000838373407997941
ENC1	0.00118102064711511	-0.283700215663868	0.432	0.612	1	0.00051481487932368	-0.325047856461593	0.159	0.352	1	0.00118102064711511	0.00102936472428739
CCNB1	0.638629578951286	-0.271902061006239	0.386	0.386	1	0.000793067363504304	-0.462754045336303	0.079	0.265	1	0.638629578951286	0.00158550577116555
IFITM3	0.936914465147558	-0.497632405633619	0.636	0.537	1	0.000844126140978506	-0.669321545212522	0.571	0.678	1	0.936914465147558	0.00168753973301513
SPARC	0.832792779439998	-0.398362855605398	0.795	0.664	1	0.000944259399687155	-0.407697145603415	0.794	0.824	1	0.832792779439998	0.00188762717356041
CSRP2	0.00832435580126534	-0.286033433011892	0.75	0.747	1	0.00188422617985499	-0.272193956969632	0.508	0.649	1	0.00832435580126534	0.00376490205141312
TUBB	0.00196993648702596	-0.299973548168912	1	0.998	1	0.00344407748534892	-0.404079980921315	1	0.999	1	0.00344407748534892	0.00393599232428901
SCG3	0.018027696007016	-0.265596195220115	0.659	0.718	1	0.00202856565627122	-0.360645573658908	0.27	0.417	1	0.018027696007016	0.00405301623392063
SSTR2	0.0839397668184229	-0.326195615789721	0.386	0.492	1	0.00203592028901972	-0.319901480575184	0.206	0.392	1	0.0839397668184229	0.00406769560661619
RBP1	0.00212692242674103	-0.428800122183375	0.114	0.329	1	0.00581249300488314	-0.398948399514961	0.19	0.341	1	0.00581249300488314	0.00424932105447269
C1orf194	0.019968925755518	-0.342578835740221	0.091	0.232	1	0.0023523615451441	-0.250840642843495	0.032	0.18	1	0.019968925755518	0.00469918948544914
HMGB3	0.00641509663795282	-0.300270886606022	0.932	0.822	1	0.00313934885831154	-0.33138400970265	0.603	0.68	1	0.00641509663795282	0.00626884220536891
TUBA1A	0.0698030303171484	-0.263854480270598	1	1	1	0.00331841587420791	-0.497920997123587	0.984	0.999	1	0.0698030303171484	0.00662581986450163
RTN1	0.00807798693257211	-0.399662660480228	0.909	0.93	1	0.00365766235807396	-0.57501497966107	0.81	0.841	1	0.00807798693257211	0.00730194622222224
TMSB10	0.00508461408275794	-0.336363195034655	1	1	1	0.019108183385912	-0.274542847346135	1	0.996	1	0.019108183385912	0.0101433748651453
CDK1	0.058405143647403	-0.375296353998266	0.273	0.377	1	0.00847598927654846	-0.315561188715928	0.063	0.198	1	0.058405143647403	0.0168801361588808
CD24	0.0088967343183165	-0.319506127437869	0.955	0.903	1	0.109628904094322	-0.465160872356087	0.746	0.723	1	0.109628904094322	0.0177143167551023
HMGN2	0.219830571073865	-0.297212642420767	1	0.993	1	0.0104273919171018	-0.347137112351878	0.968	0.979	1	0.219830571073865	0.0207460533320108
SERPINF1	0.677994322611499	-0.378552793177412	0.409	0.327	1	0.0105872461651689	-0.489020879455567	0.54	0.633	1	0.677994322611499	0.0210624025489759
NFIA	0.0898327222478454	-0.267863631466241	0.591	0.601	1	0.0123986611302851	-0.276704565168592	0.635	0.705	1	0.0898327222478454	0.0246435954627466
TOP2A	0.414050186300972	-0.459099116308104	0.386	0.384	1	0.0125266945589871	-0.475420205399343	0.048	0.159	1	0.414050186300972	0.0248964710414
NUSAP1	0.53166539181555	-0.398880221379435	0.432	0.425	1	0.0130984228821863	-0.424258342675039	0.079	0.198	1	0.53166539181555	0.0260252770823721
KIAA0101	0.0870355253694923	-0.377994855613402	0.295	0.397	1	0.0164102270212859	-0.329997099257604	0.079	0.192	1	0.0870355253694923	0.0325511584916816
ID3	0.405032599076334	0.280546205990004	0.614	0.513	1	0.0167671053493221	-0.36958574404618	0.619	0.666	1	0.405032599076334	0.033253074876849
CENPF	0.0936334022042056	-0.353282213713473	0.295	0.382	1	0.029336848990961	-0.324482489514926	0.079	0.181	1	0.0936334022042056	0.0578130472732035
TUBA1B	0.0432263769391618	-0.347106817931241	1	0.998	1	0.0497703232735762	-0.314563631993691	0.984	0.999	1	0.0497703232735762	0.0845842342150371
UBE2C	0.168737963608627	-0.803668158378353	0.477	0.506	1	0.0465910449581456	-0.674731614037394	0.111	0.204	1	0.168737963608627	0.0910113644459992
NNAT	0.0777565050993543	-1.03538563184195	0.273	0.343	1	0.0659929857854879	-0.55682250576332	0.365	0.452	1	0.0777565050993543	0.127630897398092
PTTG1	0.411362540132421	-0.385450790058863	0.591	0.592	1	0.280333887528759	-0.462071230131256	0.365	0.399	1	0.411362540132421	0.482080686560531
HIST1H4C	0.998913594821348	-0.662303892595116	0.841	0.759	1	0.433287592353228	-0.504404502176397	0.714	0.753	1	0.998913594821348	0.678837047019199
KPNA2	0.543065018949889	-0.44010572373615	0.841	0.759	1	0.446910962564261	-0.317386292595982	0.683	0.663	1	0.543065018949889	0.694092516668408
