## Supplementary tables 1-32 for "Single-cell sequencing of human iPSC-derived cerebellar organoids shows recapitulation of cerebellar development": Sup_table_8_Pop7markers_integrated.csv

	STIM_p_val	STIM_avg_logFC	STIM_pct.1	STIM_pct.2	STIM_p_val_adj	CTRL_p_val	CTRL_avg_logFC	CTRL_pct.1	CTRL_pct.2	CTRL_p_val_adj	max_pval	minimump_p_val
RSPO3	5.08878466155106e-09	0.684805242884625	0.727	0.131	0.000171461510386301	1.72319200694748e-54	0.816556944015145	0.766	0.138	5.80612314820885e-50	5.08878466155106e-09	3.44638401389498e-54
RSPO1	7.56879607998233e-05	0.42502222018848	0.636	0.192	1	5.24776469301134e-49	0.882729864565486	0.894	0.266	1.76818183566324e-44	7.56879607998233e-05	1.04955293860228e-48
RSPO2	2.57037941416363e-13	1.46488971116603	1	0.227	8.66063639808293e-09	1.12512986531121e-44	1.27426167039196	0.989	0.473	3.79101256817959e-40	2.57037941416363e-13	2.25025973062241e-44
CNTNAP2	0.0323968581885121	0.554205520184731	0.909	0.754	1	1.95221234844977e-44	1.29017066114752	0.979	0.659	6.57778428686667e-40	0.0323968581885121	3.90442469689956e-44
MASP1	0.00647632319124748	0.536209534940177	0.727	0.427	1	1.2649658296069e-43	1.46575760670859	0.915	0.377	4.26217586627749e-39	0.00647632319124748	2.52993165921381e-43
PLS3	0.000488286587139573	1.24037358154144	0.818	0.551	1	2.31291294821138e-43	1.44183178564955	0.989	0.639	7.79312888770341e-39	0.000488286587139573	4.62582589642279e-43
GCNT1	6.71478792719451e-13	0.475849583770976	0.545	0.049	2.26248064418892e-08	5.07797028256467e-41	0.556834797664326	0.596	0.109	1.71097130700734e-36	6.71478792719451e-13	1.01559405651293e-40
GSTP1	4.34191641404935e-06	0.704688618771033	1	0.995	0.146296531654979	3.28805727379576e-36	0.681068111210752	1	0.987	1.10787801783274e-31	4.34191641404935e-06	6.57611454759151e-36
PKM	1.05755487081987e-05	1.03747377989269	1	0.976	0.356332538174047	4.90181334370377e-35	0.96923283212062	1	0.976	1.65161698802755e-30	1.05755487081987e-05	9.80362668740761e-35
OLFM3	0.00161667220034324	0.440984680682797	0.455	0.142	1	5.5809597408256e-34	0.851658763841666	0.766	0.248	1.88044857507378e-29	0.00161667220034324	1.11619194816513e-33
TTYH1	0.825308305124809	-0.391377510818297	0.727	0.754	1	2.96539859814793e-32	1.11341685591061	0.979	0.699	9.99161403659963e-28	0.825308305124809	5.93079719629583e-32
C1orf168	1.65587179231843e-15	0.414994278958228	0.636	0.054	5.57929441703771e-11	3.90431923094959e-31	0.476995871269536	0.628	0.162	1.31552132167616e-26	1.65587179231843e-15	7.80863846189921e-31
CDO1	5.66130306913809e-06	0.905823157524445	1	0.754	0.190751945611539	5.92366822596606e-30	0.890445027536344	0.989	0.81	1.99592077205701e-25	5.66130306913809e-06	1.18473364519321e-29
CRABP2	6.63142387399419e-06	0.81597691304463	0.909	0.483	0.22343919601036	1.18927484387267e-28	0.90510754533629	0.989	0.74	4.00714265894457e-24	6.63142387399419e-06	2.37854968774533e-28
CLU	0.0330895207671511	0.323049275563458	1	0.908	1	1.24915692640001e-25	0.822770154781067	1	0.938	4.20890934781218e-21	0.0330895207671511	2.49831385280001e-25
IFITM3	4.91245193726258e-05	1.27026516428819	0.909	0.537	1	1.29857610743426e-25	0.998349224486053	0.957	0.644	4.37542233638899e-21	4.91245193726258e-05	2.59715221486851e-25
HES1	0.0116251765727453	0.348764143442473	0.636	0.314	1	2.15208664611076e-25	0.653758147166647	0.83	0.35	7.2512407454056e-21	0.0116251765727453	4.30417329222154e-25
CCDC109B	0.788793770658099	0.26704788878821	0.364	0.451	1	3.16509171398263e-25	0.652678263901662	0.798	0.407	1.06644600210931e-20	0.788793770658099	6.33018342796528e-25
TPBG	7.56852661717826e-06	1.15527345937645	1	0.664	0.255013935839204	4.89125884568572e-22	0.808871753994759	0.968	0.65	1.64806075546535e-17	7.56852661717826e-06	9.78251769137143e-22
TRIM67	7.25866132344155e-07	0.612318189426949	0.455	0.075	0.024457333463204	1.36154526638825e-21	0.638647686381486	0.415	0.098	4.58759062056856e-17	7.25866132344155e-07	2.7230905327765e-21
MGST1	0.632305776276042	0.295865890765249	0.545	0.571	1	5.608348292656e-20	0.687640514220283	0.84	0.502	1.88967687372751e-15	0.632305776276042	1.1216696585312e-19
PDLIM5	0.177701045260943	0.30810846345398	0.545	0.473	1	1.69807595386501e-19	0.487032848729322	0.809	0.5	5.72149711895277e-15	0.177701045260943	3.39615190773003e-19
LAMB1	2.04279068616473e-07	0.371632054414092	0.545	0.09	0.00688297893796344	2.78978656155674e-19	0.481564827627485	0.649	0.276	9.39990684050929e-15	2.04279068616473e-07	5.5795731231135e-19
KLHDC8B	0.00702977606510393	0.652377413098858	0.727	0.437	1	4.40529469052195e-19	0.608830318839635	0.926	0.597	1.48431999302447e-14	0.00702977606510393	8.81058938104391e-19
LMX1A	4.02461135459199e-12	0.351797859761449	0.636	0.069	1.35605254981623e-07	9.41900602875126e-18	0.382746178949002	0.521	0.177	3.17363989132745e-13	4.02461135459199e-12	1.88380120575026e-17
PRTG	0.0251106111088195	0.253386900881897	0.364	0.147	1	1.25702792985522e-17	0.419780971738521	0.585	0.241	4.23542990685416e-13	0.0251106111088195	2.51405585971044e-17
HMGN3	0.0347688572500778	0.258981074278646	1	0.954	1	1.43149482163612e-17	0.54636988441919	0.989	0.946	4.82327865202073e-13	0.0347688572500778	2.86298964327224e-17
MRPS6	8.2020527228316e-05	0.989143959679092	1	0.863	1	1.61699957836747e-17	0.508393792820182	1	0.899	5.44831837935137e-13	8.2020527228316e-05	3.23399915673495e-17
CYSTM1	0.00554724605505427	0.414695519247256	0.909	0.731	1	4.36923051618777e-17	0.515005627726955	0.968	0.789	1.47216853012431e-12	0.00554724605505427	8.73846103237553e-17
ABHD6	0.0011478941204051	0.385810802703078	0.636	0.308	1	4.64883802160629e-17	0.423408698622626	0.681	0.332	1.56637948300002e-12	0.0011478941204051	9.29767604321257e-17
LGI1	1.13813700475841e-09	0.559743382138415	0.545	0.068	3.83483882383299e-05	6.48188337591189e-17	0.636673426740639	0.532	0.201	2.18400578467975e-12	1.13813700475841e-09	1.29637667518238e-16
ZNF503	0.000748278019007647	0.559408156517697	0.727	0.342	1	6.70864547480898e-17	0.508467320195869	0.777	0.434	2.26041100628214e-12	0.000748278019007647	1.3417290949618e-16
ITM2B	0.00837120115389861	0.506676379926913	1	0.98	1	8.60073333815131e-17	0.46960889058352	1	0.987	2.8979310909567e-12	0.00837120115389861	1.72014666763026e-16
EMX2	0.000104014353802065	0.532516200056872	0.818	0.308	1	1.70412400951792e-16	0.523662146321026	0.904	0.52	5.74187543766969e-12	0.000104014353802065	3.40824801903585e-16
LY6H	0.00778559320710048	0.449612968135999	0.818	0.586	1	2.92181105746228e-16	0.511300331024392	0.904	0.592	9.8447501770134e-12	0.00778559320710048	5.84362211492456e-16
RHOC	0.0141014637965121	0.301684895827155	0.909	0.671	1	6.74373883442681e-16	0.433560213679352	0.979	0.71	2.27223536287177e-11	0.0141014637965121	1.34874776688536e-15
CD24	5.19850435007888e-05	-1.198567237551	0.364	0.917	1	1.01001710537783e-15	-1.11984233579152	0.457	0.751	3.40315163486005e-11	5.19850435007888e-05	2.02003421075565e-15
GULP1	0.00143058005552851	0.350635798205248	0.727	0.371	1	3.67518006584739e-15	0.451871394669991	0.755	0.46	1.23831517138662e-10	0.00143058005552851	7.35036013169478e-15
SMS	0.0585109835174362	0.291086078751585	0.909	0.903	1	5.32901840187112e-15	0.628288558139305	0.957	0.91	1.79555946032646e-10	0.0585109835174362	1.06580368037422e-14
FABP7	0.0102622961348369	0.443248240016621	1	0.727	1	1.72710940233597e-14	0.722370332667352	0.926	0.663	5.81932242023082e-10	0.0102622961348369	3.45421880467191e-14
PDLIM7	0.101759077904232	0.255551142346019	0.818	0.69	1	2.09146918243392e-14	0.462099905443537	0.862	0.681	7.04699626329286e-10	0.101759077904232	4.1829383648678e-14
ATP11C	2.42388809683004e-05	0.554378177985832	0.818	0.346	0.816704855345913	3.338246552234e-14	0.392893579930542	0.809	0.453	1.12478879330973e-09	2.42388809683004e-05	6.67649310446787e-14
EPHX1	0.0016689653499313	0.404118865167284	0.727	0.38	1	4.32831670057095e-14	0.540518279545678	0.777	0.519	1.45838302909038e-09	0.0016689653499313	8.6566334011417e-14
MFAP2	0.000531713079548039	0.537833068802616	0.818	0.432	1	6.84204617604369e-14	0.432212174703244	0.809	0.51	2.30535903855616e-09	0.000531713079548039	1.36840923520869e-13
FAM89A	1.69376529531245e-09	0.836672371612869	0.545	0.075	5.70697278602578e-05	7.61991463681379e-14	0.692596177172717	0.468	0.189	2.56745403772804e-09	1.69376529531245e-09	1.5239829273627e-13
MEST	0.00159332856250683	0.784424197951617	1	0.82	1	7.69941399833411e-14	0.450364934816647	0.894	0.691	2.59424055259870e-09	0.00159332856250683	1.53988279966676e-13
S100B	0.0495654328013063	0.500863565781614	0.455	0.247	1	2.15645693360551e-13	0.431822684069454	0.574	0.258	7.26596599209039e-09	0.0495654328013063	4.31291386721054e-13
NPC2	0.000372163325858914	0.571235306797447	1	0.849	1	2.60516471511044e-13	0.40182836803376	0.979	0.873	8.77784199109313e-09	0.000372163325858914	5.21032943022021e-13
C1orf61	0.167805498788557	0.583725658758774	0.636	0.537	1	2.76931627535733e-13	0.337357925465552	0.936	0.627	9.33093425818899e-09	0.167805498788557	5.53863255071388e-13
CST3	0.00452423444259312	0.586254803546343	0.909	0.893	1	4.01365207441971e-13	0.457485845306845	0.957	0.873	1.35235992995498e-08	0.00452423444259312	8.0273041488378e-13
LGALS3BP	0.00162719183080785	0.520137660254162	0.818	0.546	1	4.68515044471549e-13	0.434518380460902	0.926	0.681	1.57861459084244e-08	0.00162719183080785	9.37030088942878e-13
SPARC	0.00292697789710677	0.554805942144133	0.909	0.669	1	7.10252607549015e-13	0.418790056169525	1	0.805	2.39312513587565e-08	0.00292697789710677	1.42050521509752e-12
CDH6	0.000161909816498865	0.53471375616616	0.636	0.239	1	1.98006896012277e-12	0.42706107292381	0.532	0.24	6.67164435423765e-08	0.000161909816498865	3.9601379202416e-12
PALLD	0.0219370633753877	0.270161557949446	0.636	0.392	1	2.37981274767381e-12	0.379710540858145	0.606	0.315	8.01854107201213e-08	0.0219370633753877	4.75962549534194e-12
BLVRB	0.00043101486855059	0.520978548627343	1	0.646	1	2.5800796162671e-12	0.362846657797058	0.947	0.763	8.69332025905036e-08	0.00043101486855059	5.16015923252754e-12
CD63	0.00174254880917303	0.512468606293865	1	0.995	1	2.63479405141618e-12	0.348409893754656	1	0.985	8.87767507684168e-08	0.00174254880917303	5.26958810282541e-12
LINC00998	0.00320736222690798	0.440797788982059	1	0.759	1	4.21994311323815e-12	0.373701202404693	0.904	0.804	1.42186763257446e-07	0.00320736222690798	8.43988622645847e-12
TMEM205	0.0270886113913517	0.498736636216803	0.818	0.769	1	7.67456933962818e-12	0.394516761631408	0.947	0.843	2.58586939329432e-07	0.0270886113913517	1.53491386791974e-11
BSG	0.000198011860062842	0.514795939585739	1	0.988	1	1.59962464778919e-11	0.301475412684106	1	0.991	5.3897752882609e-07	0.000198011860062842	3.19924929555278e-11
TKT	0.0588681460561815	0.348798552389424	0.909	0.905	1	1.66292671880232e-11	0.49677599724964	0.957	0.896	5.60306528633253e-07	0.0588681460561815	3.32585343757698e-11
PLTP	0.170305575462305	0.360174941591047	0.727	0.734	1	2.7249284810206e-11	0.37610055175095	0.947	0.773	9.18137402395082e-07	0.170305575462305	5.44985696196695e-11
ZFYVE16	0.00108857831479878	0.327892208293409	0.727	0.332	1	2.93963885199468e-11	0.34259170393276	0.83	0.539	9.90481914791088e-07	0.00108857831479878	5.87927770390295e-11
GJA1	0.00144596328460753	0.563553521550888	0.455	0.146	1	3.54574954740249e-11	0.437660020200676	0.606	0.312	1.1947048525018e-06	0.00144596328460753	7.09149909467925e-11
ELAVL3	0.00102352216383055	-0.721881054711078	0.364	0.759	1	4.57788828659014e-11	-0.583665459157276	0.213	0.546	1.54247367928368e-06	0.00102352216383055	9.1557765729707e-11
TSC22D1	0.0167264667847785	-0.439434778730919	0.909	0.897	1	4.9578417697793e-11	-0.6360072273752	0.713	0.847	1.67049520590944e-06	0.0167264667847785	9.91568353931277e-11
ATP1A2	0.019312696407426	0.260983617492806	0.455	0.175	1	5.04180496536314e-11	0.328193842821381	0.543	0.245	1.69878576502946e-06	0.019312696407426	1.00836099304721e-10
OTX2	0.00048413802891356	0.508599430801458	0.909	0.515	1	5.05928985785967e-11	0.341771641549208	0.787	0.511	1.70467712470724e-06	0.00048413802891356	1.01185797154634e-10
GCSH	0.00241166284696062	0.442972379374999	1	0.849	1	8.43274635764312e-11	0.320386955380059	0.968	0.862	2.84132955774427e-06	0.00241166284696062	1.68654927145751e-10
CENPW	0.618638993999839	0.403994201557974	0.455	0.466	1	9.27348018270775e-11	0.375780621020996	0.585	0.3	3.12460641276155e-06	0.618638993999839	1.85469603645555e-10
PTMA	0.00189385411294939	-0.586673987915998	1	0.998	1	1.2108908930738e-10	-0.48254832624633	1	0.999	4.07997577512287e-06	0.00189385411294939	2.42178178600097e-10
PRDX3	0.00276229867613782	0.53770365004289	1	0.802	1	1.27343444218702e-10	0.352406209308053	0.915	0.846	4.29071000950494e-06	0.00276229867613782	2.54686888421187e-10
BMP7	5.96281438742931e-06	0.486992169878237	0.818	0.295	0.200911067970043	1.87205074931829e-10	0.343315191771266	0.702	0.422	6.30768779475303e-06	5.96281438742931e-06	3.74410149828611e-10
TTR	2.17125711016074e-05	1.36138142668019	1	0.869	0.731583370697559	3.60925376431264e-10	0.451285746133941	1	0.997	1.2161019633475e-05	2.17125711016074e-05	7.2185075273226e-10
C21orf62	7.57456170355615e-10	0.485085776202925	0.636	0.09	2.55217282039621e-05	3.77628252014164e-10	0.298680307553811	0.426	0.185	1.27238063233653e-05	7.57456170355615e-10	7.55256503885726e-10
COL18A1	0.00449411460003486	0.250700367417017	0.545	0.202	1	4.82362799251834e-10	0.277703429058931	0.66	0.357	1.62527321579913e-05	0.00449411460003486	9.64725598270991e-10
DNASE2	0.414493432118462	0.337391226489914	0.364	0.334	1	5.41929380122193e-10	0.359725303272857	0.681	0.442	1.82597685338372e-05	0.414493432118462	1.0838587599507e-09
CD99	0.0556933229942757	0.29661607149888	0.909	0.837	1	6.59480575464859e-10	0.337161344636521	0.968	0.812	2.2220538509713e-05	0.0556933229942757	1.3189611504948e-09
UQCR11	0.00303233746466298	0.452076936899865	1	0.985	1	8.68631120137148e-10	0.27871669707371	1	0.993	2.92676569619011e-05	0.00303233746466298	1.73726223951978e-09
SERINC5	6.35883901099391e-07	0.680505679739038	0.818	0.246	0.0214254721636429	8.75132315739032e-10	0.373135787822739	0.755	0.52	2.94867082465109e-05	6.35883901099391e-07	1.7502646307122e-09
PGM5P4-AS1	7.63052898492465e-07	0.400386029699235	0.455	0.071	0.0257103043618051	1.04824995233981e-09	0.357731402659926	0.404	0.17	3.53197338941377e-05	7.63052898492465e-07	2.09649990358079e-09
HRSP12	0.00888184792766642	0.421366609737892	0.727	0.549	1	1.09255746095543e-09	0.433608370185454	0.798	0.608	3.68126310894323e-05	0.00888184792766642	2.18511492071718e-09
MAF	0.0154097450248325	0.271683068730852	0.455	0.202	1	1.18958208326117e-09	0.304393452151324	0.479	0.243	4.00817787134017e-05	0.0154097450248325	2.37916416510722e-09
NDUFA1	0.0147385928887314	0.292560627434395	1	0.961	1	1.7303075046655e-09	0.271015612692226	1	0.968	5.83009810621993e-05	0.0147385928887314	3.46061500633703e-09
PNPLA4	0.432803676377562	0.2627752671007	0.273	0.205	1	2.81642124485965e-09	0.289611520557514	0.691	0.439	9.4896497424301e-05	0.432803676377562	5.63284248178706e-09
RBM47	0.020981316386809	0.262604603183854	0.455	0.195	1	3.69477432191729e-09	0.363402574425139	0.638	0.382	0.000124491726002681	0.020981316386809	7.38954863018321e-09
HERPUD1	0.280390970846746	-0.284574305520417	0.818	0.89	1	3.83413442029456e-09	-0.490056715297082	0.691	0.889	0.000129187325157405	0.280390970846746	7.66826882588852e-09
LRP10	0.00285082678653779	0.365403150258256	0.818	0.431	1	4.27986879474634e-09	0.272023315905563	0.766	0.511	0.000144205899170183	0.00285082678653779	8.55973757117538e-09
EMC2	0.129442636040553	0.532962063193995	0.636	0.575	1	6.11187715075382e-09	0.368923802571598	0.809	0.648	0.000205933588717499	0.129442636040553	1.22237542641526e-08
C1QTNF6	0.017667466409019	0.312937895084057	0.364	0.151	1	6.11621341037713e-09	0.25602580353049	0.415	0.188	0.000206079694649247	0.017667466409019	1.22324267833462e-08
GRSF1	0.321828652291249	0.258771156575882	0.545	0.602	1	6.27763900407896e-09	0.268039374231957	0.67	0.453	0.000211518768603437	0.321828652291249	1.25552779687492e-08
TAGLN3	0.00230976064361223	-0.976908178646761	0.636	0.858	1	8.52575740381429e-09	-0.702686372488491	0.383	0.618	0.000287266869964119	0.00230976064361223	1.705151473494e-08
NDUFA11	0.0355307253069498	0.29696073061289	1	0.958	1	9.82843417613802e-09	0.273287218325323	0.979	0.931	0.000331159261130794	0.0355307253069498	1.96568682556779e-08
TPST2	0.0501207803810665	0.263219138750698	0.455	0.258	1	1.04820255359158e-08	0.327301466549513	0.553	0.337	0.000353181368407148	0.0501207803810665	2.09640509619588e-08
GOLM1	0.145706476635553	0.31333549624714	0.727	0.651	1	1.29216356845008e-08	0.306271627925344	0.787	0.624	0.000435381592753571	0.145706476635553	2.58432712020329e-08
IFT57	0.035701959991499	0.334279447344958	1	0.759	1	1.32419504736855e-08	0.527830651780321	0.84	0.716	0.000446174279260361	0.035701959991499	2.64839007720218e-08
BTG1	0.0221586717170715	0.428150206732193	0.909	0.873	1	1.56392555194364e-08	0.317231088885916	0.936	0.818	0.00052694907547189	0.0221586717170715	3.12785107942864e-08
IFI27L1	0.0607023207571542	0.384099493206156	0.909	0.647	1	1.91971841908797e-08	0.299775646025992	0.83	0.703	0.000646829924127501	0.0607023207571542	3.83943680132274e-08
TGIF1	0.0111719696782784	0.536733694528447	0.818	0.598	1	2.11148140619875e-08	0.370416213019722	0.777	0.581	0.000711442545004605	0.0111719696782784	4.22296276781395e-08
CLDN5	2.58635679143298e-08	0.467833617781669	0.545	0.075	0.000871447057305428	1.93720237804411e-05	0.489349192826291	0.255	0.116	0.652720969258181	1.93720237804411e-05	5.17271351597354e-08
NDUFB1	0.0175902673255809	0.362896289147309	0.909	0.9	1	2.59433260518825e-08	0.285855061888345	0.926	0.858	0.000874134427992128	0.0175902673255809	5.18866514307088e-08
NR4A2	1.946651155605e-06	0.384438143425767	0.364	0.047	0.065590464036955	2.70745756661779e-08	0.251152838800724	0.319	0.123	0.000912250752496199	1.946651155605e-06	5.41491505993231e-08
DCX	0.0124761212531114	-0.756863832117863	0.545	0.785	1	2.84184729776314e-08	-0.772733351972404	0.383	0.618	0.000957532028508313	0.0124761212531114	5.68369451476531e-08
NDUFA13	0.0238116962765537	0.390006152256269	1	0.939	1	2.96370197852437e-08	0.296614957099038	0.968	0.943	0.000998589744644	0.0238116962765537	5.92740386921342e-08
ECHS1	0.000376906792890643	0.488934078594753	1	0.812	1	3.47511087773313e-08	0.295453567274983	0.894	0.799	0.0011709038591434	0.000376906792890643	6.95022163470227e-08
IFITM2	0.000138076781210552	0.347795029060315	0.818	0.303	1	3.92236641772644e-08	0.32252246313547	0.606	0.366	0.00132160214078875	0.000138076781210552	7.84473268160328e-08
ECH1	0.0163720632597219	0.340191403369618	1	0.876	1	4.08272450561494e-08	0.275968666367007	0.926	0.899	0.0013756331949219	0.0163720632597219	8.16544884454348e-08
ROMO1	0.00826065156093266	0.42707033971686	1	0.907	1	4.55922392704496e-08	0.266530550522072	0.947	0.887	0.00153618490997853	0.00826065156093266	9.11844764622467e-08
PRPS1	0.000142558268123786	0.663321283152571	0.909	0.603	1	4.62795641815276e-08	0.288458208894294	0.798	0.625	0.00155934363553239	0.000142558268123786	9.2559126221257e-08
ZIC1	0.0039253675841539	-0.581551663893756	0.364	0.773	1	5.0473340207303e-08	-0.435803443573156	0.234	0.508	0.00170064872494487	0.0039253675841539	1.00946677867048e-07
EMX2OS	3.46887517775442e-07	0.431171884704743	0.636	0.129	0.0116880280239257	6.85049413774123e-08	0.251828011762583	0.489	0.266	0.00230820549477053	3.46887517775442e-07	1.37009878061897e-07
RNF145	0.0191103135244005	0.457685973296266	0.727	0.686	1	7.8670603312489e-08	0.302118091609529	0.755	0.593	0.002650727308011	0.0191103135244005	1.57341200435914e-07
RAB3A	0.123706231718199	-0.302398835504378	0.364	0.707	1	1.02490395102307e-07	-0.531250613243712	0.372	0.605	0.00345331137257715	0.123706231718199	2.04980779700334e-07
STMN2	0.0057396914707672	-1.15393879854037	0.636	0.876	1	1.03595695032034e-07	-1.23570028930809	0.691	0.803	0.00349055334840934	0.0057396914707672	2.07191379331999e-07
MAPT	0.00796275855662248	-0.492146068163531	0.182	0.595	1	1.04821724652287e-07	-0.46000279769401	0.245	0.51	0.00353186319043415	0.00796275855662248	2.0964343831698e-07
PPP2R2B	0.019777541264724	0.408282476338767	0.818	0.537	1	1.08550031482775e-07	0.488451031836193	0.777	0.591	0.00365748476078063	0.019777541264724	2.17100051182441e-07
FKBP10	0.0144524275905627	0.480954441943299	0.727	0.536	1	1.13997541848836e-07	0.265601074409693	0.84	0.642	0.00384103317505469	0.0144524275905627	2.27995070702233e-07
ATP1A3	0.0145817154326488	-0.400118005595572	0.182	0.597	1	2.74967625165431e-07	-0.393300935298706	0.181	0.433	0.00926475916232402	0.0145817154326488	5.49935174723667e-07
PSME1	0.000143701261477595	0.518732935011531	1	0.724	1	2.867512334842e-07	0.268388548289173	0.851	0.705	0.00966179606101663	0.000143701261477595	5.7350238474213e-07
STMN4	0.0133125337523585	-0.703060944487024	0.455	0.736	1	2.8820767286791e-07	-0.695593794778474	0.426	0.622	0.00971086932961138	0.0133125337523585	5.76415262672158e-07
FEZ1	0.0158219318170004	-0.502926686054225	0.818	0.922	1	2.9857655444133e-07	-0.470507001394804	0.702	0.855	0.0100602384253462	0.0158219318170004	5.97153019734701e-07
PERP	0.00767076192351481	0.457456905187852	0.455	0.19	1	3.00387637511767e-07	0.318140173703081	0.553	0.332	0.0101212610583215	0.00767076192351481	6.00775184790802e-07
LRPAP1	0.00662823754715542	0.355624658564805	1	0.786	1	3.42275979842776e-07	0.26536920166419	0.904	0.808	0.0115326468648225	0.00662823754715542	6.84551842532706e-07
KLC1	0.165334103557877	-0.336380254508234	0.909	0.858	1	3.52255679845299e-07	-0.448751085515833	0.606	0.76	0.0118689028767075	0.165334103557877	7.04511235606535e-07
LAMTOR4	0.0021541344869184	0.52820423664914	1	0.888	1	3.60641809056973e-07	0.283121228458843	0.968	0.854	0.0121514651143656	0.0021541344869184	7.21283488051431e-07
NQO1	0.0353214090101213	0.65350586391508	0.636	0.449	1	3.74368164918231e-07	0.462293072851504	0.766	0.548	0.0126139609487549	0.0353214090101213	7.48736189684939e-07
TM7SF2	0.0865466149491135	0.290463956599003	0.818	0.697	1	4.46036453418351e-07	0.308490834989101	0.766	0.667	0.0150287522614779	0.0865466149491135	8.92072707888185e-07
INA	0.0103163906683816	-0.446264403047492	0.182	0.661	1	5.02439987354117e-07	-0.277125553526693	0.117	0.374	0.0169292129339096	0.0103163906683816	1.00487972226229e-06
SNAP25	0.0180304860502515	-0.361846800558306	0.182	0.617	1	8.37045865805803e-07	-0.367360937396294	0.213	0.456	0.0282034234024607	0.0180304860502515	1.67409103096583e-06
CSTB	0.31982158320534	0.291793712439564	0.909	0.92	1	8.96689245650411e-07	0.252557556675952	0.989	0.914	0.0302130474429449	0.31982158320534	1.79337768724922e-06
GAP43	0.00191880640801847	-1.1598580699283	0.727	0.876	1	9.14267030580444e-07	-0.910842651275719	0.564	0.699	0.0308053133283775	0.00191880640801847	1.82853322527668e-06
HMP19	0.00277467743380464	-0.69306883940879	0.182	0.651	1	9.45251032484131e-07	-0.533161836643874	0.191	0.422	0.0318492882885203	0.00277467743380464	1.89050117146875e-06
HSP90AA1	0.0307714352786147	-0.414034660959702	1	0.998	1	9.97640191883937e-07	-0.358222184395501	1	0.998	0.0336144886253374	0.0307714352786147	1.99527938848192e-06
YARS	0.014780490614336	-0.429495245654241	0.455	0.744	1	1.02434500245032e-06	-0.284457731126129	0.426	0.643	0.034514280512561	0.014780490614336	2.04868895561795e-06
KIF5C	0.0750397244496233	-0.476795549910057	0.727	0.825	1	1.12560234558641e-06	-0.401312191748971	0.426	0.672	0.0379260454321886	0.0750397244496233	2.25120342419218e-06
GADD45A	0.333435136477223	-0.270848233847046	0.636	0.656	1	1.40742717650317e-06	-0.339661423184458	0.255	0.493	0.0474218512850978	0.333435136477223	2.81485237215509e-06
GNG3	0.015391504352747	-0.686484297099494	0.455	0.708	1	2.04672131161589e-06	-0.450245408319393	0.266	0.515	0.0689622278735859	0.015391504352747	4.09343843416366e-06
PPP1R15A	0.150481444594185	-0.404483481225828	0.545	0.736	1	2.2785364956255e-06	-0.537283395831544	0.415	0.637	0.0767730086836057	0.150481444594185	4.55706779952244e-06
ZFAS1	0.0137698889645364	-0.479636223649708	1	0.985	1	2.42403987515069e-06	-0.376521045225972	1	0.986	0.0816755995533273	0.0137698889645364	4.84807387433206e-06
HMGA1	0.000808832809825025	-0.653868410219817	0.364	0.783	1	2.46281216024272e-06	-0.280187113133079	0.468	0.653	0.0829819929272183	0.000808832809825025	4.92561825504171e-06
TCP1	0.0196607506621535	-0.375699306820289	1	0.953	1	2.58220299136643e-06	-0.341002127683503	0.904	0.938	0.0870047475911004	0.0196607506621535	5.16439931496056e-06
UBXN4	0.250673463098717	0.282299620769549	0.909	0.888	1	2.84148521418915e-06	0.265146793109043	0.947	0.878	0.0957410028068892	0.250673463098717	5.68296235434008e-06
PPA2	0.100710849797942	0.27968950288281	0.818	0.778	1	4.14516585768069e-06	0.25422879581531	0.83	0.765	0.139667218408693	0.100710849797942	8.29031453296141e-06
GSTK1	0.00872586857840305	0.270535464982129	0.545	0.224	1	4.14563310594768e-06	0.258611139944988	0.617	0.444	0.139682961871801	0.00872586857840305	8.2912490256215e-06
PTGDS	0.000226117745337739	0.801815990033877	0.727	0.256	1	4.4687481009795e-06	0.741933353367484	0.628	0.427	0.150569998514403	0.000226117745337739	8.93747623224942e-06
IGFBP7	0.573387393054539	-1.21833579092597	0.182	0.241	1	6.19234565777877e-06	-0.85297857164595	0.128	0.34	0.208644894593198	0.573387393054539	1.23846529704128e-05
TNFRSF1A	0.244795098788093	0.28785220176482	0.636	0.547	1	6.62185854608963e-06	0.263471627170499	0.691	0.586	0.223116901851944	0.244795098788093	1.32436732431687e-05
PPA1	0.00206751456968885	-0.465249985781077	0.909	0.946	1	7.73798473376838e-06	-0.289228528512607	0.766	0.902	0.260723657619592	0.00206751456968885	1.5475909591129e-05
SNHG8	0.0121013400545445	0.476259849355251	0.818	0.642	1	8.92803426158272e-06	-0.278710399682168	0.372	0.621	0.300821186409768	0.0121013400545445	1.78559888133697e-05
UQCC2	0.183298391561599	0.318054223637108	0.727	0.853	1	1.16089825795495e-05	0.25259855459333	0.862	0.824	0.391153059035341	0.183298391561599	2.32178303906225e-05
CDKN2D	0.0740152142953208	-0.287131710240151	0.273	0.531	1	1.2258787120758e-05	-0.255256832669964	0.138	0.35	0.413047573246818	0.0740152142953208	2.45174239636542e-05
DAAM1	0.106481575219869	-0.328278564052672	0.818	0.785	1	1.26260027417214e-05	-0.310595626288671	0.511	0.714	0.425420536379559	0.106481575219869	2.52518460674975e-05
NR2F1	0.0249566700171047	-0.494437011813383	0.636	0.822	1	1.30311072766813e-05	-0.481628929327313	0.649	0.769	0.439070128580501	0.0249566700171047	2.60620447436058e-05
PGM2L1	0.00621389171680918	-0.451289145246404	0.182	0.583	1	1.32230225238283e-05	-0.285933768900745	0.213	0.432	0.44553652091787	0.00621389171680918	2.64458701993319e-05
NCAM1	0.00718895517315669	-0.535709352161865	0.273	0.732	1	1.34934458936369e-05	-0.355186364651441	0.277	0.476	0.454648165940202	0.00718895517315669	2.69867097141918e-05
TUBB2A	0.000663552364355445	-1.06154865493909	0.909	0.924	1	1.5804898479349e-05	-0.712975302520405	0.83	0.854	0.532530249363186	0.000663552364355445	3.16095471638821e-05
SFRP2	0.132183816806853	-0.31247870358717	0.091	0.286	1	1.71153897220309e-05	-0.286250651704627	0.011	0.187	0.576685941294111	0.132183816806853	3.42304865074965e-05
TXNDC17	0.0445311739075841	0.341896522088703	0.909	0.851	1	1.80059143834926e-05	0.271723894358135	0.819	0.818	0.606691279237401	0.0445311739075841	3.60115045540325e-05
JUN	0.0134280671845784	-0.348829212384747	0.273	0.775	1	1.83198246442353e-05	-0.409422793121326	0.447	0.647	0.617268171562866	0.0134280671845784	3.66393136724957e-05
ELAVL4	0.0137771323152649	-0.47508360753355	0.182	0.593	1	2.32756846236375e-05	-0.323898560333674	0.138	0.347	0.784250917708843	0.0137771323152649	4.65508274897804e-05
CADM2	0.0135481263463145	-0.342274227723442	0.091	0.502	1	2.40779775743028e-05	-0.267309702891203	0.096	0.306	0.81128337638856	0.0135481263463145	4.81553753996016e-05
CCNI	0.000606119734954534	-0.695866501912128	1	1	1	2.53793471291415e-05	-0.350431448813648	1	0.997	0.855131722169292	0.000606119734954534	5.07580501470222e-05
SCG3	0.02007189942101	-0.439035326242212	0.364	0.72	1	2.59769175199961e-05	-0.340765823129223	0.213	0.427	0.875266258918748	0.02007189942101	5.19531602397483e-05
TRPM3	2.86133021485461e-05	1.07599061669922	0.818	0.283	0.964096602593114	0.493652850656923	-0.343498874481933	0.606	0.543	1	0.493652850656923	5.72257855760324e-05
FAM57B	0.00866909182025596	-0.580188635599448	0.455	0.759	1	3.83916648801486e-05	-0.360924090007594	0.351	0.524	1	0.00866909182025596	7.67818558403649e-05
TMSB15A	0.00360438739324791	-0.603853422820641	0.455	0.888	1	4.91407753386716e-05	-0.472622744478175	0.5	0.673	1	0.00360438739324791	9.82791358615423e-05
NSG1	0.0232988671455403	-0.468289178959913	0.455	0.758	1	5.32680623706235e-05	-0.430298736178245	0.372	0.561	1	0.0232988671455403	0.000106533287254778
ACOT7	0.000647645649311019	-0.67940972375493	0.273	0.768	1	7.21157796640197e-05	-0.31160283636853	0.383	0.559	1	0.000647645649311019	0.000144226358642363
ASNS	0.0288275786948485	-0.509297861883789	0.636	0.753	1	7.39118096221559e-05	-0.280107425594312	0.362	0.567	1	0.0288275786948485	0.00014781815628871
ANGPTL4	0.000100725172683706	0.52519906728564	0.545	0.151	1	7.54864286730213e-05	0.26483448747451	0.564	0.385	1	0.000100725172683706	0.000150967159145129
AK6	0.374556629957858	0.29493908788945	0.636	0.729	1	8.30291018129257e-05	0.266782117395811	0.84	0.754	1	0.374556629957858	0.000166051309794103
RBFOX2	0.115875034547187	-0.327487728572728	0.545	0.736	1	0.000101004325058641	-0.338955736639444	0.372	0.567	1	0.115875034547187	0.000201998448243602
RUNX1T1	0.0076427173968151	-0.615612571734788	0.182	0.561	1	0.000101110969423222	-0.311403786771815	0.149	0.332	1	0.0076427173968151	0.000202211715418306
GDI1	0.0576369627229472	-0.360672786577093	1	0.886	1	0.000104246583827095	-0.306795905987233	0.745	0.822	1	0.0576369627229472	0.000208482300303951
GDAP1L1	0.00335262315597752	-0.661361793088344	0.455	0.792	1	0.000137570217018328	-0.346388893144559	0.457	0.613	1	0.00335262315597752	0.000275121508472046
RTN1	0.0144048590134021	-0.581014675809086	0.818	0.931	1	0.000153331661625048	-0.589212182764156	0.745	0.849	1	0.0144048590134021	0.000306639812651639
WHSC1L1	0.0386670522940611	-0.331925748177198	0.636	0.846	1	0.000153373945512082	-0.298176359833889	0.67	0.756	1	0.0386670522940611	0.000306724367457002
MIAT	0.0515101459744068	-0.560276315332658	0.636	0.744	1	0.000160322020298777	-0.584623947357966	0.351	0.491	1	0.0515101459744068	0.000320618337447362
HN1	0.0205030237500574	-0.521127396245028	0.909	0.951	1	0.000160964767952505	-0.571432779998228	0.894	0.892	1	0.0205030237500574	0.000321903626248487
RBP1	0.101717417753027	-0.458196744807257	0.091	0.317	1	0.000185135746020121	-0.415121942632255	0.181	0.347	1	0.101717417753027	0.000370237216795788
STMN1	0.000725412012472426	-0.948489091128963	1	0.993	1	0.000194264418500865	-0.574727832369333	0.979	0.983	1	0.000725412012472426	0.000388491098337435
SARS	0.0907560662851565	-0.28579969588046	0.909	0.937	1	0.000203075285055312	-0.259448061675314	0.766	0.882	1	0.0907560662851565	0.000406109330539223
CRMP1	0.0119354682302338	-0.57168816097371	0.818	0.873	1	0.000232507482328342	-0.419023994874653	0.606	0.694	1	0.0119354682302338	0.000464960904927346
PLK2	0.0513596119717334	-0.492462952768442	0.273	0.563	1	0.000257687017532709	-0.268543318292006	0.16	0.334	1	0.0513596119717334	0.000515307632466412
SOX11	0.00356397020394663	-0.725314161098728	0.636	0.861	1	0.000277820740222119	-0.408207576056116	0.574	0.732	1	0.00356397020394663	0.00055556429608054
HIST1H4C	0.274102367641018	-0.58251878273524	1	0.761	1	0.000291208326078528	-0.555459569446085	0.66	0.76	1	0.274102367641018	0.000582331849867879
HES6	0.0139171651959494	-0.522315707353324	0.273	0.659	1	0.000332928049472916	-0.358917720108841	0.106	0.273	1	0.0139171651959494	0.000665745257859706
IDI1	0.00642958607805655	-0.50306696336379	0.364	0.812	1	0.000431362609285861	-0.409545684187881	0.617	0.749	1	0.00642958607805655	0.000862539144871031
TMEM35	0.0482697601624902	-0.333529504606133	0.273	0.58	1	0.000439728410800624	-0.328829638240432	0.319	0.475	1	0.0482697601624902	0.000879263460525983
TUBB2B	0.000453408018081417	-1.11073997030627	0.909	0.978	1	0.00474652960139664	-0.546880274155846	0.947	0.962	1	0.00474652960139664	0.000906610457331974
TMSB10	0.000534117419592407	-0.829440460172101	1	1	1	0.0138897007760047	-0.396505262071406	1	0.996	1	0.0138897007760047	0.0010679495577669
PFDN2	0.0234266091904198	-0.359697832200364	0.909	0.932	1	0.000597172280413758	-0.262976947392138	0.83	0.905	1	0.0234266091904198	0.00119398794609502
NMB	0.00540973912664577	0.275923492058049	0.545	0.232	1	0.00072080908741731	0.304927374739127	0.415	0.286	1	0.00540973912664577	0.00144109860909412
TUBA1A	0.000866222000384712	-0.970988241949398	1	1	1	0.574556292777259	-0.319618524259078	1	0.998	1	0.574556292777259	0.00173169366021547
ANXA1	0.185761338476086	-0.274327726047066	0	0.139	1	0.00090145942907587	-0.45810514339542	0.053	0.188	1	0.185761338476086	0.00180210622904947
MSMO1	0.109964981610696	-0.318494771098047	0.545	0.724	1	0.00117933010463315	-0.306701416644557	0.574	0.711	1	0.109964981610696	0.0023572693897706
ACAT2	0.00123074943976797	-0.770137521635147	0.364	0.754	1	0.00536448673845722	-0.275224096116885	0.436	0.584	1	0.00536448673845722	0.00245998413535245
NEFM	0.0197626072025009	-0.383580710548879	0.091	0.476	1	0.00152796164586753	-0.329217693231627	0.234	0.378	1	0.0197626072025009	0.00305358862494382
RTN4	0.0332980385750032	-0.30984780819097	1	0.99	1	0.00164000451381287	-0.263468059645696	0.926	0.97	1	0.0332980385750032	0.00327731941282042
EIF4EBP1	0.0391977282309974	-0.419864184319411	0.636	0.839	1	0.00165391150630059	-0.254174777444757	0.543	0.677	1	0.0391977282309974	0.00330508758933051
ATAT1	0.0287026869717362	-0.40613035285742	0.727	0.839	1	0.00167554532923082	-0.341376358035792	0.628	0.735	1	0.0287026869717362	0.00334828320631133
KPNA2	0.0133619478026396	-0.76237814210455	0.455	0.771	1	0.00172300101611089	-0.469116000435047	0.564	0.674	1	0.0133619478026396	0.00344303329972026
WSB1	0.204572334856578	-0.338016429120178	0.727	0.902	1	0.00173759683694746	-0.283593068805488	0.702	0.826	1	0.204572334856578	0.00347217443112715
PAX6	0.147212484715735	-0.317141020151242	0.545	0.692	1	0.00207182801268256	-0.26356085021184	0.447	0.605	1	0.147212484715735	0.00413936355405099
CENPF	0.0675682368736385	-0.502359069779166	0.091	0.381	1	0.00227866384492714	-0.338010156811412	0.064	0.186	1	0.0675682368736385	0.0045521353809361
NUSAP1	0.10392686079409	-0.567259132003834	0.182	0.431	1	0.00243657835533373	-0.403858135529547	0.074	0.203	1	0.10392686079409	0.00486721979658578
CDC20	0.0935632798265847	-0.465360492992499	0.091	0.339	1	0.00301758674128755	-0.317096478354521	0.043	0.153	1	0.0935632798265847	0.0060260676528339
H2AFZ	0.0104793375642377	-0.642999150513119	0.909	0.993	1	0.00308255507749198	-0.286069776782301	0.957	0.992	1	0.0104793375642377	0.0061556080091782
MLLT11	0.00929759706623598	-0.783558413403597	0.909	0.954	1	0.00315563931175628	-0.58728099932715	0.936	0.918	1	0.00929759706623598	0.00630132056404667
PTN	0.00393077579816385	-1.5060807635834	0.545	0.863	1	0.328058609915351	-0.940192785098022	0.894	0.833	1	0.328058609915351	0.00784610059795227
BIRC5	0.00532015906431272	-0.768052751466912	0	0.444	1	0.035834882275599	-0.298243344431035	0.106	0.192	1	0.035834882275599	0.0106120140361558
GPNMB	0.13736064573663	0.362606213596257	0.273	0.124	1	0.00627082997702971	-0.280250356833553	0.138	0.268	1	0.13736064573663	0.0125023366454586
HMGB2	0.05139850997967	-1.01336310821314	0.727	0.815	1	0.00813083734239111	-0.647773822049384	0.596	0.681	1	0.05139850997967	0.0161955641688938
TCEAL7	0.0115816918148343	-0.51703485435714	0.364	0.685	1	0.0653024002159382	-0.261937894393862	0.447	0.52	1	0.0653024002159382	0.0230292480443747
NREP	0.125690611997679	-0.314432446004526	0.818	0.917	1	0.0115902201109447	-0.298198213973226	0.83	0.872	1	0.125690611997679	0.0230461070196692
VIM	0.0520497751614908	-0.950965453701624	1	0.971	1	0.0140979545361047	-0.553270001603491	0.915	0.936	1	0.0520497751614908	0.0279971567501073
SOX4	0.0176741925705239	-0.936672656894965	1	0.936	1	0.986787560340792	-0.469989470347738	0.915	0.865	1	0.986787560340792	0.0350360080580278
TCF7L2	0.277823315658602	-0.864306203301116	1	0.79	1	0.018918426034457	-0.603394357787645	0.298	0.416	1	0.277823315658602	0.0374789452252927
UBE2C	0.021637886496353	-1.12411439676116	0.182	0.51	1	0.0260576438609373	-0.674922084308294	0.117	0.207	1	0.0260576438609373	0.042807574860677
HMGCS1	0.66203793908124	-0.400892380636061	0.818	0.731	1	0.0222806183385022	-0.394346021825887	0.606	0.678	1	0.66203793908124	0.0440648107234585
FDFT1	0.125092177269167	-0.336549637055716	0.727	0.808	1	0.0391054092832747	-0.330792063280194	0.734	0.758	1	0.125092177269167	0.076681585531337
TOP2A	0.0408956057591018	-0.759044637711325	0.091	0.39	1	0.0849170530035249	-0.411634984614884	0.096	0.158	1	0.0849170530035249	0.0801187609477997
NNAT	0.19492209916134	-1.03396511634236	0.182	0.341	1	0.042453453118473	-0.489708000143208	0.362	0.455	1	0.19492209916134	0.0831046105552635
CCNB1	0.0504516644953855	-0.548755381924014	0.091	0.392	1	0.814045967666007	-0.305070551341783	0.245	0.255	1	0.814045967666007	0.0983579585404161
CDK1	0.0828872430304418	-0.33303165785266	0.091	0.375	1	0.0678462971176459	-0.295340266487229	0.128	0.196	1	0.0828872430304418	0.131089474202716
CKS2	0.0893216551337058	-0.408170064893987	0.364	0.69	1	0.144604253025556	-0.375894396527885	0.585	0.62	1	0.144604253025556	0.170664952191587
CRABP1	0.107180652843811	-0.382117359483318	0.091	0.317	1	0.19868152084803	-0.275781137582616	0.319	0.394	1	0.19868152084803	0.202873613343597
SPARCL1	0.648286668337862	-0.270273339926253	0.273	0.195	1	0.270742740021507	-0.428213040329277	0.191	0.234	1	0.648286668337862	0.46818384876866
MT2A	0.358466897115558	-0.272609412120658	0.273	0.458	1	0.466739567967393	-0.387672584693356	0.415	0.434	1	0.466739567967393	0.58843527790346
