## Supplementary tables 1-32 for "Single-cell sequencing of human iPSC-derived cerebellar organoids shows recapitulation of cerebellar development": Sup_table_10_Pop09markers_integrated.csv

	STIM_p_val	STIM_avg_logFC	STIM_pct.1	STIM_pct.2	STIM_p_val_adj	CTRL_p_val	CTRL_avg_logFC	CTRL_pct.1	CTRL_pct.2	CTRL_p_val_adj	max_pval	minimump_p_val
TCF7L2	3.51678421595178e-15	0.801294745207048	1	0.777	1.18494527372279e-10	1.10221981744018e-12	1.41251612803846	0.806	0.392	3.71381945288293e-08	1.10221981744018e-12	7.03356843190355e-15
TMSB4X	5.15154129903159e-15	0.602293135102371	1	1	1.73576032529571e-10	2.46098991162404e-12	0.904537838959818	1	1	8.29205940822605e-08	2.46098991162404e-12	1.03030825980632e-14
NEUROG2	5.09283229082493e-14	0.486545310061542	0.783	0.303	1.71597891207055e-09	9.11798596150328e-15	0.356844914739895	0.361	0.053	3.07221418986891e-10	5.09283229082493e-14	1.82359719230065e-14
DPYSL3	1.95457622943032e-14	0.816153974292289	0.978	0.732	6.58574914744252e-10	2.02660173729862e-09	0.705278819952879	0.833	0.562	6.82843189365396e-05	2.02660173729862e-09	3.9091524588606e-14
NNAT	0.116829774152726	-1.01419046781415	0.283	0.342	1	2.15922390698358e-13	0.836846824727065	0.889	0.431	7.27528903219046e-09	0.116829774152726	4.31844781396667e-13
OLIG3	2.50589948342952e-12	0.391099741303851	0.717	0.259	8.44337771946741e-08	4.50805713282451e-13	0.373143644920627	0.222	0.022	1.51894477033389e-08	2.50589948342952e-12	9.01611426564698e-13
TAGLN3	7.22511830262375e-11	0.446054961866327	1	0.841	2.43443136088605e-06	4.88155952947442e-13	0.98961467414586	1	0.583	1.64479266786111e-08	7.22511830262375e-11	9.76311905894646e-13
MFNG	3.0819600864689e-09	0.320879195326019	0.609	0.243	0.000103843563153483	6.9359718612344e-13	0.280927864824468	0.333	0.051	2.33700635892432e-08	3.0819600864689e-09	1.3871943722464e-12
NHLH1	8.43495338267393e-13	0.533153831095195	0.891	0.459	2.84207319275815e-08	2.03721437870092e-09	0.602234832321402	0.5	0.153	6.86419012759489e-05	2.03721437870092e-09	1.68699067653407e-12
ACTG1	2.15049119939588e-12	0.417424966824966	1	1	7.24586504724449e-08	7.53982787246603e-07	0.513713247229654	1	1	0.025404696033487	7.53982787246603e-07	4.30098239878714e-12
PLK2	3.86597049648841e-12	0.788303132194563	0.891	0.53	1.3026000990868e-07	7.32003656441096e-08	0.822300919179535	0.639	0.307	0.00246641312001263	7.32003656441096e-08	7.73194099296184e-12
SHOX2	6.58504956808513e-09	0.371424519395865	0.674	0.317	0.00022187666014706	9.98585257164355e-12	0.376414057035532	0.306	0.048	3.36463316548958e-07	6.58504956808513e-09	1.99717051431874e-11
NEUROG1	1.35124726425774e-11	0.7831660584258	0.696	0.281	4.55289253219005e-07	2.50137214033202e-10	0.367601353416789	0.306	0.054	8.42812328963471e-06	2.50137214033202e-10	2.70249452849723e-11
PTMA	1.55006548413607e-07	0.295059624720041	1	0.998	0.00522279064224808	2.32524364239667e-11	0.580126260959748	1	0.999	7.83467592869135e-07	1.55006548413607e-07	4.65048728473928e-11
ITM2B	0.312926027002127	-0.267825787039165	0.978	0.98	1	4.1821887813739e-11	-0.843988693985958	0.889	0.992	1.40914668799612e-06	0.312926027002127	8.36437756257288e-11
CD24	5.08211168290652e-08	0.46826086930362	1	0.899	0.00171236671043852	6.78948123627473e-11	0.809937603310739	0.972	0.716	2.28764780775041e-06	5.08211168290652e-08	1.35789624720885e-10
TMSB15A	1.40700823450432e-05	0.379979952036823	1	0.87	0.474077354533885	6.87944717335015e-11	0.776790412568097	0.972	0.647	2.3179609305886e-06	1.40700823450432e-05	1.3758894346227e-10
SOX4	9.89838318620394e-11	0.59819017360737	1	0.932	3.33516123075955e-06	6.33932917476701e-10	0.822011858166821	1	0.865	2.135973572146e-05	6.33932917476701e-10	1.97967663714281e-10
SPARC	0.000245288214400658	-0.861704373915821	0.565	0.683	1	1.22797632924648e-10	-1.14600123973291	0.444	0.836	4.1375434437631e-06	0.000245288214400658	2.45595265834217e-10
STMN1	4.19108472275146e-07	0.394750040501787	1	0.993	0.0141214408648388	1.54357386777422e-10	0.789512542068896	1	0.982	5.20091779007846e-06	4.19108472275146e-07	3.08714773531018e-10
MLLT11	2.09570744046526e-06	0.361762161571389	1	0.95	0.0706127664990365	1.7129639181539e-10	0.737032030379608	1	0.916	5.77166062582775e-06	2.09570744046526e-06	3.42592783601437e-10
GRN	0.00339115855629931	-0.348750501290405	0.609	0.726	1	2.24180625844244e-10	-0.746386349700146	0.278	0.807	7.55354200719596e-06	0.00339115855629931	4.4836125163823e-10
ACTB	3.13730894532938e-10	0.39866803945109	1	0.998	1.05708487603928e-05	1.04529724222793e-07	0.55324136530335	1	1	0.00352202452796277	1.04529724222793e-07	6.27461788967447e-10
GAP43	3.84864470601209e-06	0.407235321849712	1	0.863	0.129676234724371	3.57394875989976e-10	0.868489271652419	0.917	0.679	1.20420629516063e-05	3.84864470601209e-06	7.14789751852220e-10
FAM57B	4.1078707615073e-10	0.439261108873275	1	0.733	1.38410597438227e-05	3.25948544462321e-07	0.543479542372342	0.778	0.499	0.0109825102571134	3.25948544462321e-07	8.21574152132711e-10
RUNX1T1	4.17287655094432e-10	0.42516255963181	0.913	0.524	1.40600902507518e-05	7.23720452153335e-05	0.38908013872129	0.583	0.306	1	7.23720452153335e-05	8.34575310014734e-10
STMN2	0.00015234509292546	0.25549293741817	1	0.861	1	5.70482995027726e-10	0.753027721160569	0.972	0.786	1.92218540344642e-05	0.00015234509292546	1.14096598973e-09
NEUROD1	1.43547433398913e-09	0.339594751557038	0.891	0.427	4.83668722094298e-05	7.35795977118055e-09	0.457270510528332	0.583	0.206	0.000247919096530157	7.35795977118055e-09	2.87094866591768e-09
NPC2	0.00481192371613592	-0.483400501428584	0.826	0.854	1	1.59771632709482e-09	-0.836492213839655	0.611	0.892	5.3833453925133e-05	0.00481192371613592	3.19543265163694e-09
H3F3A	1.7764590471411e-09	0.312629534717213	1	1	5.98560111343724e-05	8.104227184885e-06	0.436654867434005	1	0.997	0.273063830767515	8.104227184885e-06	3.5529180911264e-09
TUBB2B	1.31626302395436e-08	0.44279529607804	1	0.975	0.000443501663291182	1.99913046169028e-09	0.675624984269269	1	0.96	6.73587017761923e-05	1.31626302395436e-08	3.99826091938404e-09
GDAP1L1	9.28174872162731e-05	0.271288253874128	0.935	0.773	1	2.4443205955537e-09	0.58502139737137	0.917	0.588	8.23589381465864e-05	9.28174872162731e-05	4.88864118513269e-09
TUBA1A	7.73958001637046e-09	0.426622936098289	1	1	0.000260777409071586	3.69036907254818e-09	0.734107879705375	1	0.998	0.000124343295530438	7.73958001637046e-09	7.38073813147752e-09
SCG2	4.04781148273649e-09	0.373333618064174	0.978	0.535	0.000136386960099323	1.23348589478316e-07	0.591420464645996	0.556	0.226	0.00415610737388237	1.23348589478316e-07	8.09562294908818e-09
MARCKSL1	1.2502668944928e-05	0.26115898400557	1	0.991	0.421264927430403	4.10304476184233e-09	0.554631845618473	1	0.971	0.000138247990205515	1.2502668944928e-05	8.20608950684968e-09
GNG8	2.63479019390476e-08	0.332195396965623	0.587	0.25	0.000887766207934271	4.7910936917573e-09	0.325876397463439	0.222	0.033	0.00016143111085007	2.63479019390476e-08	9.58218736056e-09
SYT4	2.98109022175611e-05	0.312417887153227	0.761	0.485	1	5.25169736720362e-09	0.679193294802647	0.667	0.268	0.000176950691090559	2.98109022175611e-05	1.05033947068269e-08
RPS11	3.38162933346854e-08	0.264281723304293	1	1	0.00113940618761889	5.47018616116753e-09	0.375466587141558	1	0.999	0.000184312452514379	3.38162933346854e-08	1.09403722924121e-08
TERF2IP	1.05873555300275e-08	0.390436475855108	1	0.926	0.000356730357228746	0.00021989841120824	0.31253770849106	0.972	0.911	1	0.00021989841120824	2.11747109479628e-08
RCN2	1.09111929927587e-08	0.304959804362635	1	0.955	0.000367641736698013	0.00164681251958872	0.263407212817226	0.833	0.785	1	0.00164681251958872	2.18223858664633e-08
PRNP	0.00040394959262913	-0.426118489886251	0.543	0.672	1	1.44910253338365e-08	-0.624492419023913	0.278	0.74	0.000488260607598288	0.00040394959262913	2.89820504576832e-08
MAP1B	1.47480450564636e-08	0.459621580522634	1	0.987	0.000496920630132484	5.50666892741728e-07	0.613128681704247	1	0.989	0.0185541702840398	5.50666892741728e-07	2.94960898954223e-08
PEG10	1.98700918053232e-08	0.4285218079274	0.978	0.686	0.00066950287328856	0.0239517188424538	0.278141189291175	0.667	0.586	1	0.0239517188424538	3.97401832158258e-08
ELAVL4	2.65428920309711e-08	0.373180477727285	0.913	0.559	0.000894336204091542	0.00146402299758619	0.292860192995426	0.556	0.32	1	0.00146402299758619	5.3085783357417e-08
SERPINH1	0.000465640046921476	-0.413125585734276	0.478	0.6	1	3.50084681166433e-08	-0.661545763242537	0.278	0.728	0.00117957532472218	0.000465640046921476	7.00169350076938e-08
POU3F2	3.98955110142159e-08	0.36455829736993	0.826	0.479	0.00134423934811299	7.35283181821557e-05	0.267964163206591	0.389	0.158	1	7.35283181821557e-05	7.97910204367796e-08
CRMP1	5.3411951455582e-08	0.421838816028942	1	0.861	0.00179966229234438	3.75034702303758e-07	0.430975346029024	0.944	0.677	0.0126364192594228	3.75034702303758e-07	1.06823900058327e-07
CLYBL	5.48823303722792e-08	0.324901773185028	0.804	0.434	0.00184920523956358	0.0949566954292477	0.25887763869257	0.361	0.285	1	0.0949566954292477	1.09764657732488e-07
GNG3	2.04599877532452e-06	0.325003869366682	0.978	0.681	0.0689378827357844	9.19346632510366e-08	0.446521789515899	0.833	0.48	0.00309764654358043	2.04599877532452e-06	1.83869318050091e-07
OLA1	1.54135591599302e-06	0.324041082976363	1	0.93	0.0519344462334689	9.26763034764849e-08	0.431997385091982	0.917	0.844	0.00312263536933668	1.54135591599302e-06	1.85352598364072e-07
TUBB	3.2747186003022e-05	0.275194895647823	1	0.998	1	1.10458008819523e-07	0.504081003453546	1	0.999	0.00372177214916502	3.2747186003022e-05	2.20916005438075e-07
DCX	1.24969359090465e-07	0.411579379910218	1	0.762	0.00421071758519414	3.66120720046664e-05	0.294646155964736	0.833	0.589	1	3.66120720046664e-05	2.4993870256359e-07
GPC2	1.27529269260072e-07	0.370832818476259	0.913	0.623	0.00429697119844887	7.67280255518971e-06	0.622664570650129	0.583	0.328	0.258527409294562	7.67280255518971e-06	2.5505852225643e-07
RND2	1.34401270117641e-07	0.320751283239279	0.804	0.501	0.00452851639534379	0.0109910090236571	0.327025784795623	0.444	0.323	1	0.0109910090236571	2.6880252217158e-07
CCNI	1.60293367021802e-07	0.31784178463098	1	1	0.00540092470843258	3.41916466455649e-07	0.399816433145015	1	0.997	0.0115205334207566	3.41916466455649e-07	3.2058670834964e-07
PLTP	0.00137056798502821	-0.524991786455571	0.63	0.742	1	1.93671122687589e-07	-0.73292355991961	0.5	0.799	0.00652555480783564	0.00137056798502821	3.87342207866675e-07
ATP1A3	2.515438543602e-07	0.317156681873316	0.848	0.568	0.00847551862881258	0.000111940824448267	0.317480001409057	0.667	0.402	1	0.000111940824448267	5.0308764544609e-07
CALM1	2.70180075495984e-07	0.39731657940708	1	0.98	0.00910344746376169	1.99239481944059e-06	0.555154360242218	1	0.961	0.0671317510462311	1.99239481944059e-06	5.40360077994696e-07
KLHDC8B	0.0331219991129444	-0.326547973368725	0.348	0.45	1	2.96180385279323e-07	-0.592642802599727	0.167	0.643	0.00997950190160151	0.0331219991129444	5.92360682835825e-07
SERPINF1	0.0466747055598669	-0.768828418167401	0.239	0.341	1	3.47721634997023e-07	-1.08482354385968	0.222	0.642	0.0117161327695897	0.0466747055598669	6.95443149083711e-07
MRPS6	0.0593880870998302	-0.303615653456858	0.848	0.867	1	3.62051863716771e-07	-0.715836968604242	0.722	0.914	0.0121989754960729	0.0593880870998302	7.2410359635199e-07
HSPB1	0.00568952416541214	-0.514707646208982	0.804	0.823	1	3.68203522056361e-07	-0.729227520005563	0.694	0.877	0.012406249472167	0.00568952416541214	7.3640690853889e-07
ATP6V0E1	0.000511752151900333	-0.297487531274033	0.783	0.874	1	3.88650580745225e-07	-0.521177888817577	0.583	0.876	0.0130951926676296	0.000511752151900333	7.77301010441176e-07
DTD1	3.98632916188605e-07	0.318114999363591	1	0.881	0.0134315374780589	0.000201090937133272	0.373065812761048	0.861	0.752	1	0.000201090937133272	7.97265673469008e-07
KLC1	4.00824133523922e-07	0.361831087756288	1	0.847	0.013505368354955	2.53457023254949e-06	0.366493083162019	0.944	0.739	0.0853998094155227	2.53457023254949e-06	8.01648106387857e-07
PAK3	6.88390808902294e-07	0.33227443999966	0.935	0.663	0.0231946399151539	0.0129045114797348	0.263605133210204	0.694	0.549	1	0.0129045114797348	1.37678114392268e-06
PAM	7.24082343484829e-07	0.375909502463879	0.891	0.622	0.0243972304813778	0.41615707354099	0.401462922100727	0.472	0.499	1	0.41615707354099	1.44816416267442e-06
MIAT	8.44117643916666e-07	0.428928363295438	0.978	0.723	0.0284416998941281	0.00520778682694996	0.29305413192608	0.639	0.472	1	0.00520778682694996	1.68823457529874e-06
TMEM132A	9.02216591183976e-07	0.311120268023165	0.913	0.701	0.0303992858233529	0.0499703162920408	0.424483977607827	0.528	0.464	1	0.0499703162920408	1.80443236837317e-06
IFITM3	0.00106483642427091	-0.996092608725155	0.413	0.555	1	9.22305795955265e-07	-1.01301584347337	0.333	0.684	0.0310761714889167	0.00106483642427091	1.84461074126255e-06
GPM6A	1.04217018480199e-06	0.332740143637356	1	0.886	0.0351148822067182	0.0175605289585398	0.255751732409903	0.889	0.877	1	0.0175605289585398	2.08433928348528e-06
NFIA	1.14750628227067e-06	-0.605305413334599	0.326	0.623	0.038664076674828	8.08490855206866e-05	-0.497377243079151	0.444	0.71	1	8.08490855206866e-05	2.29501124777067e-06
TPBG	0.0146521892629595	-0.502704255392465	0.565	0.679	1	1.18122780151405e-06	-0.911151574428773	0.306	0.692	0.0398002895442143	0.0146521892629595	2.36245420772898e-06
FEZ1	3.07368412105112e-06	0.322502287040891	1	0.914	0.103564712774696	1.5112398088528e-06	0.482866716099603	0.972	0.837	0.0509197141194861	3.07368412105112e-06	3.02247733385983e-06
PDPN	1.74480033896288e-06	0.301578927221715	0.87	0.578	0.0587893026210154	0.0081481654993851	0.394737919232979	0.472	0.321	1	0.0081481654993851	3.48959763359755e-06
ANXA6	0.00180533922997391	-0.274613638068082	0.326	0.49	1	2.15256424992597e-06	-0.460817707751484	0.194	0.62	0.0725284998370057	0.00180533922997391	4.3051238663191e-06
SCG3	2.28865745334554e-06	0.374950607357322	1	0.69	0.0771140242330245	0.000325421875268655	0.534099130461381	0.639	0.4	1	0.000325421875268655	4.57730966873813e-06
BZW2	4.22062396486966e-05	0.265134602834635	0.87	0.652	1	2.49489526588745e-06	0.300394109190483	0.833	0.573	0.0840630010888117	4.22062396486966e-05	4.98978430727251e-06
ACADVL	0.00185571429293796	-0.303169087010968	0.674	0.766	1	2.83712135782925e-06	-0.49673310283842	0.444	0.81	0.0955939670306986	0.00185571429293796	5.67423466640089e-06
CD164	0.000646323081502009	-0.303507700112491	0.391	0.573	1	3.1693261024591e-06	-0.431558325560153	0.278	0.673	0.106787273696257	0.000646323081502009	6.33864216029025e-06
APLP2	0.00162197471732171	-0.375439630724359	0.761	0.867	1	3.90947780246058e-06	-0.504300111049539	0.639	0.9	0.131725945076107	0.00162197471732171	7.81894032090447e-06
TSPO	0.000887313689362551	-0.357938753578369	0.304	0.503	1	4.28697631180092e-06	-0.47059345878692	0.333	0.719	0.14444537984982	0.000887313689362551	8.57393424543593e-06
PCBP4	0.00105437707072069	0.277416349687076	0.913	0.753	1	5.67603400710261e-06	0.664121994085016	0.778	0.614	0.191248289835315	0.00105437707072069	1.13520357968432e-05
TRPM3	0.000217464505834855	-1.09807619368588	0.065	0.312	1	6.6899679767871e-06	-1.30962022699314	0.222	0.56	0.225411781009864	0.000217464505834855	1.33798911979027e-05
ID3	0.0208991154685445	-0.669131162033911	0.413	0.53	1	6.69164604111894e-06	-1.03403986868504	0.333	0.675	0.225468321709461	0.0208991154685445	1.33832473041111e-05
KLHDC8A	6.79525477504146e-06	0.363474054196685	0.783	0.506	0.228959314390247	0.000256157574098287	0.332675286839816	0.417	0.197	1	0.000256157574098287	1.35904633745954e-05
FKBP3	7.03200231120752e-06	0.320697795245929	0.978	0.888	0.236936285873826	0.00503193187613175	0.292701218240825	0.833	0.849	1	0.00503193187613175	1.40639551733585e-05
BEX1	7.17304143599905e-06	0.266106970562217	1	0.959	0.241688458144552	0.00056497085016489	0.324856070352023	0.917	0.867	1	0.00056497085016489	1.43460314194747e-05
PBX1	7.82716795248444e-06	0.275008179886867	0.891	0.708	0.263728596991011	0.000797044654567843	0.408170029120044	0.667	0.508	1	0.000797044654567843	1.56542746404107e-05
CD59	0.0183810634462241	-0.277548610399492	0.717	0.741	1	8.20175883131668e-06	-0.414459518965019	0.361	0.795	0.276350062062384	0.0183810634462241	1.64034503937854e-05
CRABP2	0.0115480012689058	-0.361143020757753	0.37	0.501	1	9.12105472335312e-06	-0.742446314693353	0.5	0.772	0.30732481784866	0.0115480012689058	1.8242026253067e-05
AC004540.4	9.16256542852024e-06	0.254577841279807	0.63	0.342	0.308723479548561	0.000143157787117274	0.259467330639915	0.278	0.094	1	0.000143157787117274	1.83250469044352e-05
HADHB	0.00113652616748971	-0.317866544859228	0.587	0.721	1	1.11105702714178e-05	-0.429432245825497	0.444	0.781	0.374359554725152	0.00113652616748971	2.22210170980639e-05
LY6H	1.58870928280758e-05	-0.529006222416767	0.37	0.609	0.535299705749186	1.19506426900708e-05	-0.58420986008878	0.278	0.632	0.402664954799247	1.58870928280758e-05	2.3901142562281e-05
HTR2C	0.00382437418629952	-0.51989874637459	0.022	0.187	1	1.34511649827618e-05	-0.745771142594627	0.056	0.428	0.453223552929176	0.00382437418629952	2.69021490316842e-05
PAIP2	1.6411400616213e-05	0.254322645323961	1	0.924	0.552965732362679	0.000554257329031957	0.279944243357443	0.889	0.894	1	0.000554257329031957	3.28225318983557e-05
PCP4	0.000600257705700725	-0.884378159964047	0.043	0.263	1	1.74745843997596e-05	-0.960513821807781	0.139	0.502	0.5887886467655	0.000600257705700725	3.49488634384193e-05
CA2	0.00027786166577976	-0.491645748936673	0.022	0.263	1	1.78768441985741e-05	-0.789022238459094	0.139	0.501	0.602342388426756	0.00027786166577976	3.57533688155897e-05
CIB1	0.0013811750420436	-0.273723767332624	0.5	0.667	1	1.86850143069647e-05	-0.407531476042891	0.444	0.769	0.62957287205887	0.0013811750420436	3.73696794841698e-05
SMARCE1	1.91277123205963e-05	0.271566640647338	1	0.879	0.644489138930173	0.0550138671793194	0.262018543432649	0.778	0.81	1	0.0550138671793194	3.82550587718141e-05
TMEM179B	0.00197361466082309	-0.257139879211444	0.435	0.607	1	1.92610606951588e-05	-0.370179530395281	0.306	0.653	0.64898217906268	0.00197361466082309	3.85217504018584e-05
DPCD	2.02615678410747e-05	-0.349696822744947	0.413	0.647	0.682693266837172	0.013975786855103	-0.263033454326919	0.472	0.679	1	0.013975786855103	4.05227251510181e-05
AP1S2	4.27711783609061e-05	0.261717958238112	0.978	0.923	1	2.19758733059156e-05	0.376803065071439	1	0.884	0.740455075169522	4.27711783609061e-05	4.39512636728238e-05
CASP3	2.58300399549391e-05	0.302014683401686	0.848	0.604	0.870317366241717	0.00711167446541355	0.272713731015297	0.583	0.446	1	0.00711167446541355	5.16594127189141e-05
GDI1	2.60083916382531e-05	0.296497290003931	1	0.879	0.8763267478593	0.00375729065621313	0.340031662568085	0.833	0.814	1	0.00375729065621313	5.20161068400706e-05
P4HB	0.00123265185712975	-0.377790791654547	0.783	0.85	1	3.35096318858e-05	-0.507094447890894	0.667	0.89	1	0.00123265185712975	6.70181408761708e-05
NSG1	5.73587108838964e-05	0.265843490689765	0.978	0.733	1	0.000287079421970509	0.450767203108969	0.75	0.536	1	0.000287079421970509	0.000114714131746079
TMEM97	7.85355690480595e-05	0.25444825658707	0.804	0.645	1	0.000228847123707978	0.415194475985924	0.611	0.428	1	0.000228847123707978	0.000157064970260513
LMAN2	0.00248827217987676	-0.257393082287481	0.717	0.834	1	8.56533212082698e-05	-0.377790994977889	0.528	0.826	1	0.00248827217987676	0.000171299305925106
DLK1	8.89594886646047e-05	0.409169325050036	0.543	0.261	1	0.688047755507808	-0.28280455758641	0.111	0.137	1	0.688047755507808	0.000177911063538586
FOLR1	0.0032596493976377	-0.422816913120466	0.022	0.195	1	9.34371075520464e-05	-0.453952891439737	0.028	0.338	1	0.0032596493976377	0.000186865484611025
ZFP36L1	0.00574715771848426	-0.498498232122756	0.543	0.641	1	0.00011109514164564	-0.431849966989428	0.361	0.698	1	0.00574715771848426	0.000222177941160783
TTR	0.519317941123331	-3.4265548923402	0.957	0.865	1	0.000144786070745927	-2.47128102594325	0.972	0.998	1	0.519317941123331	0.000289551178485572
CXCL14	0.00122022282108782	-0.897763496645116	0.022	0.22	1	0.000158965281671872	-1.23015038744319	0.222	0.511	1	0.00122022282108782	0.000317905293382966
CYSTM1	0.000684538659466733	-0.404429998222528	0.63	0.742	1	0.000189404297003505	-0.409189917303354	0.583	0.813	1	0.000684538659466733	0.000378772720019286
TMEM205	0.00787734906413265	-0.347669144057744	0.674	0.778	1	0.000198249538677492	-0.36257768472776	0.667	0.859	1	0.00787734906413265	0.000396459774475398
SULF1	0.00492766087969232	-0.26090712878225	0	0.15	1	0.000203583376309932	-0.423647515898054	0.056	0.352	1	0.00492766087969232	0.000407125306428754
ID1	0.000279583792906707	-0.836283980186258	0.326	0.528	1	0.00025071675288612	-0.864961158141042	0.472	0.686	1	0.000279583792906707	0.000501370646882063
IGFBP7	0.00027400987925682	-1.62864202629544	0.022	0.258	1	0.000455990217787718	-0.893990798556374	0.056	0.331	1	0.000455990217787718	0.000547944677099709
SELM	0.00151696622355591	-0.333396783604729	0.348	0.514	1	0.000294914301137954	-0.479886917721038	0.333	0.634	1	0.00151696622355591	0.000589741627830892
NT5C3B	0.000354830741211734	0.252312022860879	0.957	0.874	1	0.000361717607251355	0.26461792557581	0.861	0.78	1	0.000361717607251355	0.000709535577568559
KRT18	0.00232689265834418	-0.451839703522318	0.022	0.202	1	0.000515389181970703	-0.379527435154982	0.056	0.34	1	0.00232689265834418	0.00103051273793251
ALDOA	0.00177573186466356	-0.301806960397993	0.978	0.982	1	0.000516227050951139	-0.388811202883258	0.972	0.993	1	0.00177573186466356	0.00103218761153414
TKT	0.00428739615054457	-0.298072557199759	0.891	0.906	1	0.000517297577897501	-0.327861107591862	0.667	0.909	1	0.00428739615054457	0.0010343275590109
TMEM106C	0.000639666045542435	-0.271918448922053	0.609	0.759	1	0.000550473354545547	-0.325820106244691	0.444	0.741	1	0.000639666045542435	0.00110064368817703
ID2	0.000709616614633147	-0.617072279723936	0.522	0.679	1	0.0442467742610109	-0.444878720333458	0.583	0.752	1	0.0442467742610109	0.00141872967352653
TMEM98	0.000749035892574642	-0.325548589568656	0.652	0.766	1	0.0044584396707456	-0.282978202594472	0.556	0.761	1	0.0044584396707456	0.00149751073038092
SPINT2	0.018977923852301	-0.314876764036123	0.478	0.56	1	0.000973167177648	-0.401216766412517	0.361	0.614	1	0.018977923852301	0.00194538730094035
B2M	0.00331021693826324	-0.400992346093418	0.761	0.861	1	0.00103633738303227	-0.278056113160135	0.667	0.92	1	0.00331021693826324	0.00207160077089307
NTRK2	0.00106832573376486	-0.44284697595344	0.283	0.467	1	0.00345205479967725	-0.466101183862737	0.25	0.514	1	0.00345205479967725	0.0021355101476563
SLC3A2	0.0594998424118454	-0.357514478820589	0.957	0.944	1	0.00107813317535582	-0.290024127786759	0.694	0.938	1	0.0594998424118454	0.00215510397956783
MGST1	0.317318448922025	-0.321177666707863	0.587	0.569	1	0.00147062830793103	-0.456989953693039	0.278	0.541	1	0.317318448922025	0.00293909386824196
PIFO	0.00208554532939029	-0.30949347549585	0.065	0.256	1	0.0151531748578972	-0.272019294467938	0.111	0.288	1	0.0151531748578972	0.00416674115945963
IFITM2	0.0477222834538647	-0.321465303431631	0.217	0.321	1	0.00214083362066786	-0.282008316220288	0.139	0.397	1	0.0477222834538647	0.00427708407274434
RHOC	0.00267699170598975	-0.305376202284497	0.522	0.688	1	0.00609948087509845	-0.310810048624527	0.5	0.742	1	0.00609948087509845	0.00534681712738557
HSPA5	0.480076093375472	-0.349819093701357	0.935	0.876	1	0.00277474122682268	-0.595952924649817	0.778	0.912	1	0.480076093375472	0.00554178326476952
EEF1B2	0.0112694535004416	-0.29906920587414	1	0.998	1	0.00277524734947569	-0.30958077299558	1	0.992	1	0.0112694535004416	0.0055427927011006
CRABP1	0.300761009479563	-0.317516360923803	0.283	0.315	1	0.00316214666808656	0.407826023602635	0.556	0.381	1	0.300761009479563	0.00631429416462263
NQO1	0.131520928692205	-0.409450360041321	0.391	0.458	1	0.00357728709330571	-0.400396532085272	0.333	0.576	1	0.131520928692205	0.00714177720366348
SPARCL1	0.035578297966918	-0.402362723869978	0.087	0.205	1	0.0037253691236898	-0.615377539198962	0.028	0.237	1	0.035578297966918	0.00743685987227186
SQSTM1	0.238801974553768	-0.449298522506538	0.804	0.87	1	0.00483898022839091	-0.370652703398161	0.722	0.878	1	0.238801974553768	0.00965454472713106
MT-CO1	0.453929265104587	-0.285884045155604	1	0.968	1	0.005900582971572	-0.670341403345689	1	0.982	1	0.453929265104587	0.0117663490637396
CCDC34	0.00630536981230751	-0.252382555898425	0.522	0.645	1	0.00657428822189088	-0.275648229469683	0.361	0.562	1	0.00657428822189088	0.0125709819361451
FDPS	0.00645238309354631	0.270545343110252	0.978	0.923	1	0.0253967890012598	0.329100704339322	0.889	0.836	1	0.0253967890012598	0.0128631329395067
RBP1	0.467689553283204	-0.319451824921925	0.413	0.305	1	0.00886278334635609	-0.428720258142683	0.139	0.339	1	0.467689553283204	0.0176470177640677
HIST1H4C	0.256623059815201	-0.681584968153087	0.804	0.762	1	0.00916066947497234	-0.707088682273091	0.556	0.758	1	0.256623059815201	0.018237421084715
MT2A	0.0141268349616216	-0.538151370501809	0.348	0.463	1	0.552107016010165	-0.412789523718195	0.417	0.433	1	0.552107016010165	0.0280541024572102
WNT2B	0.0221355787114613	-0.276383014000319	0.152	0.297	1	0.0238682390740923	-0.265342368543586	0.111	0.277	1	0.0238682390740923	0.0437811735780312
TUBB4B	0.0922319038072585	-0.356270075008402	0.891	0.899	1	0.0223266050564277	-0.468957086999526	0.75	0.863	1	0.0922319038072585	0.0441547328195096
MT-CYB	0.700358026285718	-0.280674378091421	1	0.95	1	0.0254887232511924	-0.468789701053141	1	0.962	1	0.700358026285718	0.050327771489409
C1orf61	0.0539550754631679	-0.824974291855737	0.5	0.542	1	0.0320461229242933	0.316741249174557	0.75	0.652	1	0.0539550754631679	0.0630652918541077
LINC00632	0.033424271579545	-0.251975908438656	0.696	0.786	1	0.118050934729793	-0.266917323216256	0.667	0.822	1	0.118050934729793	0.0657313612284667
PHGDH	0.102304137194525	-0.255164795858866	0.87	0.885	1	0.034089689895097	-0.307645947019104	0.639	0.841	1	0.102304137194525	0.0670172728330502
PSAT1	0.0340897085149133	-0.3346860984553	0.739	0.809	1	0.312562165813245	-0.292982219496999	0.667	0.701	1	0.312562165813245	0.0670173088031948
CRYAB	0.0405483020001349	-0.790197150885578	0.13	0.25	1	0.0461490205213711	-0.51493444750996	0.222	0.406	1	0.0461490205213711	0.0794524392051756
MT-ND1	0.815871971309158	-0.257747316445569	1	0.937	1	0.0741951226134091	-0.404366679122747	0.944	0.962	1	0.815871971309158	0.142885329007199
MT-ND3	0.154658175566841	-0.390415485321062	1	0.93	1	0.0879597901016278	-0.407945375537291	0.972	0.941	1	0.154658175566841	0.168182655528533
CKS2	0.440520265878393	-0.367470297764099	0.717	0.681	1	0.105603637757663	-0.324655803641079	0.444	0.623	1	0.440520265878393	0.200055147207675
MT-ND2	0.686661219129871	-0.258116450647998	1	0.953	1	0.170310367597881	-0.315582890404176	0.972	0.967	1	0.686661219129871	0.311615113884436
PTN	0.475146461169789	-0.639006443670299	0.891	0.854	1	0.453524977628072	-0.628857957064445	0.806	0.84	1	0.475146461169789	0.701365049923601
UBE2C	0.749221826032659	-0.373512719059721	0.543	0.501	1	0.709198926739856	-0.291579619183933	0.222	0.198	1	0.749221826032659	0.915434735790749
