## Supplementary tables 1-32 for "Single-cell sequencing of human iPSC-derived cerebellar organoids shows recapitulation of cerebellar development": Sup_table_16_DE_stim20190905.csv

	p_val	avg_logFC	pct.1	pct.2	p_val_adj
DCN	7.23676571454992e-117	-0.281524281174112	0.895	0.134	1.44735314290998e-113
PMCH	2.45847010760549e-77	-0.834159073844047	0.998	0.253	4.91694021521098e-74
IGF1	4.88671601715822e-62	-0.494650376133936	0.938	0.242	9.77343203431643e-59
TRH	8.16680728725517e-44	-0.411016277403498	0.662	0.06	1.63336145745103e-40
ANXA1	1.24154508119678e-34	-0.283711631895568	0.774	0.163	2.48309016239357e-31
MT-CO1	1.0538936453391e-17	-0.462848601721735	0.993	0.979	2.10778729067821e-14
MT-CO3	2.44428352493789e-15	-0.436812253395285	0.992	0.974	4.88856704987578e-12
PTGDS	5.68019336044899e-15	-0.373788921705219	0.955	0.409	1.1360386720898e-11
MT-CO2	9.15501956255493e-15	-0.411568001422969	0.995	0.98	1.83100391251099e-11
MT-ND3	8.24376693831405e-13	-0.346839264536754	0.985	0.954	1.64875338766281e-09
MT-ND4	1.30837759503819e-12	-0.300926708366433	0.995	0.972	2.61675519007637e-09
MT-CYB	3.29840230256692e-12	-0.332246945193356	0.995	0.964	6.59680460513383e-09
MT-ATP6	4.73685847328865e-12	-0.284493255826247	0.992	0.971	9.4737169465773e-09
MT-ND1	2.97971365892337e-11	-0.323391428835404	0.993	0.962	5.95942731784673e-08
MT-ND2	4.01407603040995e-11	-0.296340392875246	0.987	0.965	8.0281520608199e-08
CRABP2	5.00261817839987e-11	-0.360712332952907	0.997	0.817	1.00052363567997e-07
TTR	1.35981525352546e-10	-0.370286345871011	1	0.992	2.71963050705093e-07
MRPS6	3.67560680646769e-10	-0.263752379031452	0.988	0.938	7.35121361293537e-07
CA2	1.62709951434019e-08	-0.36252967875341	0.945	0.443	3.25419902868038e-05
PKM	2.42626972335978e-07	-0.289292836428932	0.997	0.996	0.000485253944671957
KPNA2	2.97236819152665e-07	0.278807918370448	0.859	0.599	0.000594473638305331
SERPINF1	8.69037983554017e-05	-0.477587237071429	0.995	0.68	0.173807596710803
SERINC5	0.000163868193102238	-0.291909267287228	0.97	0.482	0.327736386204476
BIRC5	0.000335812536396834	0.275214209288648	0.629	0.168	0.671625072793668
CENPF	0.000857302541059348	0.280986167007381	0.617	0.153	1
PLS3	0.00200712928750587	-0.490414516276151	0.908	0.637	1
HES6	0.00227631964224183	0.250825485401341	0.642	0.223	1
RSPO2	0.00359844031386302	-0.409930237498737	0.927	0.473	1
IFITM3	0.00520557484758737	-0.299500383588893	0.947	0.684	1
PCP4	0.00671861160924536	-0.437851663323725	0.9	0.455	1
CXCL14	0.00926815978418981	-0.740836768460214	0.993	0.527	1
SELM	0.0164177228315725	-0.256437470521088	0.857	0.587	1
CCNB1	0.020218487336889	0.276709657685958	0.641	0.224	1
SLC5A3	0.0469477018977829	-0.255182434315962	0.9	0.475	1
ID1	0.0475594682179783	-0.257100217833196	0.99	0.732	1
CCNB2	0.0486663369196157	0.275710517698446	0.522	0.131	1
HTR2C	0.0537807964772865	-0.44353634469142	0.815	0.401	1
NUSAP1	0.0618695425270447	0.298948642763184	0.601	0.171	1
TPBG	0.0703742461592404	-0.308441866479484	0.933	0.695	1
UBE2C	0.0760944437349913	0.455761389631368	0.601	0.184	1
EMX2	0.093870281889414	-0.289822301114784	0.854	0.52	1
PTTG1	0.244596068784738	0.263330078244055	0.666	0.351	1
IGFBP7	0.296506296641685	-0.380058921362519	0.687	0.293	1
TOP2A	0.424938827231342	0.278031359764099	0.571	0.139	1
TRPM3	0.667016149125255	-0.477667508228815	0.998	0.599	1
ZFYVE16	0.690128566252688	-0.266993485296996	0.913	0.53	1
