## Supplementary tables 1-32 for "Single-cell sequencing of human iPSC-derived cerebellar organoids shows recapitulation of cerebellar development": Sup_table_17_20190906DEPop0MGvsCTRL copy.csv

	p_val	avg_logFC	pct.1	pct.2	p_val_adj
DCN	1.86280314178779e-15	-0.39594260434567	0.982	0.201	3.72560628357559e-12
ANXA1	4.06320147622801e-13	0.302513214012521	0.873	0.164	8.12640295245602e-10
CYR61	1.76303767303986e-07	0.253830955047597	0.745	0.115	0.000352607534607972
MVD	2.00032600052099e-07	-0.25037231411516	0.4	0.297	0.000400065200104197
PHACTR2	3.01097275077821e-07	0.272047402418599	0.945	0.398	0.000602194550155642
TRIP6	5.3709063434122e-07	0.255634401329713	0.982	0.476	0.00107418126868244
FXYD1	1.04135849575908e-06	0.295467183157414	1	0.472	0.00208271699151816
NEFM	4.82882422039714e-06	-0.315084437404077	0.964	0.309	0.00965764844079429
IGFBP7	9.75211320922571e-06	0.253524804104705	0.927	0.546	0.0195042264184514
GADD45A	8.32843259894146e-05	0.343876781559551	0.891	0.409	0.166568651978829
GPNMB	0.000195338574893296	-0.292030150959524	0.982	0.375	0.390677149786591
MAP1B	0.000590615203827463	-0.318745939258966	1	0.967	1
ARC	0.0013711237781591	0.427655789990369	0.2	0.015	1
MSMO1	0.00708461306568092	-0.383850972057943	0.764	0.654	1
S100A10	0.00824703284506733	0.252521385703302	0.691	0.19	1
MARCKS	0.00996461580642364	-0.303816889637213	0.618	0.379	1
GEM	0.0104522454320059	0.306324474452032	0.636	0.097	1
FDFT1	0.0107325818581733	-0.496211291550338	0.818	0.61	1
GAP43	0.0185415136915464	-0.250746826542115	0.618	0.39	1
FADS1	0.0203100811649932	-0.356668260414821	0.782	0.61	1
BEX1	0.0338649104750823	-0.316963251788305	0.891	0.721	1
MT-ND5	0.0399721608723053	-0.286857129258179	1	0.974	1
MLLT11	0.0516261231694855	-0.260383890085084	0.945	0.807	1
INSIG1	0.0558895695995469	-0.302520268462595	0.8	0.305	1
TUBB2B	0.0601867331818535	-0.27701748377032	1	0.881	1
FABP7	0.0684233628842201	-0.339416709565506	0.636	0.368	1
RSPO2	0.0719983028314362	-0.26753904929569	0.909	0.699	1
ARF4	0.0792171209070997	-0.320049975108645	1	0.967	1
SCD	0.0846042155149234	-0.346654352020805	0.636	0.353	1
IDI1	0.130975440649714	-0.411235379212798	0.855	0.639	1
HERPUD1	0.141916599408504	-0.265613445387386	0.945	0.855	1
HMGCS1	0.144435629097234	-0.31518019844194	0.727	0.45	1
SOX4	0.174709103010517	-0.270743103082752	0.891	0.721	1
CNTNAP2	0.223675315951344	-0.258351573218852	0.891	0.591	1
TTYH1	0.36541947998867	-0.268323245354801	0.855	0.565	1
IGF1	0.416111424103802	-0.36187649210307	1	0.651	1
IGFBP5	0.530427922463685	-0.341957008400947	1	0.584	1
TNFRSF12A	0.541614690423509	0.318871147536272	0.582	0.297	1
STMN2	0.556432758450477	-0.388952876631787	0.873	0.658	1
CXCL14	0.61406873185363	-0.273530807750969	1	0.926	1
PTN	0.619684336854912	-0.274009149285085	0.909	0.732	1
TXNIP	0.699229083115092	-0.337895413409676	0.964	0.528	1
TTR	0.782195771147091	0.592134198955538	1	1	1
APOE	0.979083737363523	0.267003317446018	0.636	0.323	1
