## Supplementary tables 1-32 for "Single-cell sequencing of human iPSC-derived cerebellar organoids shows recapitulation of cerebellar development": Sup_table_18_20190906DEPop01MGvsCTRL copy.csv

	p_val	avg_logFC	pct.1	pct.2	p_val_adj
PMCH	1.33299473787038e-34	-0.480862017180961	1	0.088	2.66598947574076e-31
TFAP2B	1.34387779978488e-10	-0.294246931007094	0.964	0.264	2.68775559956976e-07
MAB21L1	2.86685012123894e-08	-0.377524556820335	1	0.318	5.73370024247789e-05
HSPA6	3.14702875255062e-05	-0.650610171301115	0.679	0.061	0.0629405750510125
HSP90AA1	7.86745216335314e-05	-0.35485547910682	1	1	0.157349043267063
SNAP25	0.000132236194392793	-0.273342104831066	0.946	0.858	0.264472388785586
UBB	0.00285553756619085	-0.254463312862594	1	0.993	1
TCF7L2	0.00292031818777153	-0.477529175627713	0.857	0.459	1
VIMP	0.00357153503630936	-0.278568494890447	0.902	0.797	1
TRA2B	0.00374434739355373	-0.29736784571842	0.964	0.926	1
CHORDC1	0.00944102026309317	-0.250260461782068	0.679	0.486	1
SRSF3	0.0107855140174776	-0.265026745366959	1	0.946	1
DDX39A	0.0112787298494253	-0.278027232839803	0.786	0.595	1
ARF4	0.0120963620844378	-0.514776271728257	1	0.98	1
CBX6	0.0189988435409629	-0.250659622449831	0.741	0.574	1
DDIT3	0.0295723598579316	-0.302546098707587	0.964	0.811	1
DLK1	0.0296303240117575	0.395608994890091	0.464	0.135	1
HERPUD1	0.030462544900402	-0.291065835991651	1	0.98	1
DNAJB9	0.0308574493987527	-0.262547790435057	0.893	0.716	1
DNAJB1	0.0316011832519803	-0.256233394909726	0.848	0.378	1
INSIG1	0.211390433222421	-0.259523162076259	0.777	0.507	1
NNAT	0.231452245589205	-0.448466286468242	0.946	0.561	1
XBP1	0.281587221844218	-0.254555851090843	0.973	0.662	1
SERPINH1	0.317806427909585	-0.313150182441408	0.58	0.216	1
MT2A	0.537014541535614	-0.370820389144496	0.616	0.243	1
HSPB1	0.590463496524143	-0.553334409793377	0.884	0.73	1
PAX6	0.59946889607112	-0.280684396941147	0.786	0.419	1
ATF5	0.632044513021258	-0.270863582336803	0.839	0.473	1
NTS	0.737135786886442	0.529456362476148	0.518	0.061	1
SNHG21	0.745114004701331	-0.258300999929794	0.723	0.372	1
TTR	0.808477776482398	-0.468377719584483	1	0.993	1
VIM	0.836847391983454	-0.370496512160527	0.973	0.912	1
CRABP1	0.957898651264068	-0.43668518375204	0.982	0.615	1
