## Supplementary tables 1-32 for "Single-cell sequencing of human iPSC-derived cerebellar organoids shows recapitulation of cerebellar development": Sup_table_19_20190906DEPop02MGvsCTRL copy.csv

	p_val	avg_logFC	pct.1	pct.2	p_val_adj
TRH	5.33967597188769e-20	-0.874155898549948	0.937	0.101	1.06793519437754e-16
S100A6	1.46536843993496e-13	-0.309878803962019	0.937	0.155	2.93073687986992e-10
HMGCS2	2.83468120256196e-10	-0.485857579058864	1	0.24	5.66936240512392e-07
EFEMP1	1.9569921241805e-08	0.252199280453097	0.889	0.225	3.91398424836099e-05
PMCH	3.13690648003167e-08	-0.964297394900624	1	0.287	6.27381296006335e-05
TFAP2B	6.00998749261486e-08	-0.28710212913502	0.905	0.209	0.000120199749852297
WIF1	7.7222012220516e-06	-0.311924923008133	0.81	0.163	0.0154444024441032
LUM	1.14707784109328e-05	0.281436734360903	0.651	0.031	0.0229415568218656
CCL2	3.19250846333513e-05	0.459455906913761	0.698	0.062	0.0638501692667027
RTN1	3.81674600491578e-05	-0.473092986868491	0.952	0.961	0.0763349200983156
MEIS2	6.26577573361566e-05	-0.383329106607349	0.937	0.287	0.125315514672313
STMN2	9.03524455278241e-05	-0.536222539862109	0.984	0.938	0.180704891055648
CD24	0.000107157779490315	-0.494828380385921	0.968	0.86	0.21431555898063
CXCR4	0.000252823309768066	0.253746974155216	0.921	0.473	0.505646619536131
NREP	0.00041529536467081	-0.338205124390643	1	0.961	0.83059072934162
INA	0.00044429130633654	-0.280316855256873	0.587	0.496	0.88858261267308
ZFAS1	0.000552227791101484	-0.274819921904937	1	1	1
PTP4A1	0.000818792357189518	-0.327554162272607	0.746	0.667	1
STMN4	0.000948001098799219	-0.49583853517367	0.873	0.76	1
HTR2C	0.00110176709636146	-0.361009596998096	0.905	0.302	1
MLLT11	0.00112565677262214	-0.408124805609971	1	0.953	1
CRMP1	0.00141449696906345	-0.465375368731486	0.841	0.705	1
HMP19	0.00146962363900536	-0.449898226987649	0.698	0.566	1
TAGLN3	0.00149627153220614	-0.420382290442005	0.825	0.713	1
TUBB2B	0.00152224742047541	-0.387682586071788	1	0.969	1
ANXA1	0.00197106220689449	-0.578015562528032	0.81	0.295	1
TMSB15A	0.00201521418622262	-0.383399834519552	0.762	0.667	1
MRPS18B	0.00227851713054768	-0.299580678487955	0.921	0.721	1
GAP43	0.00253562751633232	-0.431975407973983	0.968	0.891	1
DCX	0.00330674494188224	-0.56615362454546	0.825	0.674	1
KIF5C	0.00351682309252275	-0.271685204931787	0.698	0.628	1
VAMP2	0.00424388183152565	-0.272597610746787	1	0.969	1
RAB3A	0.00472651753189041	-0.410454364978416	0.825	0.659	1
MIAT	0.00644826717650438	-0.322357791639703	0.635	0.527	1
TSC22D1	0.00688825723879322	-0.358472299085725	0.952	0.907	1
ELAVL3	0.00802710005852019	-0.32086560702172	0.683	0.55	1
HN1	0.00804054608949314	-0.323710333311535	1	0.953	1
SOX4	0.0106225979039804	-0.434880190632402	0.984	0.953	1
NOVA1	0.0118571421859076	-0.334775285423752	0.81	0.667	1
NR2F2	0.0125421092213532	-0.345390006078413	0.952	0.829	1
NCAM1	0.0143918464484053	-0.322223204346362	0.698	0.543	1
TUBB2A	0.019028209956334	-0.324343428932258	0.984	0.953	1
GARS	0.0195215713512072	-0.274910219058592	0.81	0.651	1
STMN1	0.0219711837484602	-0.2569553764062	1	1	1
PEG10	0.0239781980078823	-0.294199641096045	0.825	0.713	1
NEUROD1	0.0275540826247171	-0.28235234363649	0.778	0.256	1
FAM57B	0.0287000014710032	-0.266080249274835	0.778	0.574	1
MASP1	0.0310869822400193	-0.3390897210017	0.889	0.434	1
LYPD1	0.042931499709745	0.332265617064487	0.762	0.333	1
ATP1A3	0.0455733209917053	-0.252342865804279	0.651	0.403	1
GDAP1L1	0.0483398728213729	-0.296148800052446	0.81	0.628	1
NSG1	0.0496776359336933	-0.289694889068267	0.825	0.651	1
CRYAB	0.0541078075603428	0.723940148093597	0.937	0.504	1
SPARCL1	0.0577196973377442	-0.341786325047349	1	0.62	1
CRABP1	0.0616205935549484	-0.270003688676948	0.984	0.488	1
FRZB	0.0692709640459614	0.254458372521845	0.635	0.124	1
NR2F1	0.0865078617950426	-0.356462266926299	0.968	0.814	1
CLDN5	0.0874794388085651	0.312871527969966	0.667	0.186	1
TAGLN	0.119435623975497	0.384336428217182	0.619	0.101	1
H1F0	0.135372201410322	-0.261947379445953	0.841	0.349	1
BLCAP	0.151646664994774	-0.334799334963982	0.952	0.705	1
IGFBP7	0.234819129186855	-0.374820564923109	0.714	0.496	1
PGM5-AS1.1	0.262203394313574	-0.329247176995312	0.746	0.341	1
PKIA	0.329810890974407	-0.262079937078032	0.778	0.457	1
CTNNB1	0.337869631096264	0.254881563745486	0.825	0.628	1
CELF4	0.351528486388718	-0.347800494168663	0.841	0.488	1
APOE	0.402560908543825	0.307647215166012	0.635	0.233	1
ATF5	0.4566435418393	-0.299897108973301	0.683	0.38	1
TTR	0.473734225450697	-0.692269830263508	1	1	1
RBP1	0.525769180904453	-0.332017331316865	0.762	0.504	1
CXCL14	0.662274448560612	-0.47801573819191	1	0.574	1
ACTA2	0.67347461460698	0.522634823756071	0.524	0.093	1
SYT4	0.681985034603938	-0.279827397442119	0.889	0.496	1
NNAT	0.719602431356076	-0.37849817755329	0.905	0.496	1
CA2	0.784651604925056	-0.586625324128757	1	0.636	1
