## Supplementary tables 1-32 for "Single-cell sequencing of human iPSC-derived cerebellar organoids shows recapitulation of cerebellar development": Sup_table_20_20190906DEPop03MGvsCTRL copy.csv

	p_val	avg_logFC	pct.1	pct.2	p_val_adj
GS1-600G8.5	1.15907164967074e-21	-0.261479006591823	0.981	0.028	2.31814329934148e-18
ANXA2	5.61469680969685e-14	-0.398570999633664	0.926	0.069	1.12293936193937e-10
NPY	4.95288685124061e-12	-1.10788336600526	0.907	0.083	9.90577370248122e-09
CRYAB	5.2748569805615e-12	-0.504324840073802	1	0.167	1.0549713961123e-08
LGALS3	1.25068364946074e-07	-0.283642405412262	0.981	0.236	0.000250136729892147
RSPO2	1.91839182041076e-07	0.262357911033062	0.87	0.153	0.000383678364082153
CRABP1	1.029275063054e-05	0.264288676519808	0.852	0.181	0.02058550126108
DLK1	7.65490926410016e-05	-0.418629300134512	0.741	0.069	0.153098185282003
CYP26A1	9.29044784070064e-05	-0.366555018001522	0.963	0.306	0.185808956814013
SQLE	0.000125918003413747	0.280679885407286	0.963	0.431	0.251836006827494
LGALS1	0.000644592817430015	-0.46958741367243	0.944	0.292	1
LY6H	0.00166364409145353	0.256733037574128	0.926	0.431	1
TIMP1	0.00176075954374299	-0.304601971952154	1	0.347	1
TM7SF2	0.00239962300658802	0.288825292233458	1	0.611	1
EDNRB	0.00453862045979399	-0.353822339445503	0.981	0.431	1
YARS	0.00738165661032085	-0.312805417779855	0.815	0.75	1
TMEM97	0.00948947824118835	0.250549188359452	0.778	0.292	1
PTTG1	0.0240168207840097	-0.388862249434869	0.537	0.347	1
BTG1	0.0402548683098499	0.262569730423965	0.981	0.792	1
NQO1	0.0418321400766053	-0.27689383292352	0.944	0.389	1
FRZB	0.0438813284493016	-0.941322003692302	0.981	0.458	1
MAGEH1	0.0678276318785375	0.303314430677157	1	0.833	1
GAP43	0.0741003503634535	-0.476715829786336	0.981	0.764	1
IDH2	0.0800116450634335	-0.267618865308303	0.722	0.583	1
IFITM3	0.0848069530674181	0.289274973426717	0.981	0.625	1
TMSB15A	0.0983383652983829	-0.431510530735455	0.926	0.75	1
FABP5	0.106737198226223	-0.428485178678697	0.759	0.569	1
H2AFV	0.125241753556255	-0.259689335244085	0.926	0.694	1
ENO2	0.130792658995358	-0.291843493264756	0.815	0.639	1
SFRP2	0.188270398731798	-0.376528866153921	0.981	0.5	1
S100B	0.216131602799071	-0.425711375276611	1	0.486	1
TUBA1B	0.255780787372716	-0.320350926289926	1	1	1
NTRK2	0.339740109349001	-0.314279271016864	1	0.861	1
EMP3	0.38089096126066	-0.307726942925091	1	0.5	1
FTH1	0.384229495181729	-0.366707673599191	1	1	1
ID3	0.423116831004956	-0.291475315603379	0.981	0.611	1
WSB1	0.636983835810123	-0.427524970273772	0.981	0.875	1
TTR	0.709528760316498	0.299899089026769	1	0.986	1
PLP1	0.775876663312484	-0.547690187557521	0.907	0.653	1
FTL	0.791960380980793	-0.294610135927981	1	1	1
HES6	0.870795785239087	0.442414613010805	0.593	0.222	1
STMN4	0.974332373053362	-0.284966830169305	1	0.667	1
