## Supplementary tables 1-32 for "Single-cell sequencing of human iPSC-derived cerebellar organoids shows recapitulation of cerebellar development": Sup_table_21_20190906DEPop04MGvsCTRL copy.csv

	p_val	avg_logFC	pct.1	pct.2	p_val_adj
TRH	4.88178962939215e-15	-0.612935537239233	0.986	0.067	9.7635792587843e-12
ANXA1	1.3937039495531e-11	-0.68548743577552	0.945	0.089	2.78740789910619e-08
ATOH1	2.24685520044381e-11	-0.399286679021237	0.89	0.067	4.49371040088762e-08
PMCH	1.47985000833351e-10	-1.50438668936477	1	0.156	2.95970001666702e-07
DCN	3.08490433292148e-08	-0.447983429058185	1	0.2	6.16980866584296e-05
LGI1	2.54768371023213e-07	-0.285794572758443	1	0.222	0.000509536742046425
DDIT4L	2.20908364005296e-06	-0.27723126457036	1	0.244	0.00441816728010591
S100A10	1.61630313081836e-05	-0.301109046430396	0.822	0.111	0.0323260626163671
H2AFZ	3.65977939144593e-05	-0.333091356696737	1	1	0.0731955878289187
MCM7	7.21804603639023e-05	-0.444953243307625	0.973	1	0.144360920727805
RBM47	7.58337410345747e-05	-0.294139977349104	1	0.289	0.151667482069149
ARC	7.63900299674889e-05	0.788857987957227	0.274	0.022	0.152780059934978
FXYD1	8.29958288171115e-05	-0.253232017827219	1	0.289	0.165991657634223
FOLR1	8.52761679579523e-05	-0.275565880194744	1	0.289	0.170552335915905
CENPU	0.000253452680811853	-0.419431162231136	0.945	0.889	0.506905361623706
HMGB2	0.000272174218064496	-0.434383571195896	1	1	0.544348436128992
ECEL1	0.000535912717881804	-0.264795980071314	0.986	0.311	1
PTGDS	0.000627651358003427	-0.259212351008144	1	0.333	1
PGM5P4-AS1	0.000961941435794895	-0.253167131664043	0.781	0.133	1
CENPH	0.00120606661649711	-0.372359297862042	0.959	0.911	1
OLFM3	0.00239040799281201	-0.251563243585414	1	0.356	1
DNAJC9	0.0026483142692922	-0.329102653591219	0.904	0.889	1
DLK1	0.00266715987819413	0.270698402415569	0.37	0.156	1
KIAA0101	0.00292307515637506	-0.511805505367505	0.973	0.889	1
PCNA	0.00319707304987305	-0.422517796159804	0.986	0.956	1
CCDC34	0.0039365542677023	-0.352992852071841	0.863	0.822	1
MAD2L1	0.00423057189982086	-0.337546673064784	0.959	0.911	1
WNT2B	0.00458199170633478	-0.341160635227492	0.466	0.311	1
RAD51AP1	0.00582710468687264	-0.287309472509876	0.781	0.778	1
LSR	0.00612208444196652	-0.316301806317731	0.986	0.356	1
FEN1	0.00648179079532429	-0.298331771839884	0.945	0.933	1
ISG15	0.0072348892333004	-1.13475489646042	0.932	0.356	1
RPA3	0.0078024188842812	-0.263060529662904	0.945	0.933	1
TAGLN2	0.0103221363313724	-0.252244344608875	0.986	0.4	1
CD151	0.0104621265795061	-0.314189540529715	0.836	0.756	1
CA2	0.0109667100107309	-0.281525653302123	1	0.378	1
PCP4	0.0147778910429236	-0.720379966988033	1	0.378	1
RSPO1	0.0151627492153716	-0.40373959454841	0.945	0.356	1
MT-CO2	0.0152328626186431	-0.38069549735973	1	0.956	1
TYMS	0.0158949740135337	-0.319657582197306	0.959	0.911	1
DNPH1	0.0160038330455135	-0.326179672073985	0.767	0.689	1
SMC4	0.0168621420369079	-0.277841144942284	1	0.933	1
RRM1	0.0168685622913406	-0.310896188752698	0.932	0.933	1
HIST1H1C	0.0172755540008781	-0.259345135298238	0.781	0.222	1
UBE2T	0.0196322395700463	-0.270427517592747	1	0.933	1
CENPN	0.020408418180589	-0.272102590912116	0.795	0.756	1
COL18A1	0.0212101354691848	-0.31274087758526	0.986	0.378	1
MDK	0.0234389171703885	-0.301378669871932	1	1	1
WBP5	0.0255177948212096	-0.25216769506143	1	0.978	1
MT-CO1	0.0270558931833078	-0.504807856302718	1	0.956	1
BIRC5	0.0277878753220376	-0.342992469057987	0.959	0.844	1
SRSF2	0.0289877255398717	-0.314375234942029	1	0.978	1
MT-CO3	0.0290367381079285	-0.461408999702768	1	0.978	1
TUBA1B	0.0320159690121367	-0.263368105276279	1	1	1
HIST1H4C	0.0342917581054818	-0.721575111287623	0.986	0.956	1
MT-ATP6	0.0403609172320115	-0.304904284919501	1	0.978	1
RSPO3	0.0419911645006688	-0.291151254168902	0.822	0.267	1
NUSAP1	0.0448440953512413	-0.342552869345418	0.959	0.911	1
RSPO2	0.0479773986471384	-0.329761030442836	0.986	0.422	1
KRT18	0.0485677027389634	-0.464698164941013	0.904	0.333	1
TUBB6	0.0535088175284028	-0.304948287795102	0.822	0.689	1
HTR2C	0.0573225096278174	-0.491868519800206	1	0.4	1
PRRT2	0.0574676676294739	-0.257629201507979	0.767	0.644	1
AK1	0.0600864569288813	-0.262870768510128	0.945	0.756	1
MRPS6	0.0633615266694465	-0.388216196974427	1	0.956	1
MT-ND4	0.0650338048632393	-0.289481011536657	1	0.978	1
PLTP	0.0656336216902751	-0.258518557348421	0.986	0.844	1
TOP2A	0.0657831614163774	-0.342092309424471	0.945	0.867	1
KIF22	0.0664052490040215	-0.297882240211598	0.904	0.778	1
TPBG	0.0689691882641712	-0.73392708774397	0.959	0.711	1
CTNNB1	0.0704630783128644	-0.277784186450606	0.726	0.667	1
DHFR	0.0715022168948608	-0.323500700862027	0.89	0.756	1
CENPW	0.0715893199183897	-0.417583397590044	0.959	0.844	1
PKM	0.0799495170859975	-0.264524734331879	1	1	1
GINS2	0.0816778855652146	-0.26802782938869	0.877	0.778	1
MT-CYB	0.0828746243336096	-0.303236110906139	1	0.911	1
SERPING1	0.0877587959409753	0.289520523220067	0.712	0.289	1
SDC2	0.0906760943319462	-0.276977903256652	0.89	0.778	1
CXCL14	0.0932512012692689	-0.623047495555057	1	0.533	1
HEXB	0.106399166805056	-0.294780292626174	1	0.8	1
TMCO3	0.113333235465097	-0.26861342801001	0.849	0.622	1
MT-ND3	0.118164914207765	-0.272419784049046	0.986	0.911	1
H1F0	0.131470545243546	-0.410730254409252	0.493	0.178	1
GADD45B	0.135246788078743	0.429484951236968	0.603	0.044	1
PTGR1	0.16447688297974	-0.307193399853209	0.849	0.356	1
IFITM3	0.183088661050544	-0.497259617131058	0.986	0.667	1
KLHDC8B	0.197926298334979	-0.37450544571578	0.986	0.644	1
ABHD2	0.214411368052363	-0.257098468103758	0.603	0.311	1
CNTNAP2	0.302290954960312	-0.3663489627703	0.959	0.711	1
OTX2	0.314746187578953	-0.311616219820506	0.849	0.578	1
FABP7	0.321095522747345	0.41230282733412	1	0.822	1
ERRFI1	0.330773478008784	-0.358789820234563	0.658	0.2	1
LGALS3BP	0.371553044610525	-0.275740934827411	1	0.644	1
HES6	0.40586446932752	-0.308435935462715	0.753	0.378	1
EPHX1	0.41391868729532	-0.398109196672419	0.918	0.578	1
SOX11	0.437393790502565	-0.260770030558222	0.863	0.711	1
SERPINF1	0.439673161913817	-0.379465771377005	1	0.511	1
PLS3	0.440557445709206	-0.724359137166362	1	0.667	1
TAC1	0.442110930340652	0.338462035960549	0.493	0.111	1
SLC5A3	0.44883390622511	-0.254499752492196	0.918	0.444	1
NFIB	0.501910154649052	-0.287757571783753	0.822	0.778	1
SQSTM1	0.560458609880457	-0.36640484570803	0.986	0.778	1
DRAXIN	0.566422607182609	-0.27552727615458	0.699	0.467	1
MDFI	0.582069446865965	-0.254688728418174	0.863	0.556	1
TRPM3	0.589586464184398	-1.07746243034268	1	0.489	1
TTR	0.606344040410088	-1.33423498274787	1	1	1
NMB	0.626570529351258	-0.335199324778052	0.74	0.311	1
ZIC1	0.823984899705674	-0.287215358146109	0.836	0.511	1
DCX	0.845822991186736	-0.289344328070487	0.849	0.556	1
BMP7	0.942138284372773	-0.271544435778903	0.767	0.356	1
NQO1	0.969008106054744	-0.508033084550446	0.986	0.622	1
