## Supplementary tables 1-32 for "Single-cell sequencing of human iPSC-derived cerebellar organoids shows recapitulation of cerebellar development": Sup_table_22_20190906DEPop05MGvsCTRL copy.csv

	p_val	avg_logFC	pct.1	pct.2	p_val_adj
SPARCL1	1.84347828565814e-16	0.303355116294133	1	0.082	3.68695657131627e-13
PMCH	6.00196377602577e-14	-0.319872038228125	1	0.115	1.20039275520515e-10
NPY	4.1001194955465e-08	-0.264139249891198	0.833	0.066	8.200238991093e-05
CACNG3	5.50144891337396e-07	-0.345681028721421	0.963	0.213	0.00110028978267479
GAD2	6.73533347170224e-06	-0.291969661755755	0.87	0.164	0.0134706669434045
IFITM3	3.96837284794397e-05	0.416884747724453	1	0.311	0.0793674569588795
KCNG1	0.0001909459215599	0.387664801835795	0.833	0.23	0.3818918431198
NFIA	0.000457728504128262	0.419828863283109	1	0.541	0.915457008256524
ROBO3	0.00157387952662768	-0.499186940346716	0.426	0.344	1
MT-ND4	0.00407664987040281	-0.413789606882591	1	1	1
ZFP36L1	0.00449290670911109	0.313977834051291	0.796	0.262	1
EBF1	0.00657170185854666	-0.319828901944592	0.593	0.492	1
NR2F1	0.00679737328969995	-0.308266784671767	1	0.967	1
TAC3	0.00680117795435968	0.280553597661644	0.352	0.016	1
LHX5-AS1	0.00830624253060678	-0.289453564601589	0.796	0.213	1
ARL4D	0.00841897777609567	-0.339419672598474	0.889	0.311	1
MT-CO3	0.0103503135086282	-0.465677197626825	1	1	1
MT-CYB	0.0117639520020097	-0.494930424988016	1	1	1
WSB1	0.0132028056934866	-0.332901834277721	0.981	0.869	1
GNG3	0.0136854553311714	-0.355671655503907	0.87	0.852	1
STMN2	0.018436727635872	-0.327573331811509	1	1	1
SOX11	0.0216936412853848	-0.408339387525761	0.963	0.951	1
PTPRS	0.0220575018915346	-0.323173721015148	0.667	0.738	1
MT-CO2	0.0223887835034099	-0.4049995394601	1	1	1
ATRX	0.0292674578393155	-0.3350104381859	0.852	0.672	1
MT-ATP6	0.0334299226537123	-0.422262570272025	1	1	1
GAP43	0.0343342893682898	-0.431648541420626	0.981	1	1
MT-CO1	0.035834770778564	-0.34958191962061	1	1	1
KLC1	0.0366175913939258	-0.270088553036763	0.963	0.934	1
MT-ND3	0.0404979378439905	-0.382747341362046	1	0.984	1
MEST	0.0443344130240437	-0.316050021185935	0.685	0.475	1
RTN1	0.0475296773388387	-0.398109699001033	1	0.984	1
SOX4	0.050129097560098	-0.320973389915487	1	1	1
MIAT	0.05141989761965	-0.390779326986757	1	0.984	1
STMN4	0.0576261227764806	-0.310167057048275	0.963	0.885	1
PCDH9	0.0598786357972084	-0.433483980474944	0.981	0.41	1
DCX	0.0599684764588402	-0.354337645372333	0.944	0.902	1
NREP	0.0654883433518367	-0.295304798768326	0.981	0.984	1
KIAA0101	0.0669609771384278	0.413925506662115	0.648	0.098	1
CKB	0.0688533103732757	-0.334764535631348	0.981	0.967	1
MT-ND1	0.080837164029164	-0.289805867021002	1	0.984	1
SPINT2	0.097706756495417	-0.277560982111445	0.981	0.443	1
CLU	0.0996642966061219	-0.339580979278665	0.926	0.836	1
MAB21L1	0.10249643219355	-0.479563205620794	1	0.443	1
JUN	0.115573739518	-0.430423590742673	0.815	0.623	1
ITM2C	0.118818080897624	-0.269152303507005	0.852	0.754	1
HMP19	0.124450983965917	-0.26305409702831	0.833	0.705	1
KCNQ1OT1	0.139059553032287	-0.269602524323572	0.648	0.508	1
MGP	0.158875677646456	0.465342148576481	0.648	0.148	1
DNER	0.183082984475889	-0.266721999354674	0.667	0.459	1
ATP1B1	0.193730366552545	-0.26660682823786	0.981	0.77	1
SYT1	0.222147836166216	-0.267566057258479	1	0.787	1
PEG10	0.24318756648246	-0.265621431809485	0.778	0.541	1
ENO2	0.257069332441742	-0.283089497510473	0.981	0.689	1
NASP	0.266730179491922	-0.251941372731492	0.87	0.689	1
NHLH2	0.28123075919633	-0.391871514366699	0.722	0.508	1
NNAT	0.307684726144116	-0.571863017651688	0.87	0.525	1
NCAM1	0.30772014128163	-0.256851006350316	0.944	0.77	1
PDPN	0.419642671968593	0.440168536284271	0.685	0.393	1
HSPA5	0.453335882717346	-0.289477356283488	1	0.852	1
TTR	0.499363724288302	-1.15607389537889	1	1	1
RGMB	0.572760700682443	-0.392004936588455	0.833	0.475	1
CRABP1	0.591183812250741	-0.460318595398316	1	0.639	1
RUNX1T1	0.634057597910928	-0.253919948522373	0.981	0.639	1
CNTN2	0.726587482327926	-0.536810841761973	0.704	0.443	1
THSD7A	0.827307482077596	-0.275630617789921	0.778	0.508	1
MEIS2	0.841128436168322	-0.86285388284636	1	0.541	1
CRNDE	0.948194774409187	-0.255500367920798	0.889	0.541	1
SORBS2	1	-0.436848921147977	0.852	0.459	1
