## Supplementary tables 1-32 for "Single-cell sequencing of human iPSC-derived cerebellar organoids shows recapitulation of cerebellar development": Sup_table_23_20190906DEPop06MGvsCTRL copy.csv

	p_val	avg_logFC	pct.1	pct.2	p_val_adj
PMCH	1.28982253556792e-14	-0.370553892903707	1	0.095	2.57964507113583e-11
CXCL14	7.41584875530263e-12	0.722094220393722	1	0.19	1.48316975106053e-08
TRPM3	3.20698019240599e-11	-0.37251858960218	1	0.159	6.41396038481198e-08
PAX3	1.45799863615685e-06	-0.252720144852078	1	0.238	0.0029159972723137
XBP1	0.00110765969796769	-0.416809308553913	0.932	0.921	1
CRYAB	0.00147049212709705	0.838518653599673	0.977	0.429	1
MT-ATP6	0.00325745362751593	0.322260258239143	1	0.921	1
MT-CO2	0.00487856307928847	0.340488478678763	1	0.968	1
ATF4	0.00589679527259572	-0.274708902308425	1	0.984	1
EIF4EBP1	0.00590763285927778	-0.33785028455005	0.977	0.921	1
MT-ND3	0.00649234355787907	0.315478920498228	1	0.873	1
MT-CYB	0.00664684701742038	0.27581456339215	1	0.889	1
ZFAS1	0.00665098564342875	-0.251157976263212	1	1	1
PLP1	0.00740891847793817	-0.402724050638401	0.955	0.333	1
DDIT3	0.00865364960610399	-0.293814399652129	0.977	0.968	1
PPP1R15A	0.0105509662961258	-0.436979074749107	1	0.921	1
CLGN	0.0134755573944939	-0.453058391363738	0.977	0.794	1
MT-ND1	0.0183177908087585	0.287079054233819	1	0.905	1
APOE	0.0231332688120682	0.28295340909008	0.409	0.095	1
ALDOA	0.0277146667663637	0.278950106888127	1	1	1
MT-CO1	0.0310921365817747	0.289578631962587	1	0.968	1
DDIT4	0.0350938527198278	-0.312339193676682	0.977	0.873	1
TRIB3	0.035678716117936	-0.319828872210066	1	0.905	1
DNAJB11	0.0371181611916723	-0.257645912778247	0.977	0.841	1
SESN2	0.0548666062452475	-0.284437994280472	0.818	0.683	1
SHMT2	0.0565999251077233	-0.342268226026271	0.955	0.905	1
HERPUD1	0.0630347330702166	-0.294714271562238	1	1	1
GSN	0.0660476905885419	-0.308957512501301	1	0.81	1
ATP6AP2	0.0792965781361245	-0.279070725386022	1	0.952	1
NQO1	0.0826160796533465	0.251051683993698	0.955	0.508	1
TSC22D1	0.0840943840328928	-0.36928822309499	1	0.937	1
EIF4A2	0.0986619625386567	-0.273326163915279	1	0.984	1
DLK1	0.108840956187088	-0.80048002763384	0.523	0.365	1
MAP1LC3B	0.122923066122552	-0.263302978327564	1	0.984	1
HSPA5	0.166509382830779	-0.39690979300891	1	0.968	1
CENPW	0.18617534768954	-0.328878987794564	0.545	0.222	1
ARID5A	0.228820542636336	-0.281554009029319	0.886	0.397	1
CADM2	0.243722450708783	0.259044655538132	0.477	0.159	1
SNHG7	0.26025806430767	-0.308593351047651	1	0.873	1
RPRM	0.270778039282598	-0.41299102218087	0.818	0.333	1
PSAT1	0.282561698807726	-0.339565129016393	0.955	0.857	1
HSPB1	0.376621147109936	0.429875967499269	1	0.968	1
VIM	0.397952175314677	-0.258847853834268	1	1	1
SOX11	0.441125635377967	-0.29725772577496	0.795	0.635	1
CTNNB1	0.543023405143803	-0.264437242220746	0.909	0.698	1
PTN	0.566349309613395	-0.351112658343045	0.932	0.873	1
NUPR1	0.578304014137915	-0.278386821004878	1	0.698	1
ARMCX1	0.622372303937068	-0.315601177710949	0.841	0.476	1
MID1IP1	0.628718567695058	-0.300329112486472	0.977	0.556	1
TTYH1	0.654876115834669	-0.438987244774092	0.932	0.825	1
SFRP2	0.668984188180886	0.295067093449082	0.568	0.111	1
SERPINE2	0.689975648863071	-0.282090108640001	0.932	0.619	1
CNTN2	0.748233224034461	0.271098493022552	0.523	0.016	1
STRA6	0.890296341509435	-0.258751055590239	0.977	0.54	1
SNHG8	0.916233106026668	-0.30984184500792	0.886	0.619	1
