## Supplementary tables 1-32 for "Single-cell sequencing of human iPSC-derived cerebellar organoids shows recapitulation of cerebellar development": Sup_table_24_20190906DEPop07MGvsCTRL copy.csv

	p_val	avg_logFC	pct.1	pct.2	p_val_adj
HSPA6	5.80793657325944e-13	-0.2640195590918	0.818	0.011	1.16158731465189e-09
FLRT3	1.3646822244318e-07	0.291132509539992	1	0.149	0.000272936444886359
KIAA0101	1.10777175999659e-06	-0.251328874465901	0.182	0.149	0.00221554351999318
GPNMB	2.09796350776736e-06	0.320063755123076	0.909	0.117	0.00419592701553471
ENC1	6.55160528372209e-06	0.322252783514698	1	0.202	0.0131032105674442
IGF1	2.51102905496708e-05	0.39244370187428	1	0.213	0.0502205810993417
IGFBP7	0.000101276147035164	-0.284842931666436	0.273	0.096	0.202552294070329
CDC42EP4	0.000128143310262711	-0.294276305368856	0.273	0.234	0.256286620525422
GCHFR	0.000286542958594578	0.353632382516507	0.909	0.181	0.573085917189155
PMCH	0.000436273372115594	-0.875904309562241	1	0.255	0.872546744231189
JUN	0.00062726983081684	-0.34828728893904	0.273	0.372	1
PTN	0.00254960189214641	-0.752645827926293	0.909	0.904	1
NES	0.00357949871478519	-0.276050778173703	0.364	0.521	1
NR2F2-AS1	0.0036164527169751	-0.290135418308096	0.364	0.234	1
CRNDE	0.00497293370939876	-0.264720491070074	0.364	0.181	1
BIRC5	0.00685011197194312	-0.297214211801634	0.364	0.106	1
SPINT2	0.00733102416288314	-0.440064318658651	0.455	0.489	1
TTYH1	0.00795146363863044	-0.719124616820858	1	1	1
UBB	0.00871714674486342	-0.74312970860383	1	0.947	1
GRN	0.0154197838585795	-0.397496796501735	1	0.968	1
RRAGC	0.0157290392759665	-0.265286422371687	0.545	0.532	1
CNTNAP2	0.016162788240939	-0.393698173930281	1	0.979	1
MT-ATP6	0.0193297417175853	-0.481760242260775	1	0.989	1
SDCBP	0.0210970198717748	-0.413640689488589	1	0.979	1
GPM6B	0.0245383529833698	-0.674582629351985	0.909	0.926	1
PODXL2	0.0254778496107056	-0.44853016919225	0.636	0.702	1
NASP	0.0285356301894251	-0.504801322128028	0.636	0.596	1
ACTB	0.0377512511414788	-0.315183141305082	1	1	1
CYCS	0.0397626629692881	0.275046405251423	1	1	1
CA4	0.0458030702503674	-0.290597914761465	0.909	0.277	1
WLS	0.0468718957180747	-0.465761444187977	1	0.947	1
CREB3	0.0494765509997471	0.285900741277932	0.909	0.585	1
NFE2L2	0.0511442960119849	-0.541776625530071	0.909	0.777	1
HSD17B11	0.0511829300407952	-0.270101427896952	0.455	0.223	1
DPYSL3	0.0540862370956432	-0.350707123248248	0.636	0.553	1
CLU	0.0574947049449956	-0.309551475803112	1	1	1
SRA1	0.0593787027479737	0.251566274341918	1	0.638	1
CRABP1	0.0602090613781769	-0.335052689193004	0.909	0.298	1
MT-CO1	0.060339143370804	-0.414803411945082	1	0.989	1
VIM	0.0644049647939115	-0.631350092727177	1	0.947	1
MT-ND5	0.0736964521828162	-0.423367790701041	1	0.957	1
APP	0.0745006345001084	-0.327434248808885	1	0.968	1
MT-CO2	0.0761130555630918	-0.433511168262984	1	0.989	1
DDX24	0.0770585323751664	-0.285003156248504	1	0.904	1
LMO4	0.0801228054178852	-0.293631708132849	0.545	0.553	1
MARCKS	0.0820612439265384	-0.280948103867543	0.818	0.84	1
BCAN	0.0847423851894105	-0.261828606713345	0.909	0.298	1
TRPM3	0.0855916064755173	0.408130530044425	0.909	0.67	1
HMGB1	0.086294738391499	-0.268140796787542	1	1	1
SOX2	0.0888155187630772	-0.314806913137723	0.909	0.787	1
ZFP36L1	0.0968410787445459	-0.380609992241907	1	0.862	1
HES1	0.0973202109131578	-0.322197319596514	1	0.809	1
TUBB2B	0.0989970467770265	-0.445668742821913	1	0.968	1
MT-ND4	0.103692320505093	-0.384906063545219	1	0.989	1
PAX6	0.107586388398924	-0.250793736096696	0.545	0.394	1
GINS2	0.110386081613945	0.275870535252445	0.455	0.277	1
PHLDA1	0.114094375329753	-0.322888602335989	0.545	0.362	1
IGFBP5	0.121660297733225	-0.356029355160623	1	0.734	1
TM7SF2	0.124108899356978	-0.2670261638035	0.909	0.766	1
FXYD6	0.125384446151212	-0.257450175028199	1	0.947	1
LRRN1	0.12748985749922	-0.277070023742074	0.636	0.521	1
ZIC2	0.127805011743083	-0.260991082001114	0.636	0.5	1
MT-ND2	0.12782555018784	-0.310604477410975	1	0.989	1
IFI6	0.131451607969628	-0.509226026045232	1	0.809	1
ANXA5	0.131622482084631	-0.295825692523695	1	0.862	1
NNAT	0.132429144857529	-0.269652111054561	0.909	0.351	1
PSAT1	0.136312549483232	-0.35950394111907	0.909	0.862	1
PLS3	0.138369746650929	-0.333703830704461	1	1	1
MT-CYB	0.144340961374135	-0.333299445265374	1	0.989	1
MDK	0.14689253916001	-0.361501892076159	1	0.979	1
RSRC2	0.148018435001096	-0.287616567466046	0.727	0.713	1
MT-ND3	0.150068761915484	-0.357979223886258	1	0.989	1
TUBB2A	0.159920068001938	-0.358600568507349	1	0.894	1
ATP2B1	0.160567097648541	-0.463461822459806	0.818	0.67	1
TUBB	0.162277979564284	-0.290523505278423	1	1	1
STMN2	0.167068632808528	-0.292201030247629	0.727	0.862	1
OLFM3	0.171212867079376	-0.466573863472781	1	0.755	1
SAT1	0.173558988069208	-0.373056417577048	1	0.957	1
EMP3	0.17668108788971	-0.481169572437892	0.727	0.5	1
GSN	0.177291984765379	-0.367397117291054	1	0.798	1
SEC61G	0.18011864694563	0.250425861635982	1	1	1
TRH	0.183425375865834	-0.789608032024804	0.818	0.277	1
SERPINF1	0.183979350375307	0.421269982434896	1	0.883	1
MASP1	0.199313100562671	-0.478093427328863	1	0.915	1
EPHX1	0.201337123055671	-0.348149845031141	1	0.777	1
SESN3	0.203245202882741	-0.398795351331928	1	0.691	1
EXOSC1	0.204223368886166	0.263550170817982	0.818	0.479	1
TUBB4B	0.208112516863967	-0.278505406052103	1	0.947	1
HEY1	0.209576315912521	-0.325666173884303	1	0.394	1
SOX4	0.220818562255667	-0.266409422827284	1	0.947	1
H2AFZ	0.225899545113465	-0.251646341711905	1	1	1
TUBA1B	0.226611299859782	-0.413976315657201	1	1	1
CXCR4	0.232126465535256	-0.416744825844767	1	0.787	1
HMGN2	0.234269818197616	-0.259420301453359	1	0.989	1
MT-CO3	0.247552812757985	-0.285040521978066	1	0.989	1
NTRK2	0.252552669714188	-0.280475261202853	0.909	0.723	1
HLA-B	0.25370998385272	-0.262433813382128	0.545	0.245	1
SET	0.254622529496994	-0.274170387264515	0.909	0.862	1
NFIA	0.256550512690487	-0.331514326561653	1	0.926	1
BEX1	0.25832442679176	-0.287471983238427	1	0.926	1
DMD	0.260728426605274	-0.391923997142322	1	0.713	1
ATAT1	0.265778155555696	-0.25057524536422	0.909	0.596	1
PTPRS	0.272230200475444	-0.384660568551104	0.727	0.574	1
H2AFV	0.289204660338157	-0.259159699242775	0.818	0.734	1
TNFRSF12A	0.290020683872052	-0.335536327059643	0.545	0.266	1
WNT2B	0.29787446371949	-0.414006425436289	1	0.691	1
AK1	0.301803187116922	-0.285869238334378	0.909	0.734	1
SULF2	0.305470276421191	-0.287406500026759	1	0.457	1
CRMP1	0.310695678792082	-0.28636111105713	0.818	0.521	1
AF003625.3	0.314416897753735	0.265689112341663	0.455	0.043	1
PEA15	0.342319168235723	-0.352195712171318	0.909	0.649	1
CRYAB	0.347314428395058	-0.343193171315914	1	0.606	1
HSPA5	0.35257416273175	-0.283202397563024	1	0.979	1
NOVA1	0.357145381633756	-0.260817772256619	0.727	0.5	1
CTNNB1	0.366459668608027	-0.349804841237826	0.727	0.574	1
ENO2	0.370706364232248	-0.293248778766531	1	0.681	1
ID3	0.372045174886703	0.409551356908791	1	0.734	1
TTR	0.399609330685039	0.937494544756165	1	1	1
TSPO	0.423914217921285	-0.253752297363078	1	0.766	1
ST6GALNAC5	0.428182133230693	-0.402368998763156	0.636	0.351	1
CCND2	0.434683078156747	-0.278368885964174	0.636	0.351	1
CLDN5	0.442929591103051	-0.303447806145759	0.727	0.255	1
TUBB6	0.445587581911324	-0.319338591317447	0.727	0.436	1
DCN	0.450298648493575	-0.485359747340402	1	0.489	1
RBM47	0.467173857176425	-0.272934005242496	0.909	0.628	1
PTTG1	0.483525498306844	-0.438095861187044	0.545	0.223	1
IFT57	0.496069968185931	-0.307854041449399	1	0.84	1
KCNQ1OT1	0.501113293264028	-0.408228786293481	0.818	0.521	1
DNAJB11	0.504155526120053	-0.251196741608608	0.909	0.691	1
IL11RA	0.505454688968045	-0.326629067213685	1	0.468	1
PCP4	0.52376892749261	0.261782340537779	1	0.617	1
CKB	0.536555422660354	-0.34641681768486	1	0.862	1
TKT	0.539053878261331	-0.26186551472815	0.909	0.979	1
FABP7	0.546594993838276	-0.333087734924973	1	0.957	1
CH17-340M24.3	0.558311721802502	0.262934783131801	0.636	0.223	1
PTGDS	0.566390063646736	-0.3022874226881	1	0.606	1
NMU	0.568035501024687	-1.12789212991068	1	0.628	1
PLEKHA5	0.584616436045651	-0.27087789282809	1	0.596	1
FAM107A	0.589321539594047	-0.302248960829055	1	0.574	1
NKAIN3	0.595039966886066	-0.252804576318701	0.727	0.255	1
LINC01497	0.611083975004849	-0.383067836863916	1	0.521	1
EPHX2	0.630511651538724	-0.303957996629346	0.909	0.426	1
NELL2	0.667675886311056	-0.367751750472149	0.818	0.553	1
HMGA1	0.706499863897132	-0.325111132345771	0.818	0.372	1
ARF4	0.708214062699904	0.267840454170429	1	0.989	1
MAP2	0.710277422248097	-0.264629511878564	0.909	0.628	1
S100B	0.732694436717553	-0.272038202693262	0.818	0.564	1
SPA17	0.737745264485	-0.348377860791263	0.727	0.351	1
LYPD1	0.750692009648225	-0.367528668384389	0.909	0.468	1
CBX6	0.755888862119232	-0.253282076256736	0.909	0.564	1
LIPA	0.797116159222435	-0.317599790136562	0.909	0.521	1
TMEM132A	0.837775377286906	-0.312953778497975	0.818	0.5	1
SLIT2	0.838029410569781	-0.256247836302466	0.909	0.5	1
HOPX	0.847217454093086	-0.264393337970412	0.636	0.191	1
BCAM	0.849043482859647	-0.327319222130132	1	0.564	1
HLA-C	0.849757586824132	-0.300323267143165	1	0.574	1
CD9	0.867676843130322	-0.306321822500567	1	0.617	1
CD82	0.873804012641255	-0.291247703487587	1	0.532	1
RRM1	0.875520058661196	-0.305481425095745	0.818	0.372	1
IFITM2	0.909620739250472	-0.279037719367718	1	0.596	1
FOS	0.935506362516862	0.266122158450787	0.545	0.117	1
GDPD2	0.942940272752542	-0.291162955502727	0.909	0.5	1
ALKBH5	0.958642744208138	0.331298153892424	0.636	0.394	1
