## Supplementary tables 1-32 for "Single-cell sequencing of human iPSC-derived cerebellar organoids shows recapitulation of cerebellar development": Sup_table_25_20190906DEPop08MGvsCTRL copy.csv

	p_val	avg_logFC	pct.1	pct.2	p_val_adj
WIF1	4.9239139788732e-09	-0.270701407989549	0.909	0.079	9.84782795774641e-06
PTGDS	3.07549250398771e-08	-0.257833529324304	1	0.158	6.15098500797543e-05
DCN	4.26165946960426e-08	-0.435881326286873	1	0.158	8.52331893920852e-05
CRYAB	2.13470407820796e-07	-0.527347692654135	1	0.184	0.000426940815641592
TRIM67	3.21893123168872e-07	-0.25380907071589	1	0.184	0.000643786246337745
PMCH	3.73998828960853e-07	-0.45497834616063	1	0.184	0.000747997657921706
IGF1	4.56417439460102e-07	-0.425812684395364	1	0.184	0.000912834878920204
CYP26A1	4.57665536874584e-07	-0.300655702470945	1	0.184	0.000915331073749169
TFAP2B	5.37647738494307e-06	0.345594056586494	0.864	0.105	0.0107529547698861
KRT18	5.77936093195493e-06	-0.280506098476197	0.273	0.211	0.0115587218639099
CPLX3	6.39403943947602e-06	0.302198592550072	0.227	0.026	0.012788078878952
HSPA6	8.06465665405654e-06	0.487221330810164	0.227	0	0.0161293133081131
KRT8	1.07901417617602e-05	-0.291717089826642	0.977	0.211	0.0215802835235203
CDH6	5.17830652042956e-05	-0.260426192151605	1	0.263	0.103566130408591
FRZB	5.8535798215329e-05	-0.528615655002101	0.977	0.237	0.117071596430658
PCP4	0.000138863849073887	-0.675529732135083	1	0.263	0.277727698147774
NEUROD6	0.000156138679513312	0.298556014052667	0.273	0.026	0.312277359026624
NPY	0.000267774114556848	-0.316283820128588	0.773	0.079	0.535548229113695
FAM89A	0.000375915673369925	-0.329388395116973	1	0.289	0.75183134673985
LGI1	0.000734740663739158	-0.260535842284489	1	0.289	1
FOS	0.0012956136514899	0.316369595981119	0.795	0.158	1
FLRT3	0.00130420874588818	-0.282044087448408	0.432	0.342	1
MT-CO1	0.0016984770512942	-0.501414604730254	1	1	1
KCNJ13	0.00313881452024564	-0.346363738369935	1	0.316	1
ANXA2	0.00461528569542917	-0.361335258786015	0.909	0.263	1
FAM57B	0.00464663835949682	0.266068602862748	0.818	0.237	1
NFKBIA	0.00506049312645049	0.404545160060788	0.977	0.526	1
CXCL14	0.00538157042980278	-0.637675340043589	0.977	0.316	1
LGALS1	0.00790355081560576	-0.445930260554437	1	0.342	1
HTR2C	0.00909240743659857	-0.377980824185245	1	0.342	1
MT-CO3	0.0112763493096457	-0.359612667678507	1	1	1
IGFBP7	0.0117515661305369	-0.536663975798921	0.886	0.263	1
NNAT	0.018443720014393	0.290810075974082	0.977	0.395	1
RTN1	0.0190633167361709	0.319157597371414	0.977	0.711	1
CNN3	0.0197314731240657	-0.27045853702984	1	1	1
ZNF503	0.0209466046421328	-0.270559717376397	1	0.395	1
CA2	0.0265449710794222	-0.378297183736789	1	0.368	1
HES6	0.0266925051871236	0.620232497727698	0.773	0.263	1
PENK	0.0334707579939601	0.478247652569704	0.364	0.026	1
MT-CO2	0.0351841345994609	-0.283597454366244	1	1	1
CCDC112	0.0357698319464609	0.290851579485043	0.841	0.421	1
AUTS2	0.0374711120907978	-0.271752893240559	0.523	0.342	1
S100B	0.0389861380188605	-0.296851502571647	1	0.395	1
DDIT4L	0.0408042516672625	-0.284770918509076	0.795	0.211	1
EDNRB	0.0410568574348716	-0.500312021264045	0.977	0.421	1
GJA1	0.0426281540450701	-0.407772372541211	1	0.395	1
SERPINF1	0.0436749219202926	-0.350334622107179	1	0.395	1
PPP1R17	0.044941538014867	0.411649070189615	0.386	0.026	1
APLP2	0.0458993147080994	-0.296933143035393	1	0.868	1
CENPK	0.0528756161963562	-0.367104840510751	0.955	0.816	1
TRPM3	0.0619668248363772	-0.785879475096142	1	0.395	1
MSMO1	0.0673038961879756	0.251138670435252	0.909	0.526	1
PTPRS	0.0675426945227924	0.372529383642915	0.795	0.421	1
IER3	0.0798791936042501	0.267398565632973	0.432	0.105	1
DAAM1	0.0944593271157831	-0.252023565118799	0.932	0.789	1
CKS2	0.104591151679672	-0.258573233568105	1	1	1
MAP1A	0.119787861464255	0.281603142719789	0.864	0.658	1
RAD51AP1	0.12735543714903	-0.361407105634007	0.909	0.684	1
C3orf14	0.137190906817133	0.271731896630822	0.886	0.605	1
WLS	0.137558772424461	-0.606197889591571	0.932	0.789	1
TCF7L2	0.137878535045366	-0.393072562577539	0.818	0.368	1
CTSD	0.144256241034908	-0.264637135844927	0.977	0.763	1
EEF1B2	0.153351920752515	-0.326726408374288	1	1	1
MXD3	0.172594732066003	-0.29362047545919	0.932	0.763	1
SLC5A3	0.177665396489483	-0.321675209589058	1	0.421	1
LGALS3BP	0.196261004103714	-0.310323457543902	1	0.632	1
TTC9B	0.2012313938714	0.28512256162229	0.432	0.053	1
EMX2	0.2359779582058	-0.262039724472567	1	0.474	1
TTR	0.262340609896568	-1.03631801305196	1	1	1
PDLIM2	0.264308977464061	-0.414973876012919	0.909	0.579	1
CLU	0.270424147296763	-0.454214938722235	1	0.895	1
ATP11C	0.284210264174225	-0.31159270096236	0.818	0.342	1
PBK	0.290974047088215	-0.289503845687014	0.977	0.921	1
HIST1H4C	0.295329797515474	-0.611332640997626	0.886	0.842	1
IER2	0.31446395356445	0.266053615546671	0.5	0.342	1
HMP19	0.318507221735766	0.280693053434	0.682	0.316	1
CNTNAP2	0.333855740818231	-0.396637462768602	0.864	0.632	1
CYSTM1	0.353449277170829	-0.404325668245267	0.909	0.632	1
PLK2	0.354830481721766	-0.250976441431941	0.5	0.158	1
PPP2R2B	0.367886125817571	-0.283254137693973	1	0.658	1
NQO1	0.381554739160739	-0.333720399613174	1	0.5	1
HLA-B	0.386641381743769	-0.326751679369715	1	0.5	1
KLHDC8B	0.401707050674552	-0.332717073293116	1	0.474	1
ARL4A	0.418825686886813	-0.345366364615052	0.773	0.553	1
GADD45G	0.42590562361982	0.381534643119187	0.636	0.211	1
HLA-A	0.518804573679911	-0.297623059456144	0.636	0.368	1
TPBG	0.523580902848402	-0.672214859205364	1	0.711	1
NEUROD1	0.533235225313025	-0.268521681714399	0.568	0.237	1
RSPO2	0.571268936360781	-0.776329781031589	1	0.5	1
CRABP2	0.57944303255055	-0.293458992401883	1	0.711	1
MFAP2	0.617123388956534	-0.285153123497147	1	0.553	1
MDK	0.618778236517553	-0.329834585047949	1	0.974	1
SEPP1	0.635898891495054	-0.301155880883509	0.977	0.474	1
CD9	0.656628095213254	-0.428734779530781	1	0.5	1
S100A13	0.663361866777136	-0.254469078628026	0.977	0.526	1
CCND2	0.671239059458821	0.253668442356049	0.591	0.211	1
IFT57	0.69892029338679	-0.274023811636347	0.932	0.737	1
ZDHHC12	0.705240935968173	-0.407871153570611	1	0.605	1
CKB	0.713247463063091	-0.313410072502183	1	0.816	1
OTX2	0.796657003338597	-0.274334450725661	0.818	0.474	1
IFITM3	0.797459910886764	-0.386648891947928	1	0.605	1
IFI6	0.804316704227034	-0.269154356694498	1	0.763	1
PLS3	0.885149567181067	-0.546544687790537	1	0.658	1
MASP1	0.929398502208078	-0.480748920461314	1	0.658	1
JUN	0.958964702729569	0.503572079348262	0.773	0.526	1
SCD	0.965979331230831	0.302181712494572	0.591	0.289	1
