## Supplementary tables 1-32 for "Single-cell sequencing of human iPSC-derived cerebellar organoids shows recapitulation of cerebellar development": Sup_table_26_20190906DEPop09MGvsCTRL copy.csv

	p_val	avg_logFC	pct.1	pct.2	p_val_adj
IGF1	9.9637958856689e-13	-0.305902104621462	1	0.056	1.99275917713378e-09
PCP4	2.36354087537593e-08	-0.253489798380981	0.957	0.111	4.72708175075187e-05
GPNMB	6.41381885346105e-08	-0.318534216587881	0.913	0.083	0.000128276377069221
PMCH	1.03242968346116e-05	-0.48965233544052	1	0.222	0.0206485936692231
PRCP	5.5481899900557e-05	0.300258126982728	1	0.361	0.110963799801114
CST3	0.00180810126049929	0.331483902679578	0.978	0.778	1
SOX11	0.00211963230983712	0.283786096438958	1	0.861	1
OLIG3	0.00224125644419515	0.317898811586917	0.848	0.222	1
SERPINE2	0.00286612094268925	0.270695146020982	0.891	0.306	1
TPBG	0.00344275679959614	0.251114412280326	0.935	0.444	1
GSG1	0.00754216811980399	-0.290444849510258	0.565	0.056	1
RPS27L	0.00756515567610586	-0.527395742471154	0.978	0.944	1
ATF5	0.00963448556031189	0.305435682846471	0.87	0.333	1
APLP1	0.0123279276496282	0.27265471404339	1	0.861	1
SYT1	0.0128480777609888	0.269593476598928	0.957	0.639	1
C1orf61	0.0168933869918138	-0.87946011313939	1	0.778	1
PGM5-AS1.1	0.0257181953028562	0.381369459198983	0.391	0.111	1
PDPN	0.0259817965083112	0.304253986936443	0.848	0.444	1
RBFOX2	0.027388557289123	0.250328298564523	0.935	0.722	1
ATP2B1	0.0359816266306159	0.312818665589916	0.913	0.556	1
HSPA6	0.0375553739327724	-0.519587858146735	0.391	0.056	1
PLTP	0.0411802852180023	0.271538831124849	1	0.639	1
ADGRG1	0.0427592368028828	0.255725875478197	0.935	0.5	1
DLK1	0.0455859428847315	0.642328345000643	0.391	0.111	1
NNAT	0.0490882584761201	-0.473619151117515	1	0.889	1
STMN2	0.0491771042269782	-0.286846087029458	1	1	1
CXCL14	0.0661543178161317	-0.349344163461054	1	0.389	1
CDK6	0.0700906597773376	0.313421308016857	0.696	0.194	1
NREP	0.0795800772828698	-0.264485602705193	0.978	0.972	1
FTH1	0.0813934426948171	-0.377547887331987	1	1	1
FABP7	0.0844880582446133	-0.541459417769643	0.913	0.861	1
NR2F2	0.0937802466741932	0.252877855002223	0.891	0.556	1
DNAJB1	0.0972751080529178	-0.311015044641032	0.478	0.194	1
KPNA2	0.112652168501181	0.293097798260061	0.935	0.722	1
UBB	0.115314559569448	-0.335862294036273	1	1	1
MT-ND5	0.131206468094559	-0.302135804970158	1	1	1
SERPING1	0.164027674063008	0.257279284622659	0.717	0.278	1
PON2	0.1710337530353	0.287556783446535	0.761	0.472	1
RP11-620J15.3	0.180734851524496	-0.28318962329754	0.717	0.528	1
ID1	0.246949453622253	-0.284981958050068	1	0.667	1
TMEM161B-AS1	0.246993461636812	-0.375719668557287	0.935	0.639	1
HIST1H4E	0.248828153174433	-0.45508172900039	0.478	0.083	1
NRN1	0.274259692779279	0.274614737190402	0.739	0.611	1
CKB	0.328763082573608	-0.336230436192863	1	1	1
CREB5	0.344630201222334	-0.254182937557007	0.761	0.278	1
PTPRS	0.356829003155393	0.40708388468981	0.674	0.361	1
PCBP4	0.4076859343052	-0.271908483948831	0.978	0.778	1
SOBP	0.409420393723981	0.263068529031327	0.63	0.222	1
CRABP1	0.508402426850323	-0.833091839868386	0.957	0.556	1
HMGB2	0.57097558495368	-0.325235910168042	0.891	0.639	1
VIM	0.636977511796675	-0.447544201115909	1	0.972	1
PLP1	0.690908187667294	-0.391878358353531	0.565	0.167	1
TTR	0.719020766077525	-0.389794298366763	1	1	1
SLC2A1	0.850972837423983	0.293206715085864	0.543	0.111	1
ZIC2	0.867447570256196	0.296358085829058	0.587	0.222	1
CTNNB1	0.951378496609216	0.25270302831593	0.87	0.583	1
