## Supplementary tables 1-32 for "Single-cell sequencing of human iPSC-derived cerebellar organoids shows recapitulation of cerebellar development": Sup_table_27_20190906DEPop10MGvsCTRL copy.csv

	p_val	avg_logFC	pct.1	pct.2	p_val_adj
DIO3	1.51462454684224e-07	-0.89983259343892	0.917	0.098	0.000302924909368449
BCAN	5.3745988747175e-07	0.319156004613392	0.958	0.157	0.0010749197749435
UBE2C	7.13276110867225e-07	-0.264549046915556	0.208	0.118	0.00142655222173445
TRPM3	9.06538207711139e-07	0.446533388257387	1	0.196	0.00181307641542228
COL9A2	2.95654798140683e-05	0.263675021958323	0.833	0.098	0.0591309596281366
EGR1	3.20671036143509e-05	0.436185797182409	0.25	0.059	0.0641342072287017
MASP1	0.000172477116341301	0.524289359106909	0.917	0.235	0.344954232682602
DHRS2	0.000184733422698434	-0.53105462167601	0.292	0.118	0.369466845396869
LINC01551	0.000186174633613185	0.338397311282142	0.208	0.02	0.372349267226371
S100A6	0.000218458027431536	-0.420742662586073	0.875	0.176	0.436916054863071
DKK1	0.000314668148998218	-0.336578052781373	0.292	0.059	0.629336297996436
MT1G	0.000747151704401433	1.07433162105072	0.292	0.078	1
DOK5	0.000776514367155182	0.345134662113618	0.958	0.333	1
CRABP1	0.000969680938170621	-0.328793268065954	0.917	0.216	1
TAGLN	0.00131178483013087	-1.52800031119005	0.792	0.118	1
HES6	0.00155521187298534	-0.839981134186667	0.375	0.255	1
CDKN2D	0.00172954118498421	-0.287169045091051	0.458	0.412	1
FIBIN	0.00206640832705261	-0.621834352335469	0.333	0.078	1
KCNMA1	0.00261956886713962	-0.276342903086201	0.917	0.235	1
CRYAB	0.00353723229272895	0.521707825294055	1	0.392	1
EMX2	0.00490770086402716	0.361648408933199	0.917	0.314	1
VAMP5	0.00528718243741041	-0.263341279595182	0.958	0.294	1
SARNP	0.00579679929335192	-0.272388266079482	0.667	0.765	1
VASN	0.00624085574998381	0.267062851978447	0.667	0.039	1
SLC22A17	0.00770085917077572	0.36657090104466	1	0.569	1
CNTNAP2	0.0103429390279103	0.727665383288147	0.917	0.392	1
GDAP1L1	0.0104581128114843	-0.283886506001458	0.5	0.529	1
ASPH	0.0144275664927766	0.781387076655134	1	0.569	1
HMGN2	0.0189753993501018	-0.300164385819178	1	0.98	1
JUN	0.0223637926131281	-0.451349988694419	0.875	0.902	1
S100A11	0.0241639667496397	-0.290285223847158	0.958	0.373	1
CD68	0.0259592347085349	0.292261824216622	0.375	0.039	1
PTGDS	0.0278312984042559	0.435097426681878	1	0.451	1
FABP7	0.028968958350889	0.66430405812135	0.875	0.373	1
BUB3	0.0316592457143781	-0.329771064560266	0.958	0.902	1
GPM6A	0.0384340200573917	0.333098979346055	0.958	0.51	1
ASCL1	0.041194394446655	-0.259855578733012	0.458	0.216	1
RGS16	0.0436868810611569	-0.357470999859755	0.458	0.216	1
DAD1	0.0498739440113481	-0.262067405911103	1	1	1
SPARC	0.0509002054673788	0.531081757955612	1	0.843	1
CDO1	0.0525729373498598	0.521174454679733	0.875	0.647	1
NEFM	0.0554114733886095	-0.286231666537286	0.625	0.569	1
RP11-227H15.5	0.0607770561382476	1.50452853458159	0.625	0.02	1
DNAJB1	0.0629637334209315	-0.355492665821867	0.667	0.549	1
TMSB15A	0.0630577956992552	-0.299240104824716	0.542	0.431	1
C3orf14	0.0740408793085385	-0.28085064590638	0.625	0.549	1
FDPS	0.0754359523942817	-0.29527268112249	0.875	0.804	1
S100A10	0.0787643364851796	-0.275011896784441	0.958	0.451	1
CD24	0.0789495954250185	-0.386064235024244	0.833	0.882	1
CADM1	0.0995872970792816	-0.292636088887016	0.917	0.353	1
C1orf61	0.100842392249272	0.650255530310057	1	0.569	1
TP53I11	0.112821506663602	-0.30512674016756	0.583	0.373	1
TKT	0.114493570635096	0.284599308858783	1	0.902	1
ANXA2	0.118321306713975	-0.424481904550138	0.875	0.353	1
PCBP4	0.123710443704837	-0.390947887204096	0.708	0.608	1
ORC6	0.132365088511156	-0.29236013416963	0.667	0.431	1
KIAA0101	0.135057941527364	-0.280526392460513	0.458	0.118	1
SNAP25	0.139337944689593	-0.380824543390306	0.667	0.451	1
DDIT3	0.144266321087387	-0.342189533751068	1	1	1
MAP1LC3A	0.144691898144075	-0.268718627314657	0.583	0.314	1
C6orf48	0.147172629220307	-0.288895618045782	1	0.98	1
WLS	0.165913208006036	0.45710206512043	0.958	0.647	1
INA	0.167755855308459	-0.25018867748676	0.583	0.333	1
TFDP2	0.172143253942516	-0.275950204103854	0.833	0.686	1
GDF15	0.172983889276265	-0.767130149298525	0.75	0.216	1
TMEM161B-AS1	0.177491907581209	0.315309512637995	1	0.647	1
NASP	0.210315527971338	-0.270077230520096	0.917	0.706	1
STMN2	0.211652833104743	-0.503697159138416	0.75	0.569	1
MCM7	0.217222481406775	-0.351759833465954	0.917	0.667	1
KLHDC8B	0.21863703427502	0.370894019459767	0.833	0.549	1
THUMPD3-AS1	0.224007392476287	-0.285276656715741	1	0.765	1
HMGB2	0.224944806795012	-0.309782164045714	0.917	0.824	1
STMN1	0.239465265823615	-0.280643931051204	1	0.961	1
SBF2	0.244645419107953	-0.444094545253255	0.667	0.137	1
ASS1	0.257115357085519	-0.294250121524314	0.583	0.275	1
HIST1H1C	0.275379122960748	-0.384957964325762	0.833	0.686	1
RAB3A	0.281037566679061	-0.268715610313071	0.708	0.471	1
LGALS3	0.285537588913252	-0.726475178771341	0.958	0.451	1
HIST1H4C	0.299971244382115	-0.593281236019325	1	0.647	1
MT-CO2	0.302239892142216	-0.81805843798406	0.875	0.725	1
HES1	0.304155748634244	0.378111052136265	0.5	0.157	1
CRMP1	0.305633479568075	-0.262012704561047	0.958	0.686	1
DCX	0.307429043010268	-0.28207123397937	0.708	0.471	1
HIST1H2AC	0.308219207484021	-0.325988774583693	0.958	0.824	1
PIR	0.322570944394481	0.262612714828997	0.792	0.529	1
SSSCA1	0.328786955518706	-0.281113757436458	0.875	0.765	1
NQO1	0.330921818401254	0.483243214176002	1	0.882	1
PCSK1N	0.348092133711484	-0.29833583975056	0.708	0.588	1
PLK2	0.360629946467169	-0.311711686975917	0.958	0.471	1
TTR	0.366037528697456	0.684533083910077	1	0.902	1
TAGLN3	0.371827915773901	-0.323386310942316	0.75	0.569	1
MT-CO1	0.376671465100077	-0.577516821350571	0.875	0.706	1
SNHG19	0.388024296075661	-0.264889883053883	0.958	0.529	1
STMN4	0.406172637280606	-0.399351271141022	0.833	0.627	1
HIST1H2AE	0.407525616763955	-0.363968233391849	0.833	0.588	1
EPHX1	0.4119424316793	0.290324273052481	0.958	0.647	1
MT-CO3	0.419264293844007	-0.514188529495613	0.833	0.627	1
PHLDA1	0.424098695582372	-0.265788983785561	0.625	0.373	1
DLK1	0.432069804854098	-0.677219933250059	0.583	0.255	1
PLS3	0.434208070717037	0.537202503057829	1	0.784	1
ARF4	0.442949097395616	-0.330411934494386	1	1	1
ANXA1	0.450694150249301	-0.309717295942585	0.75	0.353	1
TGIF1	0.454142601101309	0.254154114578601	0.917	0.725	1
SAR1A	0.482568000773836	-0.256026443089475	0.917	0.824	1
GAP43	0.48455304357771	-0.290801250486901	0.708	0.529	1
MT2A	0.512568137459211	-0.347874285938428	1	0.765	1
CTD-3222D19.8	0.512604512182593	-0.308733461919749	0.625	0.137	1
GNG3	0.520266585840717	-0.390713973783114	0.667	0.392	1
DLL1	0.524454273936983	0.281211344397096	0.542	0.275	1
SGK1	0.545857759931076	-0.268258886554814	0.625	0.137	1
NNAT	0.546627748105713	-0.607533219859181	0.708	0.255	1
FOS	0.550394692511972	0.430260685295548	0.542	0.294	1
MT-ND4	0.554165698421268	-0.679092387048843	0.875	0.588	1
MT-ND2	0.559678035711146	-0.333594247067395	0.792	0.529	1
GADD45G	0.560306311649359	-0.268419739646307	0.792	0.569	1
FEZ1	0.564954158905012	-0.250746954260049	0.958	0.804	1
HMOX1	0.578910894343037	-0.327568226117941	0.833	0.706	1
MT-ATP6	0.609724379358237	-0.344852140156613	0.875	0.608	1
PCP4	0.614986380964139	0.50871390897313	0.625	0.196	1
GJA1	0.626839670403538	0.345464850977237	0.625	0.314	1
SH3BGRL3	0.627821162199532	-0.255308388037074	1	0.863	1
PGM2L1	0.635374841149922	-0.27102931488716	0.75	0.314	1
ASNS	0.637974606952818	-0.318673969528388	0.833	0.49	1
MT-CYB	0.650227060106994	-0.634977604428002	0.875	0.608	1
PLP2	0.659998336945747	-0.305282948880376	0.917	0.431	1
IDI1	0.684716801234992	-0.470443059859693	0.875	0.804	1
HIST1H2BD	0.708145531350843	-0.312366007038609	0.875	0.608	1
ADD3	0.708147440261674	0.320170519764809	0.625	0.235	1
SOX2	0.751817504950373	0.303414388627915	0.667	0.333	1
SNHG21	0.758853036423589	-0.329067987350241	0.917	0.529	1
TMEM47	0.77296967782476	0.275255755544369	0.708	0.431	1
GPNMB	0.788045310625227	-0.335366259517952	0.958	0.647	1
MT1X	0.811732139896663	0.629978323208639	0.75	0.49	1
ATF5	0.813665539057639	-0.429560632534127	1	0.588	1
MT-ND3	0.820473199618734	-0.636090056862345	0.833	0.471	1
NOVA1	0.831345198102407	-0.308654604261417	0.917	0.608	1
IER2	0.839880052578327	0.330168633280726	0.833	0.667	1
HSP90B1	0.877921688938304	0.259744240359479	1	0.922	1
SELM	0.903149121575497	-0.411995195987111	0.875	0.529	1
NREP	0.912763844228547	-0.269093347791727	0.875	0.569	1
CYR61	0.918386755842227	0.467110814173718	0.625	0.294	1
ZFP36L1	0.930555438638493	-0.280683512578629	0.833	0.49	1
RPRM	0.939724519727227	0.337964514103536	0.833	0.529	1
MGST1	0.94033242631522	-0.256168973704844	0.917	0.569	1
CCND2	0.948468684194458	-0.313872297378377	0.875	0.451	1
GYPC	0.949224312686009	-0.262075852337493	0.833	0.529	1
CDKN1A	0.958547565231854	-0.252564161382108	0.917	0.608	1
ZNF22	0.995353307563962	-0.257827193886434	0.875	0.471	1
GADD45B	0.995411123158851	0.963284117880363	1	0.627	1
FAM57B	1	-0.278923007167357	0.75	0.49	1
