## Supplementary tables 1-32 for "Single-cell sequencing of human iPSC-derived cerebellar organoids shows recapitulation of cerebellar development": Sup_table_28_190906DEPop11MGvsCTRL copy.csv

	p_val	avg_logFC	pct.1	pct.2	p_val_adj
IGF1	1.16168407294047e-08	0.448711349157406	1	0.13	2.32336814588094e-05
PMCH	2.00935876446958e-05	0.449724747926668	0.952	0.196	0.0401871752893916
GS1-600G8.5	2.97734972156595e-05	-0.870519500533283	0.429	0.022	0.0595469944313191
NFKBIA	3.60869217158381e-05	0.291893133147343	1	0.239	0.0721738434316762
HMP19	5.23905732621028e-05	-0.270609570380228	0.286	0.261	0.104781146524206
GPR1	0.00050709201881536	0.29742581822485	0.286	0.196	1
NPY	0.000690021101483732	0.382237821735964	0.286	0	1
SYT1	0.000696920261456999	-0.258859431018622	0.333	0.217	1
GDAP1L1	0.00304351665772846	-0.307666056959068	0.429	0.37	1
TOP2A	0.00348193406809414	-0.393536213302172	0.952	0.261	1
EGFL6	0.00424541148658544	-0.373382472631683	0.952	0.283	1
SLC39A12	0.00792671302813619	0.298667569506049	0.333	0.065	1
C1orf61	0.00890781993602447	-0.626596513351801	1	0.326	1
CENPW	0.0104850398557923	-0.287548096883025	0.429	0.326	1
CCDC78	0.0106829866600951	-0.420191866002339	0.905	0.283	1
FABP7	0.0113777538052608	-0.451542955238947	0.524	0.435	1
CRABP1	0.0129061046760523	-0.40655625283792	1	0.326	1
FAM84A	0.0179666401780766	0.259492721739486	0.381	0.196	1
CCNI	0.0196275113097792	-0.352063230255895	1	0.978	1
TMSB10	0.019669100110374	-0.393438199782995	1	1	1
TRA2B	0.0293804156880487	-0.259361694041478	0.81	0.717	1
PTTG1	0.0316300480259583	-0.296938224689835	0.476	0.348	1
NNAT	0.0343620807436111	-0.380439127848543	0.952	0.326	1
NR2F1	0.0360552270624565	-0.312946026259277	0.619	0.565	1
CRMP1	0.0400328206625006	-0.316301655088166	0.476	0.283	1
CLDN5	0.0421804850620984	0.38343212204476	0.381	0.087	1
AC007405.6	0.0467850488147717	0.259727556371584	0.905	0.435	1
CTSD	0.0496358060057651	0.322282780168722	1	0.674	1
RTN1	0.0510332672274698	-0.341821903233346	0.857	0.848	1
SERPINF1	0.0610256386094701	0.363666849309951	1	0.935	1
SOX11	0.0622895314530791	-0.257416690885304	0.571	0.478	1
MARCKSL1	0.0644773537841831	-0.584499979636719	1	0.848	1
SOX4	0.0695649295602385	-0.431409625628153	0.857	0.739	1
TSC22D1	0.0806411644809823	-0.290254394071675	0.762	0.63	1
CTSV	0.084101136752126	0.260024700160679	0.429	0.196	1
ID3	0.0858184173163447	0.446536422277286	1	0.717	1
SDCBP	0.0860993422427871	-0.298534600064633	1	0.978	1
BASP1	0.0921474480430124	-0.323783586137751	0.714	0.565	1
ZIC1	0.0923291368832453	-0.28759933574567	0.857	0.717	1
TMSB4X	0.0924092251088015	-0.255849714111223	1	1	1
HMGCS2	0.0933301221528967	-0.652474100044506	1	0.761	1
FOCAD	0.0942176710924307	0.337676556064546	0.429	0.239	1
CBLN1	0.0982401338654334	-0.320778210653449	0.952	0.348	1
TTYH1	0.110049129534108	-0.340674978138667	0.571	0.435	1
STMN2	0.114016819381616	-0.681398287419658	1	0.761	1
DCX	0.128515696437004	-0.301743991167766	0.714	0.543	1
LY6H	0.128665688657815	-0.262161296652594	0.571	0.543	1
HN1	0.131747170818033	-0.390036551930346	0.81	0.674	1
CLU	0.13516573951301	0.300210122762938	1	1	1
PDLIM2	0.135566847686895	0.26674208551492	0.857	0.5	1
TUBB2B	0.141192225695752	-0.605741289283582	0.857	0.761	1
STMN1	0.141978441677996	-0.346632697544762	1	0.978	1
TYRP1	0.154317463797806	0.284942062054065	0.429	0.13	1
VAMP2	0.155739417170429	-0.310034950706567	0.905	0.87	1
C11orf88	0.159846904357139	0.32130047235228	1	0.565	1
GABPB1-AS1	0.174287232653237	-0.265640498223335	0.714	0.522	1
MLLT11	0.181431592032809	-0.332840395892525	0.857	0.783	1
TAGLN3	0.196636614599154	-0.27101102041221	0.619	0.37	1
TUBB2A	0.202304390156541	-0.442507512329499	0.905	0.696	1
FHL1	0.217173426254925	-0.291477914533464	0.952	0.696	1
CYP1B1	0.221997473148362	0.832306703633882	0.429	0.043	1
ENPP2	0.228226965274594	0.309697526214852	0.714	0.239	1
CALM2	0.242176368549313	-0.270864515634059	1	1	1
NUSAP1	0.243834600094991	-0.266290999489005	0.667	0.13	1
PTGDS	0.274771538020598	-0.739010075985651	1	0.543	1
TMSB15A	0.280229361217195	-0.353519331782601	0.619	0.37	1
BTG1	0.297240128170427	-0.290911945774624	0.81	0.522	1
HMGN2	0.306617479268798	-0.393206835784306	1	0.957	1
VIM	0.313175059190236	-0.543952413525969	1	0.935	1
CKS2	0.317144613973637	0.250253023217133	0.857	0.413	1
FXYD6	0.318956973278277	-0.281541433008417	0.762	0.565	1
CCDC109B	0.332770687442229	-0.256470090755236	0.905	0.457	1
HMGB3	0.350548907266657	-0.326281842256564	0.762	0.5	1
TNNT1	0.423802087080663	-0.293800129198691	1	0.63	1
FEZ1	0.456055417023764	-0.318508838556933	0.952	0.63	1
MARCKS	0.566069870816516	-0.312812767964193	0.81	0.5	1
DYNLRB2	0.581745226026248	-0.263807150249038	0.952	0.739	1
HPGD	0.61837177261812	0.310233209435718	0.619	0.283	1
NELL2	0.629795096811653	-0.323908564083691	0.905	0.761	1
HIST1H1C	0.631694431725207	-0.281988928858331	0.857	0.457	1
CADM2	0.658162235397709	-0.293009194319942	0.714	0.261	1
GAP43	0.669580191636734	-0.337022548590151	0.81	0.413	1
TGIF1	0.713391146137059	-0.254516090857079	0.81	0.478	1
UBE2S	0.731289649688607	-0.422338583296414	0.857	0.413	1
TMEM117	0.757043859681504	0.279947437527781	0.571	0.152	1
ROPN1L	0.779182902103279	-0.455513108685233	0.857	0.609	1
IGFBP7	0.802469025722262	-0.376906745472184	0.952	0.957	1
GPM6B	0.807861179288295	-0.370355454753303	0.81	0.457	1
RSPH9	0.808909474546885	-0.328661665602992	1	0.522	1
H2AFV	0.83224555251772	-0.295670909950465	1	0.717	1
HIST1H4C	0.85413087582633	-0.519505616634412	1	0.696	1
CKB	0.865156157228489	-0.364929984195853	1	0.913	1
FTL	0.86580696937613	-0.378641011720972	1	1	1
CDKN1A	0.88514119076684	-0.269384996903588	0.905	0.543	1
RP11-620J15.3	0.92966306739561	0.294928606362632	0.952	0.826	1
FAM92B	0.950243142049431	-0.294128112391242	0.857	0.478	1
ATP6V1G2	0.960713445320624	-0.287240426509152	0.81	0.391	1
ANXA1	0.962037829220155	-0.576296057064347	1	0.717	1
