## Supplementary tables 1-32 for "Single-cell sequencing of human iPSC-derived cerebellar organoids shows recapitulation of cerebellar development": Sup_table_29_Antibodies.xlsx

### Sheet: Sheet1
Antibody	Supplier	Catalog
Mouse Kirrel2/NEPH3 Affinity Purified Polyclonal Ab	R&D	AF2930
PAX6 (paired box 6) Rabbit Polyclonal Ab	Gentex	GTX113241
Mouse monoclonal GBX2 Antibody (2A4)	NovusBio	H00002637-M01
Engrailed1	Abcam	Ab70993
Calbindin	Swant	300
