## Supplementary tables 1-32 for "Single-cell sequencing of human iPSC-derived cerebellar organoids shows recapitulation of cerebellar development": Sup_table_30_Primers.xlsx

### Sheet: Sheet1
Gene	Forward primer	Reverse primer
ACTB	GCCGCCAGCTCACCATGGATG	CCATCACGCCCTGGTGCCTGG
GAPDH	GGAAGGTGAAGGTCGGAGTC	GTTGAGGTCAATGAAGGGGTC
hGBX2	AAAGAGGGCTCGCTGCTC	GGTCGTCTTCCACCTTTGAC
OTX2	CACTTCGGGTATGGACTTGC	GTGAACGTCGTCCTCTCCC
hNEPH3	CCTGAAGAAGAGGAGACAGGC	TCCTCCAGAACCAGATCACTG
GBX2	GACGAGTCAAAGGTGGAAGAC	GATTGTCATCCGAGCTGTAGTC
ATOH1	TGTTATCCCGTCGTTCAACAAG	TGGGCGTTTGTAGCAGCTC
OLIG2	GATAGTCGTCGCAGCTTTCG	CCTGAGGCTTTTGGGAGC
NEPH3	GGGGCTAGTTCAGTGGACTAA	CACGGGCCTAATGTGGAGG
EN1	GCTTGTCCTCCTTCTCGTTC	TGGTCAAAACTGACTCGCAG
PTF1A	TGAGTTGTTTTTCATCAGTCCA	CAGGCCCAGAAGGTCATC
EN2	CCGGCGTGGGTCTACTGTA	GGCCGCTTGTCCTCTTTGTT
