## Supplementary tables 1-32 for "Single-cell sequencing of human iPSC-derived cerebellar organoids shows recapitulation of cerebellar development": Sup_table_31_Hashtags.xlsx

### Sheet: Sheet1
GTCAACTCTTTAGCG,Antibody1_Sample1	Matrigel
TGATGGCCTATTGGG,Antibody2_Sample2	Matrigel
AAGTATCGTTTCGCA,Antibody5_Sample3	Matrigel
GGTTGCCAGATGTCA,Antibody6_Sample4	Control
TGTCTTTCCTGCCAG,Antibody7_Sample5	Control
CTCCTCTGCAATTAC,Antibody8_Sample6	Control
