## Supplementary tables 1-32 for "Single-cell sequencing of human iPSC-derived cerebellar organoids shows recapitulation of cerebellar development": Sup_table_32_CarterIDs.xlsx

### Sheet: Sheet1
[1] "001-GABA_Progenitor-E12E13E14E15E16E17P0P4"
[2] "002-Granule-E15E16E17P0P4P7P10"
[3] "003-Progenitor-E10E11E12E13E14E15E16E17"
[4] "004-Granule-E16P0P4P7P10"
[5] "005-Glutamatergic_DCN-E10E11E12E13E14E15E16E17"
[6] "006-Progenitor-E10E11E12"
[7] "007-Granule-E15E16E17P0P4P7P10"
[8] "008-Progenitor-E10E11E12E13E14E15E17"
[9] "009-Granule-E14E15E16E17P0P4P10"
[10] "010-Granule-E14E15E16E17P0P4P7P10"
[11] "011-GranuleE14E15E16E17P0P4P7"
[12] "012-Purkinje-E13E14E15E16E17P0P4"
[13] "013-Granule-E14E15E16E17P0P4P7P10"
[14] "014-Roof_plate-E10E11E12E13"
[15] "015-GABA_Progenitor-E12E13E14E15E16"
[16] "016-Progenitor-E10E11E12E13E14E15E16E17"
[17] "017-Progenitor-E10E11E12E13E14E16E17"
[18] "018-Progenitor-E10E11E12E13"
[19] "019-Astrocytes-E12E13E14E15E16E16P0P4P7P10"
[20] "020-Progenitor-E10E11E12"
[21] "021-Granule-E14E15E16E16P0P4P10"
[22] "022-Granule-E14E15E16E17P0P4"
[23] "023-Glutamatergic_DCN-E11E12E13E14E15E16E17"
[24] "024-Midbrain-E10E11E12E13E14E15E16"
[25] "025-Astrocytes-E13E14E15E16E17"
[26] "026-Granule-E14E15E16E17P0P4"
[27] "027-GABA_Progenitor-E12E13E14E15"
[28] "028-GABA_Progenitor-E12E13E14E15"
[29] "029-Astrocytes-E12E13E14E15E16E17P0P4P7P10"
[30] "030-Progenitor-E10E11E12E13E14E15E16E17"
[31] "031-Astrocytes-E14E15E16E17P0P4P7P10"
[32] "032-Granule-E15E16E17P0P4P7P10"
[33] "033-Erythrocyte-E14E15E16E17P0P4P7P10"
[34] "034-GABAergic_Interneuron-E12E13E14E15E16E17P0P4P7"
[35] "035-Glia-E13E14E15E16E17"
[36] "036-Progenitor-E10E11E12E13E14E15E16E17P0P4"
[37] "037-Granule-E17P0P4P7P10"
[38] "038-Progenitor-E19E11E12E13E14E15E16E17"
[39] "039-Glutamatergic_DCN-E10E11E12E13"
[40] "040-GABAergic_Interneuron-E14E15E16E17P0P4P7P10"
[41] "041-Midbrain-E10E11E12E13E14E15E16E17"
[42] "042-Blood_vessel-E10E11E12E13E14E15E16E17P0P4P7P10"
[43] "043-Erythrocyte-E10E11E12E13E14E15"
[44] "044-Microglia-E11E12E13E14E15E16E17P0P4P7P10"
[45] "045-Blood_vessel-E10E11E12E13E14E15E16E17P0P4P7P10"
[46] "046-Meninges/Pia_membrane-E11E12E13E14E15E16E17P0P4P7P10"
[47] "047-Ciliated_cells-E16E17P0P4P7P10"
[48] "048-Erythrocyte-E13E14E15E16E17P0P4P10"
